# Single cell transcriptomics of vomeronasal neuroepithelium reveals a differential endoplasmic reticulum environment amongst neuronal subtypes

**DOI:** 10.1101/2024.01.08.574704

**Authors:** Devakinandan G V S, Mark Terasaki, Adish Dani

## Abstract

Specialized chemosensory signals elicit innate social behaviors in individuals of several vertebrate species, a process that is mediated via the accessory olfactory system (AOS). The AOS comprising the peripheral sensory vomeronasal organ has evolved elaborate molecular and cellular mechanisms to detect chemo signals. To gain insight into the cell types, developmental gene expression patterns and functional differences amongst neurons, we performed single cell transcriptomics of the mouse vomeronasal sensory epithelium. Our analysis reveals diverse cell types with gene expression patterns specific to each, which we made available as a searchable web resource accessed from www.scvnoexplorer.com. Pseudo-time developmental analysis indicates that neurons originating from common progenitors diverge in their gene expression during maturation with transient and persistent transcription factor expression at critical branch points. Comparative analysis across two of the major neuronal subtypes that express divergent GPCR families and the G-protein subunits Gnai2 or Gnao1, reveals significantly higher expression of endoplasmic reticulum (ER) associated genes within Gnao1 neurons. In addition, differences in ER content and prevalence of cubic membrane ER ultrastructure revealed by electron microscopy, indicate fundamental differences in ER function.
