## Supplementary Table 10 for "Single cell transcriptomics of vomeronasal neuroepithelium reveals a differential endoplasmic reticulum environment amongst neuronal subtypes"

### Sheet: Sheet1
Supplementary table 10. Gene ontlogy terms (biological processes category) associated with genes for which RNA in situ hybridization was performed in Figure 6 and Figure 5-figure supplement 1.
Gene name	GO term name	GO term accession	GO domain
Agpat5	lipid metabolic process	GO:0006629	biological_process
	phospholipid biosynthetic process	GO:0008654	biological_process
	hematopoietic progenitor cell differentiation	GO:0002244	biological_process
	CDP-diacylglycerol biosynthetic process	GO:0016024	biological_process
	phosphatidylinositol acyl-chain remodeling	GO:0036149	biological_process
	acylglycerol metabolic process	GO:0006639	biological_process
	biosynthetic process	GO:0009058	biological_process
Ckb	phosphocreatine biosynthetic process	GO:0046314	biological_process
	phosphorylation	GO:0016310	biological_process
	futile creatine cycle	GO:0140651	biological_process
	cellular chloride ion homeostasis	GO:0030644	biological_process
Dner	skeletal muscle fiber development	GO:0048741	biological_process
	cell differentiation	GO:0030154	biological_process
	Notch signaling pathway	GO:0007219	biological_process
	glial cell differentiation	GO:0010001	biological_process
	Notch receptor processing	GO:0007220	biological_process
	central nervous system development	GO:0007417	biological_process
Hspa5	negative regulation of apoptotic process	GO:0043066	biological_process
	positive regulation of neuron projection development	GO:0010976	biological_process
	cellular response to interleukin-4	GO:0071353	biological_process
	ER overload response	GO:0006983	biological_process
	response to endoplasmic reticulum stress	GO:0034976	biological_process
	negative regulation of transforming growth factor beta receptor signaling pathway	GO:0030512	biological_process
	ubiquitin-dependent ERAD pathway	GO:0030433	biological_process
	cellular response to glucose starvation	GO:0042149	biological_process
	positive regulation of cell migration	GO:0030335	biological_process
	endoplasmic reticulum unfolded protein response	GO:0030968	biological_process
	positive regulation of protein ubiquitination	GO:0031398	biological_process
	post-translational protein targeting to membrane, translocation	GO:0031204	biological_process
	proteolysis involved in protein catabolic process	GO:0051603	biological_process
	chaperone cofactor-dependent protein refolding	GO:0051085	biological_process
	protein refolding	GO:0042026	biological_process
	cerebellum structural organization	GO:0021589	biological_process
	cerebellar Purkinje cell layer development	GO:0021680	biological_process
	negative regulation of protein-containing complex assembly	GO:0031333	biological_process
	maintenance of protein localization in endoplasmic reticulum	GO:0035437	biological_process
	positive regulation of embryonic development	GO:0040019	biological_process
	negative regulation of IRE1-mediated unfolded protein response	GO:1903895	biological_process
Itm2b	negative regulation of amyloid precursor protein biosynthetic process	GO:0042985	biological_process
Krt18	negative regulation of apoptotic process	GO:0043066	biological_process
	intermediate filament cytoskeleton organization	GO:0045104	biological_process
	Golgi to plasma membrane protein transport	GO:0043001	biological_process
	hepatocyte apoptotic process	GO:0097284	biological_process
	tumor necrosis factor-mediated signaling pathway	GO:0033209	biological_process
	extrinsic apoptotic signaling pathway	GO:0097191	biological_process
Nrp2	angiogenesis	GO:0001525	biological_process
	axon guidance	GO:0007411	biological_process
	vascular endothelial growth factor signaling pathway	GO:0038084	biological_process
	cellular response to leukemia inhibitory factor	GO:1990830	biological_process
	heart development	GO:0007507	biological_process
	nervous system development	GO:0007399	biological_process
	cell differentiation	GO:0030154	biological_process
	semaphorin-plexin signaling pathway	GO:0071526	biological_process
	outflow tract septum morphogenesis	GO:0003148	biological_process
	trunk neural crest cell migration	GO:0036484	biological_process
	negative chemotaxis	GO:0050919	biological_process
	neuron migration	GO:0001764	biological_process
	facial nerve structural organization	GO:0021612	biological_process
	vestibulocochlear nerve structural organization	GO:0021649	biological_process
	nerve development	GO:0021675	biological_process
	gonadotrophin-releasing hormone neuronal migration to the hypothalamus	GO:0021828	biological_process
	ventral trunk neural crest cell migration	GO:0036486	biological_process
	axon extension involved in axon guidance	GO:0048846	biological_process
	sympathetic ganglion development	GO:0061549	biological_process
	trigeminal ganglion development	GO:0061551	biological_process
	sensory neuron axon guidance	GO:0097374	biological_process
	sympathetic neuron projection extension	GO:0097490	biological_process
	sympathetic neuron projection guidance	GO:0097491	biological_process
	regulation of postsynapse organization	GO:0099175	biological_process
	neural crest cell migration involved in autonomic nervous system development	GO:1901166	biological_process
	facioacoustic ganglion development	GO:1903375	biological_process
	dorsal root ganglion morphogenesis	GO:1904835	biological_process
Nsg1	dopamine receptor signaling pathway	GO:0007212	biological_process
	clathrin coat assembly	GO:0048268	biological_process
	apoptotic process	GO:0006915	biological_process
	receptor recycling	GO:0001881	biological_process
	endosomal transport	GO:0016197	biological_process
	postsynaptic neurotransmitter receptor cycle	GO:0099630	biological_process
	neurotransmitter receptor transport, endosome to postsynaptic membrane	GO:0098887	biological_process
	vesicle-mediated transport in synapse	GO:0099003	biological_process
	positive regulation of receptor recycling	GO:0001921	biological_process
	amyloid precursor protein metabolic process	GO:0042982	biological_process
	regulation of long-term synaptic potentiation	GO:1900271	biological_process
	spontaneous synaptic transmission	GO:0098814	biological_process
	neurotransmitter receptor cycle	GO:0099627	biological_process
Pcdh7	homophilic cell adhesion via plasma membrane adhesion molecules	GO:0007156	biological_process
	cell adhesion	GO:0007155	biological_process
Prph	cytoskeleton organization	GO:0007010	biological_process
Rtp1	protein targeting to membrane	GO:0006612	biological_process
	protein insertion into membrane	GO:0051205	biological_process
	detection of chemical stimulus involved in sensory perception of bitter taste	GO:0001580	biological_process
Selenof	cellular oxidant detoxification	GO:0098869	biological_process
	sperm DNA condensation	GO:0035092	biological_process
Sncg	adult locomotory behavior	GO:0008344	biological_process
	synapse organization	GO:0050808	biological_process
	synaptic vesicle endocytosis	GO:0048488	biological_process
	chemical synaptic transmission	GO:0007268	biological_process
	protein secretion	GO:0009306	biological_process
	regulation of dopamine secretion	GO:0014059	biological_process
	regulation of neurotransmitter secretion	GO:0046928	biological_process
	regulation of cellular response to stress	GO:0080135	biological_process
Socs2	protein ubiquitination	GO:0016567	biological_process
	negative regulation of signal transduction	GO:0009968	biological_process
	intracellular signal transduction	GO:0035556	biological_process
	positive regulation of neuron differentiation	GO:0045666	biological_process
	cellular response to hormone stimulus	GO:0032870	biological_process
	receptor signaling pathway via JAK-STAT	GO:0007259	biological_process
	response to estradiol	GO:0032355	biological_process
	lactation	GO:0007595	biological_process
	phosphatidylinositol phosphate biosynthetic process	GO:0046854	biological_process
	regulation of multicellular organism growth	GO:0040014	biological_process
	negative regulation of receptor signaling pathway via JAK-STAT	GO:0046426	biological_process
	mammary gland alveolus development	GO:0060749	biological_process
	negative regulation of multicellular organism growth	GO:0040015	biological_process
	growth hormone receptor signaling pathway	GO:0060396	biological_process
Tppp3	microtubule polymerization	GO:0046785	biological_process
	microtubule bundle formation	GO:0001578	biological_process
	decidualization	GO:0046697	biological_process
	embryo implantation	GO:0007566	biological_process
	positive regulation of protein polymerization	GO:0032273	biological_process
