## Supplementary Table 11 for "Single cell transcriptomics of vomeronasal neuroepithelium reveals a differential endoplasmic reticulum environment amongst neuronal subtypes"

### Sheet: Sheet1
Supplementary table 11. Primer sequences used for amplifying gene specific DNA template to generate riboprobes for ISH
Gene Name	Ensembl id	Primer name	Sequence(5'-3')
H2-Aa	ENSMUSG00000036594	H2-Aa_ISHsp6_F	AAGCTTTGACCCCCAAGGTG
		H2-Aa_ISHsp6_R	ATTTAGGTGACACTATAGATAAAGGCCCTGGGTGTCTG
Gm36028	ENSMUSG00000108763	Gm36028_ISHsp6_F	TGTTGGTAATAGCAGTGTCTCCG
		Gm36028_ISHsp6_R	ATTTAGGTGACACTATAGTCCACGTTTTGCAGTTGAAG
Nsg1	ENSMUSG00000029126	Nsg1_ISHsp6_F	ATTCCTTTGATGACGCCCCTC
		Nsg1_ISHsp6_R	ATTTAGGTGACACTATAGTGTCCCTCAAAGTCCCCTTG
Prph	ENSMUSG00000023484	Prph_ISHsp6_F	GGCTTTCTCCTACTCGTCCAG
		Prph_ISHsp6_R	ATTTAGGTGACACTATAGCTCCAGTTCTAGGCGGGACA
Apmap	ENSMUSG00000033096	Apmap_ISHsp6_F	ACAATATCCGGCCTAGCAGC
		Apmap_ISHsp6_R	ATTTAGGTGACACTATAGGAGGCACGTCTTGGGAGAAA
Selenof	ENSMUSG00000037072	Selenof_ISH-T7_F	GCTTGTAGCAGTGGCCTTTC
		Selenof_ISH-T7_R	TAATACGACTCACTATAGATGTTCCCGTTGTCGTCCAA
Sdf2l1	ENSMUSG00000022769	Sdf2l1_ISHsp6_F	GCTGCACTCACACGACATCA
		Sdf2l1_ISHsp6_R	ATTTAGGTGACACTATAGACACAAGAGTGACCCCGAGA
Sncg	ENSMUSG00000023064	Sncg_ISHsp6_F	AAGGAAGGTGTTGTGGGTGC
		Sncg_ISHsp6_R	ATTTAGGTGACACTATAGCATAGGGTAAAAGGAGCCAGCA
Nrp2	ENSMUSG00000025969	Nrp2_ISHsp6_F	CCAGGAGCCACCTGAGAATTT
		Nrp2_ISHsp6_R	ATTTAGGTGACACTATAGCAGAGCGGCTACTAACCAGG
pcdh7	ENSMUSG00000029108	Pcdh7_ISHsp6_F	AGAACGACAACGTTCCCTCC
		Pcdh7_ISHsp6_R	ATTTAGGTGACACTATAGCAGAATCGGGATCGATGGCA
Qpct	ENSMUSG00000024084	Qpct_ISHsp6_F	TTAACCCGGAAGCGAAACGA
		Qpct_ISHsp6_R	ATTTAGGTGACACTATAGGGTGAAGAACTGGGACACCTTT
Ckb	ENSMUSG00000001270	Ckb_ISHsp6_F	GGCCTCACTCAGATCGAAAC
		Ckb_ISHsp6_R	ATTTAGGTGACACTATAGGTGTCAGCAACAGCTTAGCC
Socs2	ENSMUSG00000020027	Socs_ISHsp6_F	CAGCTGGACCGACTAACCTG
		Socs_ISHsp6_R	ATTTAGGTGACACTATAGGCAGTTATCCAGAGGAGGGC
Itm2b	ENSMUSG00000022108	Itm2b_ISHsp6_F	GTGGTTCCGGTTGGACAGAG
		Itm2b_ISHsp6_R	ATTTAGGTGACACTATAGCAGGTAGGTCCCGGCCTTAAT
Agpat5	ENSMUSG00000031467	Agpat_ISHsp6_F	TCTACTTTGCTCAGCATGGAGG
		Agpat_ISHsp6_R	ATTTAGGTGACACTATAGCTTCCGGACTCCGTCATCAG
Krt18	ENSMUSG00000023043	Krt18_ISHsp6_F	GACATCCATGGACTCCGCAA
		Krt18_ISHsp6_R	ATTTAGGTGACACTATAGGGGCATCGTTGAGACTGAAATC
Dnajc3	ENSMUSG00000022136	Dnajc3_ISHsp6_F	TGGACTTTACTGCCGCAAGA
		Dnajc3_ISHsp6_R	ATTTAGGTGACACTATAGGCAGATCCTCTCCTTCGAGC
Dner	ENSMUSG00000036766	Dner_ISHsp6_F	CTTGTGCCAGCAACCCTTGT
		Dner_ISHsp6_R	ATTTAGGTGACACTATAGAGGGAACACTGTTGAAAGCCT
Tppp3	ENSMUSG00000014846	Tppp3_ISH-T7_F	TCCGGAAGTTTGCCATCCAT
		Tppp3_ISH-T7_R	TAATACGACTCACTATAGGGTGCCTGCGTTTTTGTAGG
Pdia6	ENSMUSG00000020571	Pdia6_ISH-T7_F	CATTGTAGATGCCGCCCTCA
		Pdia6_ISH-T7_R	TAATACGACTCACTATAGGTGCTCCTCGCATGTCTTCT
Hspa5	ENSMUSG00000026864	Hspa5_ISH-T7_F	GATCAGCGGGTCATGGAACA
		Hspa5_ISH-T7_R	TAATACGACTCACTATAGGCTGATTATCGGAAGCCGTG
Creld2	ENSMUSG00000023272	Creld2_ISH-T7_F	AAGTTCAACCAGGGGATGGC
		Creld2_ISH-T7_R	TAATACGACTCACTATAGCAGCCCACTTCACACTGGAT
Plp1	ENSMUSG00000031425	Plp1_ISH-T7_F	GCTGCCACTTACAACTTCGC
		Plp1_ISH-T7_R	TAATACGACTCACTATAGCTGGCGTCAGAGCTCTCTTT
Ppic	ENSMUSG00000024538	Ppic_ISH-T7_F	CTGGTGTCTTCTTCGGGGTC
		Ppic_ISH-T7_R	TAATACGACTCACTATAGTCCGCCATTTCTGTCACCAA
C1qb	ENSMUSG00000036905	C1qb_ISH_T7_F	CAAAGGCGATTCTGGGGACT
		C1qb_ISH_T7_R	TAATACGACTCACTATAGGGGTCTGGGTTTCAGGCAGTCA
Ly6d	ENSMUSG00000034634	Ly6d_ISH-T7_F	TGCCCGTCCAACTTCTACTTC
		Ly6d_ISH-T7_R	TAATACGACTCACTATAGAAGCCACATCTTCCTGTCCTG
Mgp	ENSMUSG00000030218	Mgp_ISH-T7_F	TCCCCAGCAGCATGTAGGAG
		Mgp_ISH-T7_R	TAATACGACTCACTATAGTCATGTAAGGAGCAAGCAACAC
Trpm5	ENSMUSG00000009246	Trpm5_ISH_T7_F	AGCATCACGAGCAACAGCC
		Trpm5_ISH_T7_R	TAATACGACTCACTATAGGGACTGCCCTGGAAATCCTCTCTA
Vmn2r81/82	ENSMUSG00000055515, ENSMUSG00000091468	V2r_81_ISH_F	ACACACTATGACTGCCACGTT
		V2r_81_ISH_R	TAATACGACTCACTATAGGGCTTGAGGATCAATTCATTGCACATA
Obp2a	ENSMUSG00000062061	Obp2a_ISH_F	CCTACCCAGTCACAAGATACCC
		Obp2a_ISH_R	TAATACGACTCACTATAGGGAGGAGAGGTGTGGTGAAGGG
Primers used for TOPO cloning
H2-M1	ENSMUSG00000037334	H2-M1-a1a2-fp	GATATGTATATACCCTCCTGTCATGG
		H2-M1-a1a2-Rp	GCCAGGAATCGATGGAGTAA
H2-M9	ENSMUSG00000067201	H2-M9-A1A2-FP	TGTGTCCACCTTCTTATCATGG
		H2-M9-A1A2-RP	CCCAAAGTTCAGGTATTGAAGG
H2-M11	ENSMUSG00000037537	H2-M11-A1A2-FP	GCCATGACCAGTCATCCAG
		H2-M11-A1A2-RP	CCATATTCCAGCTCTGTGAGG
Pan-H2-M10		PANM10-FP	GACCTTGGAAAGGAGACCTTG
		PANM10-RP	CTTTATTTCTTCCACACCAGAAAAA
		Primers used for restriction cloning to psp72 vector
Gnai2	ENSMUSG00000032562	Gnai2_Ecor1_FP	AAGAATTCCCAGCTGCTTCTTCTCCCATCTTT
		Gnai2_HindIII_FP	AAAAGCTTTGTCTGGAACAGCCCTTGGA
