## Supplementary Table 8 for "Single cell transcriptomics of vomeronasal neuroepithelium reveals a differential endoplasmic reticulum environment amongst neuronal subtypes"

### Sheet: V1R coexpression
Supplementary table 8. Frequency of expression of V1R combinations in mature Gnai2 neurons.
Combination	Frequency (No. of cells)
No V1R	540
Vmn1r89	124
Vmn1r37	88
Vmn1r218	73
Vmn1r27	69
Vmn1r71	66
Vmn1r85	61
Vmn1r35	59
Vmn1r237	48
Vmn1r32	47
Vmn1r33	47
Vmn1r85,Vmn1r86	44
Vmn1r184	43
Vmn1r208	43
Vmn1r39	42
Vmn1r55	42
Vmn1r90	42
Vmn1r233	37
Vmn1r57	36
Vmn1r28	35
Vmn1r235	32
Vmn1r51	32
Vmn1r210	30
Vmn1r58	30
Vmn1r34	27
Vmn1r199	26
Vmn1r91	26
Vmn1r38	25
Vmn1r20	24
Vmn1r220	24
Vmn1r61	24
Vmn1r196	23
Vmn1r197	23
Vmn1r60	23
Vmn1r4	22
Vmn1r184,Vmn1r185	21
Vmn1r22	21
Vmn1r219	20
Vmn1r231	20
Vmn1r44	20
Vmn1r47	20
Vmn1r52	20
Vmn1r63	20
Vmn1r80	20
Vmn1r236	19
Vmn1r62	19
Vmn1r70	19
Vmn1r185	18
Vmn1r202	18
Vmn1r68	18
Vmn1r88	18
Vmn1r9	18
Vmn1r192	17
Vmn1r21	17
Vmn1r221	17
Vmn1r226	17
Vmn1r228	17
Vmn1r49	17
Vmn1r17	16
Vmn1r172	16
Vmn1r18	16
Vmn1r75	15
Vmn1r217	14
Vmn1r31	14
Vmn1r230	13
Vmn1r56,Vmn1r57	13
Vmn1r66	13
Vmn1r176	12
Vmn1r198	12
Vmn1r225	12
Vmn1r73	12
Vmn1r191	11
Vmn1r200	11
Vmn1r229	11
Vmn1r29	11
Vmn1r46	11
Vmn1r69	11
Vmn1r78	11
Vmn1r168	10
Vmn1r203	10
Vmn1r206	10
Vmn1r216	10
Vmn1r227	10
Vmn1r232	10
Vmn1r42	10
Vmn1r5	10
Vmn1r6	10
Vmn1r65	10
Vmn1r84	10
Vmn1r173	9
Vmn1r179	9
Vmn1r188	9
Vmn1r189	9
Vmn1r223	9
Vmn1r224	9
Vmn1r43	9
Vmn1r26	8
Vmn1r45	8
Vmn1r76	8
Vmn1r81	8
Vmn1r87	8
Vmn1r30	7
Vmn1r1	6
Vmn1r12	6
Vmn1r13	6
Vmn1r168,Vmn1r177	6
Vmn1r174	6
Vmn1r209	6
Vmn1r213	6
Vmn1r234	6
Vmn1r82	6
Vmn1r10	5
Vmn1r16	5
Vmn1r175	5
Vmn1r181	5
Vmn1r193	5
Vmn1r211	5
Vmn1r50	5
Vmn1r54	5
Vmn1r61,Vmn1r62	5
Vmn1r77	5
Vmn1r79	5
Vmn1r207	4
Vmn1r40	4
Vmn1r67	4
Vmn1r8	4
Vmn1r171	3
Vmn1r178	3
Vmn1r180	3
Vmn1r214	3
Vmn1r35,Vmn1r37	3
Vmn1r36	3
Vmn1r37,Vmn1r236	3
Vmn1r37,Vmn1r38	3
Vmn1r41	3
Vmn1r83	3
Vmn1r86	3
Vmn1r11	2
Vmn1r13,Vmn1r77	2
Vmn1r139	2
Vmn1r15	2
Vmn1r183	2
Vmn1r184,Vmn1r198	2
Vmn1r191,Vmn1r192	2
Vmn1r215	2
Vmn1r22,Vmn1r57	2
Vmn1r27,Vmn1r208,Vmn1r218	2
Vmn1r27,Vmn1r89	2
Vmn1r32,Vmn1r37	2
Vmn1r35,Vmn1r218	2
Vmn1r35,Vmn1r221	2
Vmn1r37,Vmn1r184	2
Vmn1r37,Vmn1r237	2
Vmn1r37,Vmn1r80	2
Vmn1r38,Vmn1r75,Vmn1r188	2
Vmn1r39,Vmn1r57	2
Vmn1r47,Vmn1r48	2
Vmn1r5,Vmn1r45	2
Vmn1r51,Vmn1r88	2
Vmn1r85,Vmn1r184	2
Vmn1r89,Vmn1r184	2
Vmn1r89,Vmn1r221	2
Vmn1r1,Vmn1r38	1
Vmn1r1,Vmn1r5	1
Vmn1r1,Vmn1r89	1
Vmn1r10,Vmn1r60	1
Vmn1r103	1
Vmn1r12,Vmn1r32	1
Vmn1r13,Vmn1r226	1
Vmn1r13,Vmn1r37,Vmn1r202,Vmn1r210,Vmn1r214	1
Vmn1r13,Vmn1r69	1
Vmn1r139,Vmn1r221	1
Vmn1r14	1
Vmn1r14,Vmn1r39	1
Vmn1r16,Vmn1r218	1
Vmn1r168,Vmn1r174	1
Vmn1r169	1
Vmn1r169,Vmn1r176	1
Vmn1r17,Vmn1r18	1
Vmn1r17,Vmn1r191	1
Vmn1r17,Vmn1r202,Vmn1r208	1
Vmn1r17,Vmn1r221	1
Vmn1r174,Vmn1r199	1
Vmn1r174,Vmn1r223	1
Vmn1r176,Vmn1r207	1
Vmn1r179,Vmn1r210	1
Vmn1r18,Vmn1r185	1
Vmn1r18,Vmn1r27	1
Vmn1r18,Vmn1r37	1
Vmn1r18,Vmn1r55,Vmn1r90	1
Vmn1r18,Vmn1r57	1
Vmn1r180,Vmn1r225	1
Vmn1r181,Vmn1r226	1
Vmn1r184,Vmn1r209	1
Vmn1r184,Vmn1r233	1
Vmn1r184,Vmn1r235	1
Vmn1r185,Vmn1r210	1
Vmn1r185,Vmn1r226,Vmn1r237	1
Vmn1r185,Vmn1r228	1
Vmn1r185,Vmn1r229	1
Vmn1r189,Vmn1r235	1
Vmn1r19	1
Vmn1r191,Vmn1r202	1
Vmn1r191,Vmn1r237	1
Vmn1r192,Vmn1r226	1
Vmn1r192,Vmn1r233	1
Vmn1r196,Vmn1r217	1
Vmn1r197,Vmn1r207	1
Vmn1r197,Vmn1r225	1
Vmn1r197,Vmn1r229	1
Vmn1r199,Vmn1r221	1
Vmn1r20,Vmn1r229	1
Vmn1r20,Vmn1r58,Vmn1r75	1
Vmn1r200,Vmn1r208	1
Vmn1r200,Vmn1r223,Vmn1r230	1
Vmn1r201	1
Vmn1r201,Vmn1r218	1
Vmn1r202,Vmn1r220	1
Vmn1r204	1
Vmn1r206,Vmn1r221	1
Vmn1r208,Vmn1r230	1
Vmn1r208,Vmn1r236	1
Vmn1r21,Vmn1r184	1
Vmn1r21,Vmn1r32	1
Vmn1r21,Vmn1r52	1
Vmn1r21,Vmn1r58	1
Vmn1r21,Vmn1r68	1
Vmn1r218,Vmn1r230	1
Vmn1r22,Vmn1r192	1
Vmn1r22,Vmn1r219	1
Vmn1r22,Vmn1r31	1
Vmn1r22,Vmn1r35	1
Vmn1r22,Vmn1r37	1
Vmn1r220,Vmn1r235	1
Vmn1r221,Vmn1r223	1
Vmn1r222	1
Vmn1r228,Vmn1r233	1
Vmn1r229,Vmn1r233	1
Vmn1r229,Vmn1r236	1
Vmn1r231,Vmn1r232	1
Vmn1r233,Vmn1r234	1
Vmn1r258	1
Vmn1r26,Vmn1r199	1
Vmn1r27,Vmn1r169	1
Vmn1r27,Vmn1r208	1
Vmn1r27,Vmn1r219	1
Vmn1r27,Vmn1r38	1
Vmn1r27,Vmn1r42	1
Vmn1r27,Vmn1r46,Vmn1r57	1
Vmn1r27,Vmn1r60	1
Vmn1r27,Vmn1r62	1
Vmn1r27,Vmn1r68	1
Vmn1r27,Vmn1r75	1
Vmn1r27,Vmn1r86	1
Vmn1r27,Vmn1r87	1
Vmn1r27,Vmn1r90	1
Vmn1r27,Vmn1r91	1
Vmn1r28,Vmn1r199	1
Vmn1r28,Vmn1r202	1
Vmn1r28,Vmn1r210	1
Vmn1r28,Vmn1r218	1
Vmn1r28,Vmn1r44	1
Vmn1r28,Vmn1r89	1
Vmn1r29,Vmn1r37	1
Vmn1r30,Vmn1r37	1
Vmn1r30,Vmn1r80	1
Vmn1r31,Vmn1r192	1
Vmn1r31,Vmn1r216	1
Vmn1r31,Vmn1r237	1
Vmn1r32,Vmn1r216	1
Vmn1r32,Vmn1r58	1
Vmn1r32,Vmn1r61	1
Vmn1r32,Vmn1r68	1
Vmn1r32,Vmn1r75,Vmn1r210,Vmn1r213	1
Vmn1r33,Vmn1r171	1
Vmn1r33,Vmn1r184	1
Vmn1r33,Vmn1r213	1
Vmn1r33,Vmn1r38	1
Vmn1r33,Vmn1r39	1
Vmn1r33,Vmn1r63	1
Vmn1r33,Vmn1r89	1
Vmn1r33,Vmn1r90	1
Vmn1r34,Vmn1r36	1
Vmn1r34,Vmn1r73	1
Vmn1r34,Vmn1r85	1
Vmn1r35,Vmn1r168	1
Vmn1r35,Vmn1r202,Vmn1r225	1
Vmn1r35,Vmn1r206	1
Vmn1r35,Vmn1r208	1
Vmn1r35,Vmn1r229	1
Vmn1r35,Vmn1r237	1
Vmn1r35,Vmn1r39	1
Vmn1r35,Vmn1r46	1
Vmn1r35,Vmn1r49	1
Vmn1r35,Vmn1r71	1
Vmn1r35,Vmn1r86	1
Vmn1r35,Vmn1r89	1
Vmn1r35,Vmn1r90	1
Vmn1r36,Vmn1r208	1
Vmn1r36,Vmn1r236	1
Vmn1r37,Vmn1r180,Vmn1r192	1
Vmn1r37,Vmn1r199	1
Vmn1r37,Vmn1r208	1
Vmn1r37,Vmn1r217	1
Vmn1r37,Vmn1r220	1
Vmn1r37,Vmn1r228	1
Vmn1r37,Vmn1r231	1
Vmn1r37,Vmn1r233	1
Vmn1r37,Vmn1r39	1
Vmn1r37,Vmn1r52	1
Vmn1r37,Vmn1r57	1
Vmn1r37,Vmn1r62	1
Vmn1r37,Vmn1r69,Vmn1r232	1
Vmn1r37,Vmn1r71	1
Vmn1r37,Vmn1r76	1
Vmn1r37,Vmn1r90	1
Vmn1r38,Vmn1r85,Vmn1r210	1
Vmn1r39,Vmn1r218	1
Vmn1r39,Vmn1r232	1
Vmn1r39,Vmn1r235	1
Vmn1r39,Vmn1r69	1
Vmn1r39,Vmn1r85,Vmn1r179	1
Vmn1r39,Vmn1r88	1
Vmn1r4,Vmn1r218	1
Vmn1r4,Vmn1r233	1
Vmn1r4,Vmn1r237	1
Vmn1r4,Vmn1r27	1
Vmn1r4,Vmn1r6	1
Vmn1r4,Vmn1r61	1
Vmn1r4,Vmn1r80	1
Vmn1r43,Vmn1r184	1
Vmn1r44,Vmn1r57	1
Vmn1r44,Vmn1r90,Vmn1r221	1
Vmn1r45,Vmn1r184,Vmn1r213,Vmn1r226	1
Vmn1r45,Vmn1r57	1
Vmn1r46,Vmn1r225	1
Vmn1r46,Vmn1r78	1
Vmn1r46,Vmn1r85,Vmn1r86	1
Vmn1r47,Vmn1r168,Vmn1r177	1
Vmn1r47,Vmn1r184	1
Vmn1r47,Vmn1r198	1
Vmn1r47,Vmn1r218	1
Vmn1r47,Vmn1r58	1
Vmn1r49,Vmn1r168	1
Vmn1r49,Vmn1r208	1
Vmn1r49,Vmn1r69	1
Vmn1r49,Vmn1r89	1
Vmn1r50,Vmn1r218	1
Vmn1r50,Vmn1r51	1
Vmn1r51,Vmn1r69	1
Vmn1r51,Vmn1r86	1
Vmn1r52,Vmn1r183	1
Vmn1r52,Vmn1r203	1
Vmn1r52,Vmn1r57	1
Vmn1r55,Vmn1r208	1
Vmn1r55,Vmn1r210	1
Vmn1r55,Vmn1r218	1
Vmn1r55,Vmn1r235	1
Vmn1r55,Vmn1r69	1
Vmn1r55,Vmn1r89	1
Vmn1r57,Vmn1r189	1
Vmn1r57,Vmn1r58	1
Vmn1r57,Vmn1r63,Vmn1r218	1
Vmn1r57,Vmn1r68	1
Vmn1r57,Vmn1r85,Vmn1r86	1
Vmn1r57,Vmn1r89	1
Vmn1r57,Vmn1r90	1
Vmn1r58,Vmn1r224	1
Vmn1r58,Vmn1r235	1
Vmn1r58,Vmn1r71	1
Vmn1r58,Vmn1r73	1
Vmn1r58,Vmn1r80	1
Vmn1r58,Vmn1r84,Vmn1r236	1
Vmn1r58,Vmn1r90	1
Vmn1r6,Vmn1r196	1
Vmn1r6,Vmn1r31	1
Vmn1r6,Vmn1r39	1
Vmn1r60,Vmn1r185	1
Vmn1r60,Vmn1r191	1
Vmn1r60,Vmn1r196	1
Vmn1r60,Vmn1r208	1
Vmn1r60,Vmn1r61,Vmn1r232	1
Vmn1r61,Vmn1r197	1
Vmn1r61,Vmn1r71	1
Vmn1r62,Vmn1r169	1
Vmn1r62,Vmn1r237	1
Vmn1r62,Vmn1r70	1
Vmn1r63,Vmn1r229	1
Vmn1r63,Vmn1r237	1
Vmn1r65,Vmn1r204	1
Vmn1r66,Vmn1r231	1
Vmn1r68,Vmn1r171	1
Vmn1r69,Vmn1r235	1
Vmn1r69,Vmn1r90,Vmn1r179	1
Vmn1r70,Vmn1r179	1
Vmn1r70,Vmn1r89	1
Vmn1r71,Vmn1r206	1
Vmn1r71,Vmn1r219,Vmn1r220	1
Vmn1r71,Vmn1r231	1
Vmn1r71,Vmn1r75	1
Vmn1r71,Vmn1r80	1
Vmn1r71,Vmn1r81	1
Vmn1r71,Vmn1r85,Vmn1r86	1
Vmn1r71,Vmn1r89	1
Vmn1r72	1
Vmn1r75,Vmn1r202	1
Vmn1r75,Vmn1r233	1
Vmn1r75,Vmn1r88	1
Vmn1r79,Vmn1r210	1
Vmn1r8,Vmn1r12	1
Vmn1r8,Vmn1r233	1
Vmn1r81,Vmn1r234	1
Vmn1r81,Vmn1r237	1
Vmn1r82,Vmn1r234	1
Vmn1r84,Vmn1r192	1
Vmn1r84,Vmn1r89,Vmn1r217	1
Vmn1r85,Vmn1r208	1
Vmn1r85,Vmn1r235	1
Vmn1r85,Vmn1r86,Vmn1r88,Vmn1r196	1
Vmn1r85,Vmn1r86,Vmn1r89	1
Vmn1r86,Vmn1r193,Vmn1r196	1
Vmn1r86,Vmn1r88	1
Vmn1r88,Vmn1r91	1
Vmn1r89,Vmn1r171	1
Vmn1r89,Vmn1r184,Vmn1r228	1
Vmn1r89,Vmn1r191	1
Vmn1r89,Vmn1r199	1
Vmn1r89,Vmn1r218	1
Vmn1r89,Vmn1r230	1
Vmn1r89,Vmn1r233	1
Vmn1r9,Vmn1r49	1
Vmn1r9,Vmn1r66	1
Vmn1r90,Vmn1r184	1
Vmn1r90,Vmn1r210	1
Vmn1r90,Vmn1r229	1
Vmn1r91,Vmn1r202	1
Vmn1r91,Vmn1r213	1
