## Supplementary Table 7 for "Single cell transcriptomics of vomeronasal neuroepithelium reveals a differential endoplasmic reticulum environment amongst neuronal subtypes"

### Sheet: C1-C2 coexpression
Supplementary Table 7A. Frequency of expression of family-C V2R combinations in mature Gnao1 neurons.
Combination	Frequency (No. of cells)
Vmn2r1	247
No family C V2R	229
Vmn2r2,Vmn2r3,Vmn2r4,Vmn2r6,Vmn2r7	104
Vmn2r2,Vmn2r6,Vmn2r7	86
Vmn2r7	43
Vmn2r2,Vmn2r7	35
Vmn2r1,Vmn2r7	31
Vmn2r6,Vmn2r7	24
Vmn2r2	20
Vmn2r2,Vmn2r3,Vmn2r6,Vmn2r7	20
Vmn2r2,Vmn2r4,Vmn2r6,Vmn2r7	19
Vmn2r2,Vmn2r3,Vmn2r4,Vmn2r5,Vmn2r6,Vmn2r7	15
Vmn2r2,Vmn2r3,Vmn2r4,Vmn2r6	11
Vmn2r2,Vmn2r3,Vmn2r4,Vmn2r7	10
Vmn2r2,Vmn2r6	9
Vmn2r6	9
Vmn2r3,Vmn2r4,Vmn2r6,Vmn2r7	8
Vmn2r2,Vmn2r4	7
Vmn2r2,Vmn2r4,Vmn2r6	6
Vmn2r3	6
Vmn2r1,Vmn2r2,Vmn2r3,Vmn2r4,Vmn2r6,Vmn2r7	5
Vmn2r2,Vmn2r3,Vmn2r6	5
Vmn2r2,Vmn2r3,Vmn2r7	5
Vmn2r1,Vmn2r2,Vmn2r7	4
Vmn2r3,Vmn2r6	4
Vmn2r3,Vmn2r6,Vmn2r7	4
Vmn2r3,Vmn2r7	4
Vmn2r4	4
Vmn2r4,Vmn2r6,Vmn2r7	4
Vmn2r2,Vmn2r3	3
Vmn2r2,Vmn2r3,Vmn2r4	3
Vmn2r2,Vmn2r4,Vmn2r5,Vmn2r6,Vmn2r7	3
Vmn2r3,Vmn2r4,Vmn2r7	3
Vmn2r4,Vmn2r7	3
Vmn2r1,Vmn2r2	2
Vmn2r1,Vmn2r2,Vmn2r3,Vmn2r4,Vmn2r5,Vmn2r6,Vmn2r7	2
Vmn2r1,Vmn2r2,Vmn2r4,Vmn2r6,Vmn2r7	2
Vmn2r1,Vmn2r3	2
Vmn2r1,Vmn2r6,Vmn2r7	2
Vmn2r2,Vmn2r3,Vmn2r4,Vmn2r5,Vmn2r6	2
Vmn2r1,Vmn2r2,Vmn2r3	1
Vmn2r1,Vmn2r2,Vmn2r3,Vmn2r6,Vmn2r7	1
Vmn2r1,Vmn2r2,Vmn2r3,Vmn2r7	1
Vmn2r1,Vmn2r2,Vmn2r4,Vmn2r6	1
Vmn2r1,Vmn2r2,Vmn2r4,Vmn2r7	1
Vmn2r1,Vmn2r2,Vmn2r6,Vmn2r7	1
Vmn2r1,Vmn2r4,Vmn2r7	1
Vmn2r1,Vmn2r6	1
Vmn2r2,Vmn2r3,Vmn2r4,Vmn2r5	1
Vmn2r2,Vmn2r3,Vmn2r5,Vmn2r6,Vmn2r7	1
Vmn2r2,Vmn2r4,Vmn2r7	1
Vmn2r3,Vmn2r4	1
Vmn2r3,Vmn2r4,Vmn2r5	1
Vmn2r3,Vmn2r4,Vmn2r5,Vmn2r6,Vmn2r7	1
Vmn2r3,Vmn2r4,Vmn2r5,Vmn2r7	1
Vmn2r3,Vmn2r4,Vmn2r6	1
Vmn2r3,Vmn2r5,Vmn2r7	1
Vmn2r4,Vmn2r5,Vmn2r6,Vmn2r7	1
Vmn2r4,Vmn2r6	1
Vmn2r5	1

### Sheet: ABD-coexpression
Supplementary Table 7B. Frequency of expression of family-ABD V2R combinations in mature Gnao1 neurons.
Combination	Frequency (No. of cells)
No family ABD V2R	56
Vmn2r20,Vmn2r22	44
Vmn2r53	41
Vmn2r-ps159	32
Vmn2r105	27
Vmn2r42	26
Vmn2r89	26
Vmn2r90	23
Vmn2r36	21
Vmn2r65	21
Vmn2r124	19
Vmn2r30	18
Vmn2r107	15
Vmn2r78	15
Vmn2r88	15
Vmn2r59	14
Vmn2r108	13
Vmn2r96	12
Vmn2r110	11
Vmn2r69	11
Vmn2r116	10
Vmn2r43,Vmn2r39,Vmn2r50	10
Vmn2r73	10
Vmn2r81	10
Vmn2r93	10
Vmn2r114	9
Vmn2r18	9
Vmn2r60	9
Vmn2r67	9
Vmn2r77	9
Vmn2r115	8
Vmn2r17	8
Vmn2r31	8
Vmn2r48	8
Vmn2r51	8
Vmn2r82	8
Vmn2r104	7
Vmn2r28	7
Vmn2r44	7
Vmn2r45	7
Vmn2r57	7
Vmn2r63	7
Vmn2r66	7
Vmn2r79	7
Vmn2r86	7
Vmn2r9	7
Vmn2r97	7
Vmn2r102	6
Vmn2r117	6
Vmn2r120	6
Vmn2r26	6
Vmn2r76	6
Vmn2r8	6
Vmn2r84	6
Vmn2r92	6
Vmn2r118	5
Vmn2r121	5
Vmn2r34	5
Vmn2r54	5
Vmn2r83	5
Vmn2r85	5
Vmn2r100	4
Vmn2r121,Vmn2r-ps159,Vmn2r89	4
Vmn2r13	4
Vmn2r15	4
Vmn2r23	4
Vmn2r41,Vmn2r40	4
Vmn2r58	4
Vmn2r10	3
Vmn2r113	3
Vmn2r113,Vmn2r-ps130	3
Vmn2r121,Vmn2r-ps159,Vmn2r88,Vmn2r89	3
Vmn2r24	3
Vmn2r30,Vmn2r48	3
Vmn2r34,Vmn2r42,Vmn2r37	3
Vmn2r42,Vmn2r49	3
Vmn2r56	3
Vmn2r74	3
Vmn2r-ps159,Vmn2r23,Vmn2r30	2
Vmn2r121,Vmn2r42	2
Vmn2r24,Vmn2r25	2
Vmn2r29	2
Vmn2r30,Vmn2r36,Vmn2r41,Vmn2r40	2
Vmn2r30,Vmn2r41,Vmn2r40	2
Vmn2r31,Vmn2r44	2
Vmn2r34,Vmn2r37	2
Vmn2r36,Vmn2r40	2
Vmn2r36,Vmn2r89	2
Vmn2r42,Vmn2r45	2
Vmn2r42,Vmn2r88	2
Vmn2r62	2
Vmn2r69,Vmn2r71	2
Vmn2r70	2
Vmn2r8,Vmn2r115	2
Vmn2r99	2
Vmn2r-ps159,Vmn2r107	1
Vmn2r-ps159,Vmn2r11,Vmn2r20,Vmn2r23,Vmn2r28,Vmn2r36,Vmn2r42,Vmn2r51,Vmn2r57,Vmn2r65,Vmn2r78,Vmn2r81,Vmn2r88,Vmn2r90,Vmn2r124,Vmn2r104,Vmn2r112	1
Vmn2r-ps159,Vmn2r112	1
Vmn2r-ps159,Vmn2r124	1
Vmn2r-ps159,Vmn2r17,Vmn2r20,Vmn2r116	1
Vmn2r-ps159,Vmn2r17,Vmn2r20,Vmn2r28,Vmn2r30,Vmn2r42,Vmn2r77,Vmn2r79	1
Vmn2r-ps159,Vmn2r18	1
Vmn2r-ps159,Vmn2r20,Vmn2r26,Vmn2r28,Vmn2r36,Vmn2r44,Vmn2r81,Vmn2r86	1
Vmn2r-ps159,Vmn2r28,Vmn2r30,Vmn2r36,Vmn2r44,Vmn2r45,Vmn2r58,Vmn2r63,Vmn2r77,Vmn2r94,Vmn2r112,Vmn2r-ps130	1
Vmn2r-ps159,Vmn2r30,Vmn2r39,Vmn2r48,Vmn2r73,Vmn2r82,Vmn2r89,Vmn2r90,Vmn2r96	1
Vmn2r-ps159,Vmn2r36,Vmn2r112	1
Vmn2r-ps159,Vmn2r39,Vmn2r50,Vmn2r67,Vmn2r78,Vmn2r88,Vmn2r96	1
Vmn2r-ps159,Vmn2r42	1
Vmn2r-ps159,Vmn2r44,Vmn2r82,Vmn2r90,Vmn2r104	1
Vmn2r-ps159,Vmn2r8,Vmn2r43,Vmn2r39,Vmn2r49,Vmn2r50,Vmn2r67,Vmn2r73	1
Vmn2r-ps159,Vmn2r89	1
Vmn2r10,Vmn2r16,Vmn2r35,Vmn2r42,Vmn2r49,Vmn2r63,Vmn2r79,Vmn2r81,Vmn2r82,Vmn2r93,Vmn2r98,Vmn2r105	1
Vmn2r10,Vmn2r30,Vmn2r42,Vmn2r44,Vmn2r67,Vmn2r84,Vmn2r86,Vmn2r124,Vmn2r96,Vmn2r105,Vmn2r-ps130	1
Vmn2r10,Vmn2r30,Vmn2r44,Vmn2r69,Vmn2r124,Vmn2r102,Vmn2r107,Vmn2r111,Vmn2r-ps130,Vmn2r116	1
Vmn2r102,Vmn2r112	1
Vmn2r105,Vmn2r111	1
Vmn2r106	1
Vmn2r107,Vmn2r112	1
Vmn2r108,Vmn2r113	1
Vmn2r11	1
Vmn2r11,Vmn2r60	1
Vmn2r11,Vmn2r77	1
Vmn2r113,Vmn2r-ps130,Vmn2r120	1
Vmn2r121,Vmn2r-ps159	1
Vmn2r121,Vmn2r-ps159,Vmn2r10,Vmn2r11,Vmn2r28,Vmn2r36,Vmn2r66,Vmn2r80	1
Vmn2r121,Vmn2r-ps159,Vmn2r14,Vmn2r20,Vmn2r39,Vmn2r67,Vmn2r88,Vmn2r104	1
Vmn2r121,Vmn2r-ps159,Vmn2r17,Vmn2r18,Vmn2r20,Vmn2r28,Vmn2r30,Vmn2r35,Vmn2r36,Vmn2r42,Vmn2r66,Vmn2r69,Vmn2r73,Vmn2r77,Vmn2r81,Vmn2r88,Vmn2r114,Vmn2r115	1
Vmn2r121,Vmn2r-ps159,Vmn2r28,Vmn2r42,Vmn2r45,Vmn2r68,Vmn2r81,Vmn2r105,Vmn2r116	1
Vmn2r121,Vmn2r-ps159,Vmn2r34,Vmn2r36,Vmn2r41,Vmn2r42,Vmn2r44,Vmn2r40,Vmn2r39,Vmn2r67,Vmn2r81,Vmn2r86,Vmn2r88	1
Vmn2r121,Vmn2r-ps159,Vmn2r88	1
Vmn2r121,Vmn2r100	1
Vmn2r121,Vmn2r105	1
Vmn2r121,Vmn2r18	1
Vmn2r121,Vmn2r20,Vmn2r22,Vmn2r32,Vmn2r36,Vmn2r88,Vmn2r112	1
Vmn2r121,Vmn2r28,Vmn2r31,Vmn2r36,Vmn2r66,Vmn2r67,Vmn2r78,Vmn2r79,Vmn2r82,Vmn2r90,Vmn2r100,Vmn2r115	1
Vmn2r121,Vmn2r41,Vmn2r40	1
Vmn2r121,Vmn2r8,Vmn2r30,Vmn2r56	1
Vmn2r121,Vmn2r81,Vmn2r82	1
Vmn2r121,Vmn2r81,Vmn2r92,Vmn2r111	1
Vmn2r13,Vmn2r20,Vmn2r65,Vmn2r78,Vmn2r89,Vmn2r111,Vmn2r113	1
Vmn2r13,Vmn2r28,Vmn2r30	1
Vmn2r14,Vmn2r120	1
Vmn2r15,Vmn2r17	1
Vmn2r16	1
Vmn2r16,Vmn2r100	1
Vmn2r17,Vmn2r42	1
Vmn2r18,Vmn2r30,Vmn2r36,Vmn2r41,Vmn2r44,Vmn2r39,Vmn2r76,Vmn2r78,Vmn2r88,Vmn2r89,Vmn2r105,Vmn2r107,Vmn2r114,Vmn2r120	1
Vmn2r18,Vmn2r42,Vmn2r57	1
Vmn2r18,Vmn2r69	1
Vmn2r18,Vmn2r88	1
Vmn2r20	1
Vmn2r20,Vmn2r22,Vmn2r32,Vmn2r43,Vmn2r39,Vmn2r65,Vmn2r70,Vmn2r76,Vmn2r78,Vmn2r88,Vmn2r89,Vmn2r115,Vmn2r117	1
Vmn2r20,Vmn2r22,Vmn2r53	1
Vmn2r20,Vmn2r22,Vmn2r81	1
Vmn2r20,Vmn2r22,Vmn2r83	1
Vmn2r20,Vmn2r22,Vmn2r85	1
Vmn2r20,Vmn2r30,Vmn2r32,Vmn2r79,Vmn2r88,Vmn2r117	1
Vmn2r20,Vmn2r34	1
Vmn2r20,Vmn2r34,Vmn2r42	1
Vmn2r20,Vmn2r36	1
Vmn2r20,Vmn2r36,Vmn2r42,Vmn2r43,Vmn2r59,Vmn2r69,Vmn2r89,Vmn2r107,Vmn2r110,Vmn2r113,Vmn2r-ps130,Vmn2r116	1
Vmn2r20,Vmn2r42	1
Vmn2r20,Vmn2r53	1
Vmn2r20,Vmn2r53,Vmn2r54	1
Vmn2r20,Vmn2r82,Vmn2r105	1
Vmn2r20,Vmn2r94	1
Vmn2r22,Vmn2r30,Vmn2r51,Vmn2r67,Vmn2r69,Vmn2r72,Vmn2r88,Vmn2r104	1
Vmn2r26,Vmn2r89	1
Vmn2r27,Vmn2r30	1
Vmn2r27,Vmn2r90	1
Vmn2r28,Vmn2r108	1
Vmn2r28,Vmn2r42	1
Vmn2r28,Vmn2r42,Vmn2r45	1
Vmn2r28,Vmn2r42,Vmn2r73,Vmn2r113,Vmn2r120	1
Vmn2r28,Vmn2r53	1
Vmn2r29,Vmn2r34	1
Vmn2r30,Vmn2r100	1
Vmn2r30,Vmn2r32,Vmn2r36,Vmn2r41,Vmn2r48	1
Vmn2r30,Vmn2r32,Vmn2r48,Vmn2r51,Vmn2r76	1
Vmn2r30,Vmn2r35,Vmn2r36,Vmn2r41,Vmn2r62,Vmn2r63,Vmn2r78,Vmn2r88,Vmn2r89,Vmn2r93,Vmn2r96,Vmn2r111,Vmn2r-ps130,Vmn2r115,Vmn2r120	1
Vmn2r30,Vmn2r36,Vmn2r40	1
Vmn2r30,Vmn2r36,Vmn2r41,Vmn2r48	1
Vmn2r30,Vmn2r39	1
Vmn2r30,Vmn2r42,Vmn2r39,Vmn2r88	1
Vmn2r30,Vmn2r51	1
Vmn2r30,Vmn2r73	1
Vmn2r30,Vmn2r88	1
Vmn2r30,Vmn2r96	1
Vmn2r31,Vmn2r108	1
Vmn2r31,Vmn2r44,Vmn2r38,Vmn2r50	1
Vmn2r31,Vmn2r44,Vmn2r50	1
Vmn2r31,Vmn2r83	1
Vmn2r32,Vmn2r36	1
Vmn2r32,Vmn2r42,Vmn2r49	1
Vmn2r33,Vmn2r44,Vmn2r38	1
Vmn2r34,Vmn2r42	1
Vmn2r34,Vmn2r51	1
Vmn2r35	1
Vmn2r35,Vmn2r53	1
Vmn2r35,Vmn2r94	1
Vmn2r36,Vmn2r105	1
Vmn2r36,Vmn2r43,Vmn2r39	1
Vmn2r36,Vmn2r45	1
Vmn2r36,Vmn2r49	1
Vmn2r36,Vmn2r67,Vmn2r104	1
Vmn2r36,Vmn2r72	1
Vmn2r36,Vmn2r79	1
Vmn2r36,Vmn2r82	1
Vmn2r38,Vmn2r53	1
Vmn2r39	1
Vmn2r39,Vmn2r82	1
Vmn2r41	1
Vmn2r41,Vmn2r40,Vmn2r105	1
Vmn2r41,Vmn2r40,Vmn2r53	1
Vmn2r41,Vmn2r40,Vmn2r63	1
Vmn2r41,Vmn2r48	1
Vmn2r41,Vmn2r70	1
Vmn2r42,Vmn2r39	1
Vmn2r42,Vmn2r49,Vmn2r81,Vmn2r82	1
Vmn2r42,Vmn2r51	1
Vmn2r42,Vmn2r69,Vmn2r71	1
Vmn2r42,Vmn2r82	1
Vmn2r42,Vmn2r90	1
Vmn2r43,Vmn2r39	1
Vmn2r43,Vmn2r39,Vmn2r50,Vmn2r104	1
Vmn2r44,Vmn2r38,Vmn2r90,Vmn2r105	1
Vmn2r44,Vmn2r39	1
Vmn2r44,Vmn2r69,Vmn2r73	1
Vmn2r45,Vmn2r47,Vmn2r51	1
Vmn2r46,Vmn2r100	1
Vmn2r48,Vmn2r107	1
Vmn2r50	1
Vmn2r50,Vmn2r-ps130	1
Vmn2r52	1
Vmn2r53,Vmn2r54	1
Vmn2r53,Vmn2r63	1
Vmn2r53,Vmn2r65	1
Vmn2r53,Vmn2r88	1
Vmn2r54,Vmn2r56	1
Vmn2r55	1
Vmn2r55,Vmn2r56,Vmn2r59	1
Vmn2r57,Vmn2r78	1
Vmn2r58,Vmn2r94	1
Vmn2r59,Vmn2r114	1
Vmn2r60,Vmn2r81	1
Vmn2r63,Vmn2r105	1
Vmn2r63,Vmn2r76	1
Vmn2r68	1
Vmn2r69,Vmn2r97	1
Vmn2r72	1
Vmn2r78,Vmn2r113	1
Vmn2r78,Vmn2r89	1
Vmn2r79,Vmn2r93	1
Vmn2r8,Vmn2r28,Vmn2r36,Vmn2r39,Vmn2r78,Vmn2r81,Vmn2r88	1
Vmn2r8,Vmn2r30,Vmn2r36,Vmn2r50,Vmn2r59,Vmn2r67,Vmn2r73,Vmn2r82,Vmn2r84,Vmn2r88,Vmn2r90,Vmn2r120	1
Vmn2r80	1
Vmn2r81,Vmn2r107	1
Vmn2r81,Vmn2r82	1
Vmn2r84,Vmn2r100	1
Vmn2r88,Vmn2r105	1
Vmn2r88,Vmn2r97	1
Vmn2r89,Vmn2r110	1
Vmn2r9,Vmn2r18,Vmn2r20,Vmn2r30,Vmn2r34,Vmn2r36,Vmn2r105,Vmn2r111	1
Vmn2r9,Vmn2r23	1
Vmn2r9,Vmn2r28,Vmn2r30,Vmn2r36,Vmn2r76,Vmn2r80,Vmn2r81	1
Vmn2r94,Vmn2r111	1
Vmn2r94,Vmn2r116	1
Vmn2r95,Vmn2r100	1
Vmn2r98	1
Vmn2r98,Vmn2r111	1

### Sheet: H2-Mv co-expression
Supplementary Table 7C. Frequency of expression of H2-Mv combinations in mature Gnao1 neurons.
Combination	Frequency (No. of cells)
No H2-Mv	583
H2-M10.3	61
H2-M10.1,H2-M10.3,H2-M10.5,H2-M10.6	61
H2-M10.4	38
H2-M10.3,H2-M10.6	35
H2-M10.3,H2-M10.5,H2-M10.6	32
H2-M10.3,H2-M10.5	28
H2-M10.3,H2-M10.4,H2-M10.5	19
H2-M10.5	18
H2-M10.3,H2-M10.4,H2-M10.5,H2-M10.6	18
H2-M10.6	15
H2-M10.1,H2-M10.3,H2-M10.6	11
H2-M10.4,H2-M10.5,H2-M10.6	10
H2-M10.1,H2-M10.5,H2-M10.6	10
H2-M10.1,H2-M10.3,H2-M10.5	8
H2-M10.4,H2-M10.5	7
H2-M10.3,H2-M10.4,H2-M9,H2-M1,H2-M10.5	7
H2-M10.3,H2-M10.4	6
H2-M10.5,H2-M10.6	5
H2-M10.3,H2-M10.4,H2-M9,H2-M1	4
H2-M10.4,H2-M9,H2-M1,H2-M10.5	3
H2-M10.3,H2-M10.4,H2-M11,H2-M9,H2-M1	3
H2-M10.1,H2-M10.4,H2-M10.5	3
H2-M10.4,H2-M9,H2-M1	2
H2-M10.4,H2-M11,H2-M9,H2-M1	2
H2-M10.3,H2-M10.4,H2-M11,H2-M9,H2-M1,H2-M10.5	2
H2-M10.2,H2-M10.5,H2-M10.6	2
H2-M10.2,H2-M10.3,H2-M10.6	2
H2-M10.1,H2-M10.5	2
H2-M10.1,H2-M10.4,H2-M10.5,H2-M10.6	2
H2-M10.1,H2-M10.3,H2-M10.4,H2-M10.5,H2-M10.6	2
H2-M10.1	2
H2-M9,H2-M10.6	1
H2-M9	1
H2-M5	1
H2-M2	1
H2-M10.5,H2-M10.6,H2-M3	1
H2-M10.4,H2-M3	1
H2-M10.4,H2-M11,H2-M9,H2-M1,H2-M10.5	1
H2-M10.3,H2-M9,H2-M10.5	1
H2-M10.3,H2-M10.4,H2-M9,H2-M10.6	1
H2-M10.3,H2-M10.4,H2-M9,H2-M10.5,H2-M10.6	1
H2-M10.3,H2-M10.4,H2-M9,H2-M10.5	1
H2-M10.2,H2-M10.5,H2-M3	1
H2-M10.2,H2-M10.5	1
H2-M10.2,H2-M10.3,H2-M10.5,H2-M10.6	1
H2-M10.2,H2-M10.3,H2-M10.4,H2-M10.5	1
H2-M10.2,H2-M10.3	1
H2-M10.2,H2-M10.1,H2-M10.3,H2-M10.5,H2-M10.6	1
H2-M10.2,H2-M10.1,H2-M10.3,H2-M10.5	1
H2-M10.1,H2-M10.3,H2-M9,H2-M10.5,H2-M10.6	1
H2-M10.1,H2-M10.3,H2-M10.4,H2-M9,H2-M10.5,H2-M10.6	1
H2-M10.1,H2-M10.3,H2-M10.4,H2-M10.6	1
H2-M10.1,H2-M10.3,H2-M10.4,H2-M10.5	1

### Sheet: V2R-H2Mv coexpression
Supplementary Table 7D. Frequency of expression of V2R and H2-Mv combinations in mature Gnao1 neurons.
Combination of Class-C V2Rs	Combination of ABD-V2Rs	Combination of H2-Mv genes	Frequency (No. of cells)
None	None	None	27
Vmn2r1	Vmn2r53	None	22
Vmn2r1	Vmn2r20,Vmn2r22	None	21
None	Vmn2r53	None	19
Vmn2r1	Vmn2r105	None	16
Vmn2r1	Vmn2r65	None	14
Vmn2r1	Vmn2r107	None	12
None	Vmn2r20,Vmn2r22	None	12
None	Vmn2r90	None	12
Vmn2r1	None	None	11
Vmn2r2,Vmn2r3,Vmn2r4,Vmn2r6,Vmn2r7	Vmn2r-ps159	H2-M10.1,H2-M10.3,H2-M10.5,H2-M10.6	11
None	Vmn2r105	None	10
Vmn2r1	Vmn2r90	None	9
None	Vmn2r124	None	9
Vmn2r1	Vmn2r124	None	8
Vmn2r1	Vmn2r59	None	8
None	Vmn2r108	None	7
None	Vmn2r65	None	7
Vmn2r1	Vmn2r18	None	6
Vmn2r1	Vmn2r20,Vmn2r22	H2-M10.3	6
Vmn2r1	Vmn2r60	None	6
None	Vmn2r110	None	6
Vmn2r2,Vmn2r3,Vmn2r4,Vmn2r6,Vmn2r7	Vmn2r73	H2-M10.1,H2-M10.3,H2-M10.5,H2-M10.6	6
None	Vmn2r93	None	6
Vmn2r1	Vmn2r92	H2-M10.4	5
Vmn2r1	Vmn2r96	None	5
Vmn2r2,Vmn2r3,Vmn2r4,Vmn2r6	Vmn2r-ps159	H2-M10.1,H2-M10.3,H2-M10.5,H2-M10.6	5
Vmn2r2,Vmn2r3,Vmn2r4,Vmn2r6,Vmn2r7	Vmn2r89	H2-M10.1,H2-M10.3,H2-M10.5,H2-M10.6	5
Vmn2r2,Vmn2r6,Vmn2r7	Vmn2r9	None	5
None	Vmn2r59	None	5
Vmn2r1	Vmn2r23	None	4
Vmn2r1	Vmn2r57	None	4
Vmn2r2,Vmn2r3,Vmn2r4,Vmn2r5,Vmn2r6,Vmn2r7	Vmn2r89	H2-M10.1,H2-M10.3,H2-M10.5,H2-M10.6	4
Vmn2r2,Vmn2r3,Vmn2r4,Vmn2r5,Vmn2r6,Vmn2r7	Vmn2r89	H2-M10.3,H2-M10.5,H2-M10.6	4
Vmn2r2,Vmn2r6,Vmn2r7	Vmn2r48	None	4
None	Vmn2r63	None	4
Vmn2r7	Vmn2r79	None	4
None	Vmn2r78	None	4
None	Vmn2r96	None	4
None	Vmn2r97	None	4
Vmn2r1	Vmn2r102	None	3
Vmn2r1	Vmn2r104	H2-M10.4	3
Vmn2r1	Vmn2r108	None	3
Vmn2r1	Vmn2r26	None	3
Vmn2r1	Vmn2r56	None	3
Vmn2r1	Vmn2r58	None	3
Vmn2r1	Vmn2r63	None	3
Vmn2r1,Vmn2r7	Vmn2r108	None	3
Vmn2r1	Vmn2r81	H2-M10.4,H2-M9,H2-M1,H2-M10.5	3
Vmn2r1	Vmn2r82	H2-M10.3,H2-M10.4,H2-M11,H2-M9,H2-M1	3
Vmn2r1	Vmn2r93	None	3
Vmn2r1	Vmn2r97	None	3
None	Vmn2r100	None	3
None	Vmn2r107	None	3
None	Vmn2r18	None	3
Vmn2r2,Vmn2r3,Vmn2r4,Vmn2r6,Vmn2r7	Vmn2r30	H2-M10.3	3
Vmn2r2,Vmn2r3,Vmn2r4,Vmn2r6,Vmn2r7	Vmn2r36	H2-M10.3,H2-M10.5,H2-M10.6	3
Vmn2r2,Vmn2r3,Vmn2r4,Vmn2r6,Vmn2r7	Vmn2r88	None	3
Vmn2r2,Vmn2r3,Vmn2r4,Vmn2r6,Vmn2r7	Vmn2r88	H2-M10.3,H2-M10.6	3
Vmn2r2,Vmn2r6,Vmn2r7	Vmn2r10	None	3
Vmn2r2,Vmn2r6,Vmn2r7	Vmn2r114	H2-M10.3	3
Vmn2r2,Vmn2r6,Vmn2r7	Vmn2r13	H2-M10.3	3
Vmn2r2,Vmn2r6,Vmn2r7	Vmn2r17	H2-M10.3	3
Vmn2r2,Vmn2r6,Vmn2r7	Vmn2r43,Vmn2r39,Vmn2r50	None	3
Vmn2r2,Vmn2r6,Vmn2r7	Vmn2r76	None	3
None	Vmn2r54	None	3
None	Vmn2r57	None	3
None	Vmn2r60	None	3
Vmn2r7	None	None	3
Vmn2r7	Vmn2r15	None	3
Vmn2r7	Vmn2r78	None	3
None	Vmn2r83	None	3
Vmn2r1	Vmn2r110	None	2
Vmn2r1	Vmn2r120	None	2
Vmn2r1	Vmn2r24	None	2
Vmn2r1	Vmn2r54	None	2
Vmn2r1,Vmn2r7	Vmn2r110	None	2
Vmn2r1,Vmn2r7	Vmn2r31	H2-M10.4	2
Vmn2r1,Vmn2r7	Vmn2r78	None	2
Vmn2r1,Vmn2r7	Vmn2r90	None	2
Vmn2r1,Vmn2r7	Vmn2r96	None	2
Vmn2r1	Vmn2r82	H2-M10.4,H2-M11,H2-M9,H2-M1	2
Vmn2r1	Vmn2r83	None	2
None	Vmn2r102	None	2
None	Vmn2r117	None	2
None	Vmn2r124	H2-M10.5	2
Vmn2r2	None	None	2
Vmn2r2	Vmn2r115	None	2
Vmn2r2,Vmn2r3,Vmn2r4,Vmn2r6,Vmn2r7	Vmn2r-ps159	H2-M10.1,H2-M10.3,H2-M10.6	2
Vmn2r2,Vmn2r3,Vmn2r4,Vmn2r6,Vmn2r7	Vmn2r-ps159	H2-M10.3,H2-M10.5,H2-M10.6	2
Vmn2r2,Vmn2r3,Vmn2r4,Vmn2r6,Vmn2r7	Vmn2r-ps159,Vmn2r23,Vmn2r30	H2-M10.1,H2-M10.3,H2-M10.5,H2-M10.6	2
Vmn2r2,Vmn2r3,Vmn2r4,Vmn2r6,Vmn2r7	Vmn2r36	H2-M10.3,H2-M10.5	2
Vmn2r2,Vmn2r3,Vmn2r4,Vmn2r6,Vmn2r7	Vmn2r42	H2-M10.3,H2-M10.4,H2-M10.5,H2-M10.6	2
Vmn2r2,Vmn2r3,Vmn2r4,Vmn2r6,Vmn2r7	Vmn2r42	H2-M10.3,H2-M10.5,H2-M10.6	2
Vmn2r2,Vmn2r3,Vmn2r4,Vmn2r6,Vmn2r7	Vmn2r45	H2-M10.1,H2-M10.3,H2-M10.5,H2-M10.6	2
Vmn2r2,Vmn2r3,Vmn2r4,Vmn2r6,Vmn2r7	Vmn2r69	H2-M10.1,H2-M10.3,H2-M10.5,H2-M10.6	2
Vmn2r2,Vmn2r3,Vmn2r4,Vmn2r6,Vmn2r7	Vmn2r69	H2-M10.3,H2-M10.4,H2-M10.5,H2-M10.6	2
Vmn2r2,Vmn2r3,Vmn2r4,Vmn2r6,Vmn2r7	Vmn2r73	H2-M10.3,H2-M10.4,H2-M10.5,H2-M10.6	2
Vmn2r2,Vmn2r3,Vmn2r4,Vmn2r6,Vmn2r7	Vmn2r89	H2-M10.3,H2-M10.5,H2-M10.6	2
Vmn2r2,Vmn2r3,Vmn2r6,Vmn2r7	Vmn2r42	H2-M10.3,H2-M10.4,H2-M10.5,H2-M10.6	2
Vmn2r2,Vmn2r3,Vmn2r6	Vmn2r86	H2-M10.3,H2-M10.6	2
Vmn2r2,Vmn2r4	Vmn2r42	H2-M10.5	2
Vmn2r2,Vmn2r4,Vmn2r6,Vmn2r7	Vmn2r30	None	2
Vmn2r2,Vmn2r6,Vmn2r7	Vmn2r116	H2-M10.3,H2-M10.6	2
Vmn2r2,Vmn2r6,Vmn2r7	Vmn2r17	None	2
Vmn2r2,Vmn2r6,Vmn2r7	Vmn2r17	H2-M10.3,H2-M10.5	2
Vmn2r2,Vmn2r6,Vmn2r7	Vmn2r30,Vmn2r48	None	2
Vmn2r2,Vmn2r6,Vmn2r7	Vmn2r34	H2-M10.3	2
Vmn2r2,Vmn2r6,Vmn2r7	Vmn2r48	H2-M10.3	2
Vmn2r2,Vmn2r6,Vmn2r7	Vmn2r66	H2-M10.3	2
Vmn2r2,Vmn2r6,Vmn2r7	Vmn2r8,Vmn2r115	None	2
Vmn2r2,Vmn2r6,Vmn2r7	Vmn2r84	None	2
Vmn2r2,Vmn2r6,Vmn2r7	Vmn2r85	None	2
Vmn2r2,Vmn2r6	Vmn2r8	None	2
Vmn2r2,Vmn2r7	Vmn2r115	None	2
Vmn2r2,Vmn2r7	Vmn2r66	H2-M10.3	2
None	Vmn2r26	None	2
Vmn2r3	Vmn2r36	None	2
None	Vmn2r51	None	2
Vmn2r6,Vmn2r7	None	None	2
Vmn2r6,Vmn2r7	Vmn2r66	H2-M10.3	2
Vmn2r6,Vmn2r7	Vmn2r77	None	2
Vmn2r6,Vmn2r7	Vmn2r84	None	2
Vmn2r7	Vmn2r104	H2-M10.4	2
Vmn2r7	Vmn2r117	None	2
Vmn2r7	Vmn2r51	None	2
Vmn2r7	Vmn2r77	None	2
None	Vmn2r77	None	2
None	Vmn2r8	None	2
None	None	H2-M10.4	1
None	None	H2-M2	1
Vmn2r1	Vmn2r-ps159,Vmn2r18	None	1
Vmn2r1	Vmn2r10,Vmn2r16,Vmn2r35,Vmn2r42,Vmn2r49,Vmn2r63,Vmn2r79,Vmn2r81,Vmn2r82,Vmn2r93,Vmn2r98,Vmn2r105	H2-M10.1	1
Vmn2r1	Vmn2r100	None	1
Vmn2r1	Vmn2r104	H2-M10.3,H2-M10.4	1
Vmn2r1	Vmn2r106	None	1
Vmn2r1	Vmn2r107,Vmn2r112	H2-M10.3	1
Vmn2r1	Vmn2r11,Vmn2r60	None	1
Vmn2r1	Vmn2r117	None	1
Vmn2r1	Vmn2r120	H2-M10.4	1
Vmn2r1	Vmn2r18,Vmn2r42,Vmn2r57	None	1
Vmn2r1,Vmn2r2	Vmn2r108,Vmn2r113	H2-M10.3,H2-M10.5,H2-M10.6	1
Vmn2r1,Vmn2r2	Vmn2r20,Vmn2r22,Vmn2r53	None	1
Vmn2r1,Vmn2r2,Vmn2r3,Vmn2r4,Vmn2r6,Vmn2r7	Vmn2r-ps159,Vmn2r28,Vmn2r30,Vmn2r36,Vmn2r44,Vmn2r45,Vmn2r58,Vmn2r63,Vmn2r77,Vmn2r94,Vmn2r112,Vmn2r-ps130	H2-M10.4,H2-M10.5,H2-M10.6	1
Vmn2r1,Vmn2r2,Vmn2r3,Vmn2r4,Vmn2r6,Vmn2r7	Vmn2r30,Vmn2r35,Vmn2r36,Vmn2r41,Vmn2r62,Vmn2r63,Vmn2r78,Vmn2r88,Vmn2r89,Vmn2r93,Vmn2r96,Vmn2r111,Vmn2r-ps130,Vmn2r115,Vmn2r120	H2-M10.1,H2-M10.4,H2-M10.5	1
Vmn2r1,Vmn2r2,Vmn2r3,Vmn2r4,Vmn2r6,Vmn2r7	Vmn2r78,Vmn2r113	H2-M10.3,H2-M10.6	1
Vmn2r1,Vmn2r2,Vmn2r3	Vmn2r42	None	1
Vmn2r1,Vmn2r2,Vmn2r3,Vmn2r6,Vmn2r7	Vmn2r-ps159,Vmn2r11,Vmn2r20,Vmn2r23,Vmn2r28,Vmn2r36,Vmn2r42,Vmn2r51,Vmn2r57,Vmn2r65,Vmn2r78,Vmn2r81,Vmn2r88,Vmn2r90,Vmn2r124,Vmn2r104,Vmn2r112	H2-M10.1,H2-M10.3,H2-M10.4,H2-M9,H2-M10.5,H2-M10.6	1
Vmn2r1,Vmn2r2,Vmn2r3,Vmn2r7	Vmn2r9,Vmn2r28,Vmn2r30,Vmn2r36,Vmn2r76,Vmn2r80,Vmn2r81	H2-M10.5	1
Vmn2r1,Vmn2r2,Vmn2r4,Vmn2r6	Vmn2r16,Vmn2r100	None	1
Vmn2r1,Vmn2r2,Vmn2r4,Vmn2r6,Vmn2r7	Vmn2r10,Vmn2r30,Vmn2r42,Vmn2r44,Vmn2r67,Vmn2r84,Vmn2r86,Vmn2r124,Vmn2r96,Vmn2r105,Vmn2r-ps130	H2-M10.3,H2-M10.5	1
Vmn2r1,Vmn2r2,Vmn2r4,Vmn2r6,Vmn2r7	Vmn2r8,Vmn2r30,Vmn2r36,Vmn2r50,Vmn2r59,Vmn2r67,Vmn2r73,Vmn2r82,Vmn2r84,Vmn2r88,Vmn2r90,Vmn2r120	H2-M10.3	1
Vmn2r1,Vmn2r2,Vmn2r4,Vmn2r7	Vmn2r20,Vmn2r22,Vmn2r32,Vmn2r43,Vmn2r39,Vmn2r65,Vmn2r70,Vmn2r76,Vmn2r78,Vmn2r88,Vmn2r89,Vmn2r115,Vmn2r117	None	1
Vmn2r1,Vmn2r2,Vmn2r6,Vmn2r7	Vmn2r59,Vmn2r114	H2-M10.3	1
Vmn2r1,Vmn2r2,Vmn2r7	Vmn2r29	None	1
Vmn2r1,Vmn2r2,Vmn2r7	Vmn2r36,Vmn2r105	None	1
Vmn2r1,Vmn2r2,Vmn2r7	Vmn2r36,Vmn2r67,Vmn2r104	H2-M10.3,H2-M10.4,H2-M10.5	1
Vmn2r1,Vmn2r2,Vmn2r7	Vmn2r9,Vmn2r18,Vmn2r20,Vmn2r30,Vmn2r34,Vmn2r36,Vmn2r105,Vmn2r111	H2-M10.4	1
Vmn2r1	Vmn2r20	None	1
Vmn2r1	Vmn2r20,Vmn2r22	H2-M10.4	1
Vmn2r1	Vmn2r20,Vmn2r22,Vmn2r83	None	1
Vmn2r1	Vmn2r20,Vmn2r53	None	1
Vmn2r1	Vmn2r20,Vmn2r94	None	1
Vmn2r1	Vmn2r24	H2-M10.4	1
Vmn2r1	Vmn2r24,Vmn2r25	None	1
Vmn2r1	Vmn2r26	H2-M10.4	1
Vmn2r1	Vmn2r28,Vmn2r108	None	1
Vmn2r1,Vmn2r3	Vmn2r81	H2-M10.3,H2-M10.4,H2-M11,H2-M9,H2-M1,H2-M10.5	1
Vmn2r1,Vmn2r3	Vmn2r81	H2-M10.3,H2-M10.4,H2-M9,H2-M1,H2-M10.5	1
Vmn2r1	Vmn2r30	None	1
Vmn2r1	Vmn2r31	H2-M10.4	1
Vmn2r1	Vmn2r31,Vmn2r108	None	1
Vmn2r1	Vmn2r35,Vmn2r53	None	1
Vmn2r1	Vmn2r36,Vmn2r82	H2-M10.4,H2-M10.5	1
Vmn2r1	Vmn2r38,Vmn2r53	None	1
Vmn2r1,Vmn2r4,Vmn2r7	Vmn2r20,Vmn2r36,Vmn2r42,Vmn2r43,Vmn2r59,Vmn2r69,Vmn2r89,Vmn2r107,Vmn2r110,Vmn2r113,Vmn2r-ps130,Vmn2r116	H2-M10.1,H2-M10.5,H2-M10.6	1
Vmn2r1	Vmn2r41,Vmn2r40,Vmn2r53	None	1
Vmn2r1	Vmn2r53,Vmn2r63	None	1
Vmn2r1	Vmn2r53,Vmn2r65	None	1
Vmn2r1	Vmn2r53,Vmn2r88	None	1
Vmn2r1	Vmn2r54,Vmn2r56	None	1
Vmn2r1	Vmn2r55	None	1
Vmn2r1	Vmn2r55,Vmn2r56,Vmn2r59	None	1
Vmn2r1,Vmn2r6,Vmn2r7	Vmn2r77	None	1
Vmn2r1,Vmn2r6,Vmn2r7	Vmn2r78	None	1
Vmn2r1,Vmn2r6	Vmn2r78	None	1
Vmn2r1	Vmn2r60,Vmn2r81	H2-M10.3,H2-M10.4,H2-M9,H2-M10.5	1
Vmn2r1	Vmn2r62	None	1
Vmn2r1	Vmn2r63,Vmn2r76	None	1
Vmn2r1,Vmn2r7	None	None	1
Vmn2r1,Vmn2r7	None	H2-M10.4	1
Vmn2r1,Vmn2r7	Vmn2r102	None	1
Vmn2r1,Vmn2r7	Vmn2r104	H2-M10.4	1
Vmn2r1,Vmn2r7	Vmn2r105	None	1
Vmn2r1,Vmn2r7	Vmn2r118	None	1
Vmn2r1,Vmn2r7	Vmn2r120	H2-M10.4	1
Vmn2r1,Vmn2r7	Vmn2r20,Vmn2r22	None	1
Vmn2r1,Vmn2r7	Vmn2r27,Vmn2r90	None	1
Vmn2r1,Vmn2r7	Vmn2r31,Vmn2r83	H2-M10.3,H2-M10.4	1
Vmn2r1,Vmn2r7	Vmn2r46,Vmn2r100	None	1
Vmn2r1,Vmn2r7	Vmn2r51	None	1
Vmn2r1,Vmn2r7	Vmn2r53,Vmn2r54	None	1
Vmn2r1,Vmn2r7	Vmn2r58,Vmn2r94	None	1
Vmn2r1,Vmn2r7	Vmn2r59	None	1
Vmn2r1,Vmn2r7	Vmn2r77	None	1
Vmn2r1,Vmn2r7	Vmn2r78,Vmn2r89	None	1
Vmn2r1,Vmn2r7	Vmn2r99	H2-M10.4	1
Vmn2r1	Vmn2r77	None	1
Vmn2r1	Vmn2r79,Vmn2r93	None	1
Vmn2r1	Vmn2r80	H2-M10.4	1
Vmn2r1	Vmn2r81	H2-M10.3,H2-M10.4,H2-M9,H2-M1,H2-M10.5	1
Vmn2r1	Vmn2r81	H2-M10.4,H2-M11,H2-M9,H2-M1,H2-M10.5	1
Vmn2r1	Vmn2r81,Vmn2r82	H2-M10.3,H2-M10.4,H2-M9,H2-M1,H2-M10.5	1
Vmn2r1	Vmn2r82	H2-M10.3,H2-M10.4,H2-M9,H2-M1	1
Vmn2r1	Vmn2r82	H2-M10.4,H2-M9,H2-M1	1
Vmn2r1	Vmn2r98	None	1
Vmn2r1	Vmn2r99	None	1
None	Vmn2r102,Vmn2r112	None	1
None	Vmn2r114	None	1
None	Vmn2r114	H2-M10.2,H2-M10.5,H2-M10.6	1
None	Vmn2r115	None	1
None	Vmn2r116	H2-M10.3,H2-M10.6	1
None	Vmn2r116	H2-M9,H2-M10.6	1
None	Vmn2r118	None	1
None	Vmn2r120	None	1
None	Vmn2r120	H2-M10.4	1
Vmn2r1,Vmn2r2,Vmn2r3,Vmn2r4,Vmn2r5,Vmn2r6,Vmn2r7	Vmn2r121,Vmn2r-ps159,Vmn2r14,Vmn2r20,Vmn2r39,Vmn2r67,Vmn2r88,Vmn2r104	H2-M10.3,H2-M10.6	1
Vmn2r1,Vmn2r2,Vmn2r3,Vmn2r4,Vmn2r5,Vmn2r6,Vmn2r7	Vmn2r121,Vmn2r8,Vmn2r30,Vmn2r56	H2-M10.1,H2-M10.5,H2-M10.6	1
Vmn2r1,Vmn2r2,Vmn2r3,Vmn2r4,Vmn2r6,Vmn2r7	Vmn2r121,Vmn2r-ps159,Vmn2r28,Vmn2r42,Vmn2r45,Vmn2r68,Vmn2r81,Vmn2r105,Vmn2r116	H2-M10.3,H2-M10.4,H2-M9,H2-M10.6	1
Vmn2r1,Vmn2r2,Vmn2r3,Vmn2r4,Vmn2r6,Vmn2r7	Vmn2r121,Vmn2r28,Vmn2r31,Vmn2r36,Vmn2r66,Vmn2r67,Vmn2r78,Vmn2r79,Vmn2r82,Vmn2r90,Vmn2r100,Vmn2r115	H2-M10.3,H2-M10.4,H2-M9,H2-M1	1
Vmn2r2	Vmn2r121,Vmn2r-ps159,Vmn2r89	None	1
Vmn2r2,Vmn2r3,Vmn2r4,Vmn2r5	Vmn2r121	H2-M10.1,H2-M10.3,H2-M10.5	1
Vmn2r2,Vmn2r3,Vmn2r4,Vmn2r5,Vmn2r6	Vmn2r121,Vmn2r105	H2-M10.1,H2-M10.5,H2-M10.6	1
Vmn2r2,Vmn2r3,Vmn2r4,Vmn2r5,Vmn2r6,Vmn2r7	Vmn2r121	H2-M10.3,H2-M10.6	1
Vmn2r2,Vmn2r3,Vmn2r4,Vmn2r5,Vmn2r6,Vmn2r7	Vmn2r121,Vmn2r20,Vmn2r22,Vmn2r32,Vmn2r36,Vmn2r88,Vmn2r112	H2-M10.3,H2-M10.5,H2-M10.6	1
Vmn2r2,Vmn2r3,Vmn2r4,Vmn2r6	Vmn2r121,Vmn2r100	H2-M10.1,H2-M10.3,H2-M10.6	1
Vmn2r2,Vmn2r3,Vmn2r4,Vmn2r6	Vmn2r121,Vmn2r18	H2-M10.1,H2-M10.3,H2-M10.5,H2-M10.6	1
Vmn2r2,Vmn2r3,Vmn2r4,Vmn2r6,Vmn2r7	Vmn2r121,Vmn2r-ps159,Vmn2r17,Vmn2r18,Vmn2r20,Vmn2r28,Vmn2r30,Vmn2r35,Vmn2r36,Vmn2r42,Vmn2r66,Vmn2r69,Vmn2r73,Vmn2r77,Vmn2r81,Vmn2r88,Vmn2r114,Vmn2r115	H2-M10.1,H2-M10.3,H2-M10.4,H2-M10.5	1
Vmn2r2,Vmn2r3,Vmn2r4,Vmn2r6,Vmn2r7	Vmn2r121,Vmn2r-ps159,Vmn2r88	H2-M10.3,H2-M10.6	1
Vmn2r2,Vmn2r3,Vmn2r4,Vmn2r6,Vmn2r7	Vmn2r121,Vmn2r-ps159,Vmn2r88,Vmn2r89	H2-M10.3	1
Vmn2r2,Vmn2r3,Vmn2r4,Vmn2r6,Vmn2r7	Vmn2r121,Vmn2r-ps159,Vmn2r88,Vmn2r89	H2-M10.6	1
Vmn2r2,Vmn2r3,Vmn2r4,Vmn2r6,Vmn2r7	Vmn2r121,Vmn2r-ps159,Vmn2r89	H2-M10.3,H2-M10.5	1
Vmn2r2,Vmn2r3,Vmn2r4,Vmn2r7	Vmn2r121,Vmn2r-ps159,Vmn2r88,Vmn2r89	H2-M10.3,H2-M10.5	1
Vmn2r2,Vmn2r4,Vmn2r5,Vmn2r6,Vmn2r7	Vmn2r121	H2-M10.1,H2-M10.3,H2-M10.5	1
Vmn2r2,Vmn2r4,Vmn2r5,Vmn2r6,Vmn2r7	Vmn2r121,Vmn2r41,Vmn2r40	H2-M10.1,H2-M10.3,H2-M10.5,H2-M10.6	1
Vmn2r2,Vmn2r4,Vmn2r6,Vmn2r7	Vmn2r121,Vmn2r-ps159,Vmn2r89	None	1
Vmn2r2,Vmn2r6	Vmn2r121,Vmn2r-ps159,Vmn2r89	H2-M10.6	1
Vmn2r2,Vmn2r6	Vmn2r121,Vmn2r42	H2-M10.5	1
Vmn2r2,Vmn2r6,Vmn2r7	Vmn2r121,Vmn2r-ps159	None	1
Vmn2r2	Vmn2r121,Vmn2r81,Vmn2r92,Vmn2r111	H2-M10.5	1
Vmn2r3,Vmn2r5,Vmn2r7	Vmn2r121	H2-M10.1,H2-M10.3,H2-M10.5	1
Vmn2r3,Vmn2r6,Vmn2r7	Vmn2r121,Vmn2r-ps159,Vmn2r34,Vmn2r36,Vmn2r41,Vmn2r42,Vmn2r44,Vmn2r40,Vmn2r39,Vmn2r67,Vmn2r81,Vmn2r86,Vmn2r88	H2-M10.3,H2-M10.4,H2-M9,H2-M10.5,H2-M10.6	1
Vmn2r3,Vmn2r6	Vmn2r121,Vmn2r81,Vmn2r82	H2-M10.1,H2-M10.3,H2-M10.4,H2-M10.6	1
Vmn2r4,Vmn2r5,Vmn2r6,Vmn2r7	Vmn2r121	H2-M10.1,H2-M10.3,H2-M10.5,H2-M10.6	1
Vmn2r6,Vmn2r7	Vmn2r121,Vmn2r-ps159,Vmn2r10,Vmn2r11,Vmn2r28,Vmn2r36,Vmn2r66,Vmn2r80	H2-M10.3,H2-M10.6	1
Vmn2r7	Vmn2r121,Vmn2r42	H2-M10.4,H2-M10.5,H2-M10.6	1
None	Vmn2r14,Vmn2r120	None	1
Vmn2r2	Vmn2r115	H2-M10.3	1
Vmn2r2	Vmn2r116	H2-M10.3,H2-M10.6	1
Vmn2r2	Vmn2r18,Vmn2r30,Vmn2r36,Vmn2r41,Vmn2r44,Vmn2r39,Vmn2r76,Vmn2r78,Vmn2r88,Vmn2r89,Vmn2r105,Vmn2r107,Vmn2r114,Vmn2r120	H2-M10.6	1
Vmn2r2	Vmn2r20,Vmn2r42	H2-M10.4,H2-M10.5	1
Vmn2r2,Vmn2r3	Vmn2r113,Vmn2r-ps130	H2-M10.3,H2-M10.4,H2-M10.5,H2-M10.6	1
Vmn2r2,Vmn2r3	Vmn2r36	None	1
Vmn2r2,Vmn2r3,Vmn2r4	Vmn2r36	H2-M10.3	1
Vmn2r2,Vmn2r3,Vmn2r4	Vmn2r42	H2-M10.3,H2-M10.5	1
Vmn2r2,Vmn2r3,Vmn2r4,Vmn2r5,Vmn2r6,Vmn2r7	Vmn2r-ps159	H2-M10.1,H2-M10.3,H2-M10.5,H2-M10.6	1
Vmn2r2,Vmn2r3,Vmn2r4,Vmn2r5,Vmn2r6,Vmn2r7	Vmn2r-ps159,Vmn2r107	H2-M10.1,H2-M10.5,H2-M10.6	1
Vmn2r2,Vmn2r3,Vmn2r4,Vmn2r5,Vmn2r6,Vmn2r7	Vmn2r69,Vmn2r71	H2-M10.1,H2-M10.3,H2-M10.5,H2-M10.6	1
Vmn2r2,Vmn2r3,Vmn2r4,Vmn2r5,Vmn2r6,Vmn2r7	Vmn2r89	H2-M10.1,H2-M10.3,H2-M10.6	1
Vmn2r2,Vmn2r3,Vmn2r4,Vmn2r5,Vmn2r6,Vmn2r7	Vmn2r89,Vmn2r110	H2-M10.1,H2-M10.3,H2-M10.5,H2-M10.6	1
Vmn2r2,Vmn2r3,Vmn2r4,Vmn2r5,Vmn2r6	Vmn2r88	None	1
Vmn2r2,Vmn2r3,Vmn2r4,Vmn2r6	Vmn2r18,Vmn2r88	H2-M10.3	1
Vmn2r2,Vmn2r3,Vmn2r4,Vmn2r6	Vmn2r45	H2-M10.3,H2-M10.5,H2-M10.6	1
Vmn2r2,Vmn2r3,Vmn2r4,Vmn2r6,Vmn2r7	Vmn2r-ps159	H2-M10.1,H2-M10.3,H2-M10.5	1
Vmn2r2,Vmn2r3,Vmn2r4,Vmn2r6,Vmn2r7	Vmn2r-ps159	H2-M10.1,H2-M10.5,H2-M10.6	1
Vmn2r2,Vmn2r3,Vmn2r4,Vmn2r6,Vmn2r7	Vmn2r-ps159	H2-M10.2,H2-M10.1,H2-M10.3,H2-M10.5,H2-M10.6	1
Vmn2r2,Vmn2r3,Vmn2r4,Vmn2r6,Vmn2r7	Vmn2r-ps159,Vmn2r124	H2-M10.1,H2-M10.3,H2-M10.5,H2-M10.6	1
Vmn2r2,Vmn2r3,Vmn2r4,Vmn2r6,Vmn2r7	Vmn2r-ps159,Vmn2r89	H2-M10.1,H2-M10.3,H2-M10.5,H2-M10.6	1
Vmn2r2,Vmn2r3,Vmn2r4,Vmn2r6,Vmn2r7	Vmn2r114	H2-M10.3,H2-M10.6	1
Vmn2r2,Vmn2r3,Vmn2r4,Vmn2r6,Vmn2r7	Vmn2r116	H2-M10.1,H2-M10.3,H2-M10.6	1
Vmn2r2,Vmn2r3,Vmn2r4,Vmn2r6,Vmn2r7	Vmn2r116	H2-M10.3,H2-M10.6	1
Vmn2r2,Vmn2r3,Vmn2r4,Vmn2r6,Vmn2r7	Vmn2r18,Vmn2r69	H2-M10.1,H2-M10.3,H2-M10.5,H2-M10.6	1
Vmn2r2,Vmn2r3,Vmn2r4,Vmn2r6,Vmn2r7	Vmn2r28	H2-M10.3,H2-M10.5,H2-M10.6	1
Vmn2r2,Vmn2r3,Vmn2r4,Vmn2r6,Vmn2r7	Vmn2r28,Vmn2r42,Vmn2r45	H2-M10.3,H2-M10.5,H2-M10.6	1
Vmn2r2,Vmn2r3,Vmn2r4,Vmn2r6,Vmn2r7	Vmn2r28,Vmn2r42,Vmn2r73,Vmn2r113,Vmn2r120	H2-M10.1,H2-M10.3,H2-M10.5,H2-M10.6	1
Vmn2r2,Vmn2r3,Vmn2r4,Vmn2r6,Vmn2r7	Vmn2r30	None	1
Vmn2r2,Vmn2r3,Vmn2r4,Vmn2r6,Vmn2r7	Vmn2r30	H2-M10.3,H2-M10.6	1
Vmn2r2,Vmn2r3,Vmn2r4,Vmn2r6,Vmn2r7	Vmn2r30	H2-M10.6	1
Vmn2r2,Vmn2r3,Vmn2r4,Vmn2r6,Vmn2r7	Vmn2r30,Vmn2r100	H2-M10.3,H2-M10.6	1
Vmn2r2,Vmn2r3,Vmn2r4,Vmn2r6,Vmn2r7	Vmn2r30,Vmn2r39	H2-M10.6	1
Vmn2r2,Vmn2r3,Vmn2r4,Vmn2r6,Vmn2r7	Vmn2r30,Vmn2r73	H2-M10.1,H2-M10.3,H2-M10.5	1
Vmn2r2,Vmn2r3,Vmn2r4,Vmn2r6,Vmn2r7	Vmn2r34,Vmn2r37	H2-M10.1,H2-M10.3,H2-M10.5,H2-M10.6	1
Vmn2r2,Vmn2r3,Vmn2r4,Vmn2r6,Vmn2r7	Vmn2r34,Vmn2r42,Vmn2r37	H2-M10.1,H2-M10.3,H2-M10.5,H2-M10.6	1
Vmn2r2,Vmn2r3,Vmn2r4,Vmn2r6,Vmn2r7	Vmn2r34,Vmn2r42,Vmn2r37	H2-M10.1,H2-M10.3,H2-M10.6	1
Vmn2r2,Vmn2r3,Vmn2r4,Vmn2r6,Vmn2r7	Vmn2r36	H2-M10.3	1
Vmn2r2,Vmn2r3,Vmn2r4,Vmn2r6,Vmn2r7	Vmn2r36	H2-M10.3,H2-M10.6	1
Vmn2r2,Vmn2r3,Vmn2r4,Vmn2r6,Vmn2r7	Vmn2r36,Vmn2r49	H2-M10.3,H2-M10.6	1
Vmn2r2,Vmn2r3,Vmn2r4,Vmn2r6,Vmn2r7	Vmn2r42	H2-M10.3,H2-M10.5	1
Vmn2r2,Vmn2r3,Vmn2r4,Vmn2r6,Vmn2r7	Vmn2r42,Vmn2r51	H2-M10.4,H2-M10.5,H2-M10.6	1
Vmn2r2,Vmn2r3,Vmn2r4,Vmn2r6,Vmn2r7	Vmn2r42,Vmn2r69,Vmn2r71	H2-M10.1,H2-M10.3,H2-M10.5,H2-M10.6	1
Vmn2r2,Vmn2r3,Vmn2r4,Vmn2r6,Vmn2r7	Vmn2r44,Vmn2r69,Vmn2r73	H2-M10.1,H2-M10.4,H2-M10.5,H2-M10.6	1
Vmn2r2,Vmn2r3,Vmn2r4,Vmn2r6,Vmn2r7	Vmn2r67	H2-M10.1,H2-M10.3,H2-M10.4,H2-M10.5,H2-M10.6	1
Vmn2r2,Vmn2r3,Vmn2r4,Vmn2r6,Vmn2r7	Vmn2r67	H2-M10.3,H2-M10.4,H2-M10.5	1
Vmn2r2,Vmn2r3,Vmn2r4,Vmn2r6,Vmn2r7	Vmn2r67	H2-M10.3,H2-M10.4,H2-M10.5,H2-M10.6	1
Vmn2r2,Vmn2r3,Vmn2r4,Vmn2r6,Vmn2r7	Vmn2r68	H2-M10.1,H2-M10.3,H2-M10.5	1
Vmn2r2,Vmn2r3,Vmn2r4,Vmn2r6,Vmn2r7	Vmn2r69	H2-M10.1,H2-M10.3,H2-M10.4,H2-M10.5,H2-M10.6	1
Vmn2r2,Vmn2r3,Vmn2r4,Vmn2r6,Vmn2r7	Vmn2r69	H2-M10.1,H2-M10.5,H2-M10.6	1
Vmn2r2,Vmn2r3,Vmn2r4,Vmn2r6,Vmn2r7	Vmn2r69	H2-M10.3,H2-M10.5,H2-M10.6	1
Vmn2r2,Vmn2r3,Vmn2r4,Vmn2r6,Vmn2r7	Vmn2r69,Vmn2r71	H2-M10.1,H2-M10.3,H2-M10.5,H2-M10.6	1
Vmn2r2,Vmn2r3,Vmn2r4,Vmn2r6,Vmn2r7	Vmn2r70	H2-M10.3,H2-M10.4,H2-M10.5,H2-M10.6	1
Vmn2r2,Vmn2r3,Vmn2r4,Vmn2r6,Vmn2r7	Vmn2r74	H2-M10.3,H2-M10.4,H2-M10.5	1
Vmn2r2,Vmn2r3,Vmn2r4,Vmn2r6,Vmn2r7	Vmn2r88	H2-M10.6	1
Vmn2r2,Vmn2r3,Vmn2r4,Vmn2r6,Vmn2r7	Vmn2r88,Vmn2r105	H2-M10.1,H2-M10.3,H2-M10.6	1
Vmn2r2,Vmn2r3,Vmn2r4,Vmn2r6,Vmn2r7	Vmn2r88,Vmn2r97	H2-M10.6	1
Vmn2r2,Vmn2r3,Vmn2r4,Vmn2r6,Vmn2r7	Vmn2r89	H2-M10.3,H2-M10.6	1
Vmn2r2,Vmn2r3,Vmn2r4,Vmn2r6,Vmn2r7	Vmn2r94,Vmn2r111	H2-M10.3,H2-M10.5,H2-M10.6	1
Vmn2r2,Vmn2r3,Vmn2r4,Vmn2r6	Vmn2r88	H2-M10.3,H2-M10.6	1
Vmn2r2,Vmn2r3,Vmn2r4,Vmn2r6	Vmn2r89	H2-M10.1,H2-M10.3,H2-M10.5,H2-M10.6	1
Vmn2r2,Vmn2r3,Vmn2r4,Vmn2r7	Vmn2r-ps159	H2-M10.1,H2-M10.3,H2-M10.6	1
Vmn2r2,Vmn2r3,Vmn2r4,Vmn2r7	Vmn2r-ps159	H2-M10.1,H2-M10.5,H2-M10.6	1
Vmn2r2,Vmn2r3,Vmn2r4,Vmn2r7	Vmn2r-ps159,Vmn2r30,Vmn2r39,Vmn2r48,Vmn2r73,Vmn2r82,Vmn2r89,Vmn2r90,Vmn2r96	H2-M10.1,H2-M10.4,H2-M10.5,H2-M10.6	1
Vmn2r2,Vmn2r3,Vmn2r4,Vmn2r7	Vmn2r113	H2-M10.2,H2-M10.3,H2-M10.5,H2-M10.6	1
Vmn2r2,Vmn2r3,Vmn2r4,Vmn2r7	Vmn2r30,Vmn2r42,Vmn2r39,Vmn2r88	None	1
Vmn2r2,Vmn2r3,Vmn2r4,Vmn2r7	Vmn2r34,Vmn2r42,Vmn2r37	H2-M10.1,H2-M10.3,H2-M10.6	1
Vmn2r2,Vmn2r3,Vmn2r4,Vmn2r7	Vmn2r36	H2-M10.2,H2-M10.3,H2-M10.6	1
Vmn2r2,Vmn2r3,Vmn2r4,Vmn2r7	Vmn2r42,Vmn2r45	H2-M10.1,H2-M10.3,H2-M10.5,H2-M10.6	1
Vmn2r2,Vmn2r3,Vmn2r4,Vmn2r7	Vmn2r74	H2-M10.3,H2-M10.4,H2-M10.5	1
Vmn2r2,Vmn2r3,Vmn2r4	Vmn2r73	H2-M10.4,H2-M10.5,H2-M10.6	1
Vmn2r2,Vmn2r3	Vmn2r43,Vmn2r39,Vmn2r50	H2-M10.3,H2-M10.5	1
Vmn2r2,Vmn2r3,Vmn2r5,Vmn2r6,Vmn2r7	Vmn2r88	H2-M10.6	1
Vmn2r2,Vmn2r3,Vmn2r6	Vmn2r30,Vmn2r96	H2-M10.5	1
Vmn2r2,Vmn2r3,Vmn2r6	Vmn2r32,Vmn2r36	H2-M10.2,H2-M10.5,H2-M10.6	1
Vmn2r2,Vmn2r3,Vmn2r6,Vmn2r7	Vmn2r-ps159,Vmn2r42	H2-M10.3,H2-M10.4,H2-M10.5	1
Vmn2r2,Vmn2r3,Vmn2r6,Vmn2r7	Vmn2r113	H2-M10.3,H2-M10.4,H2-M10.5,H2-M10.6	1
Vmn2r2,Vmn2r3,Vmn2r6,Vmn2r7	Vmn2r114	H2-M10.3,H2-M10.5	1
Vmn2r2,Vmn2r3,Vmn2r6,Vmn2r7	Vmn2r116	H2-M10.3,H2-M10.5,H2-M10.6	1
Vmn2r2,Vmn2r3,Vmn2r6,Vmn2r7	Vmn2r28	H2-M10.1,H2-M10.3,H2-M10.6	1
Vmn2r2,Vmn2r3,Vmn2r6,Vmn2r7	Vmn2r28	H2-M10.3,H2-M10.4,H2-M10.5,H2-M10.6	1
Vmn2r2,Vmn2r3,Vmn2r6,Vmn2r7	Vmn2r30,Vmn2r48	H2-M10.3	1
Vmn2r2,Vmn2r3,Vmn2r6,Vmn2r7	Vmn2r31,Vmn2r44,Vmn2r38,Vmn2r50	H2-M10.3,H2-M10.5	1
Vmn2r2,Vmn2r3,Vmn2r6,Vmn2r7	Vmn2r31,Vmn2r44,Vmn2r50	H2-M10.3,H2-M10.5	1
Vmn2r2,Vmn2r3,Vmn2r6,Vmn2r7	Vmn2r34,Vmn2r51	H2-M10.5	1
Vmn2r2,Vmn2r3,Vmn2r6,Vmn2r7	Vmn2r36,Vmn2r43,Vmn2r39	H2-M10.3,H2-M10.5	1
Vmn2r2,Vmn2r3,Vmn2r6,Vmn2r7	Vmn2r42	H2-M10.5,H2-M10.6	1
Vmn2r2,Vmn2r3,Vmn2r6,Vmn2r7	Vmn2r42,Vmn2r49	H2-M10.3,H2-M10.4,H2-M10.5	1
Vmn2r2,Vmn2r3,Vmn2r6,Vmn2r7	Vmn2r50	H2-M10.3,H2-M10.4,H2-M10.5,H2-M10.6	1
Vmn2r2,Vmn2r3,Vmn2r6,Vmn2r7	Vmn2r67	H2-M10.3,H2-M10.4,H2-M10.5	1
Vmn2r2,Vmn2r3,Vmn2r6,Vmn2r7	Vmn2r67	H2-M10.3,H2-M10.5	1
Vmn2r2,Vmn2r3,Vmn2r6,Vmn2r7	Vmn2r69	H2-M10.3,H2-M10.4,H2-M10.5,H2-M10.6	1
Vmn2r2,Vmn2r3,Vmn2r6,Vmn2r7	Vmn2r86	H2-M10.3,H2-M10.6	1
Vmn2r2,Vmn2r3,Vmn2r6	Vmn2r89	H2-M10.5,H2-M10.6	1
Vmn2r2,Vmn2r3,Vmn2r7	Vmn2r-ps159,Vmn2r8,Vmn2r43,Vmn2r39,Vmn2r49,Vmn2r50,Vmn2r67,Vmn2r73	H2-M10.3,H2-M9,H2-M10.5	1
Vmn2r2,Vmn2r3,Vmn2r7	Vmn2r113,Vmn2r-ps130	H2-M10.3,H2-M10.4,H2-M10.5	1
Vmn2r2,Vmn2r3,Vmn2r7	Vmn2r42	H2-M10.3,H2-M10.6	1
Vmn2r2,Vmn2r3,Vmn2r7	Vmn2r45	H2-M10.1,H2-M10.5,H2-M10.6	1
Vmn2r2,Vmn2r3,Vmn2r7	Vmn2r88	H2-M10.3,H2-M10.6	1
Vmn2r2	Vmn2r30	None	1
Vmn2r2	Vmn2r36	None	1
Vmn2r2,Vmn2r4	Vmn2r26,Vmn2r89	H2-M10.2,H2-M10.1,H2-M10.3,H2-M10.5	1
Vmn2r2,Vmn2r4	Vmn2r28,Vmn2r42	H2-M10.5	1
Vmn2r2,Vmn2r4	Vmn2r30,Vmn2r36,Vmn2r41,Vmn2r40	H2-M10.3,H2-M10.5	1
Vmn2r2,Vmn2r4	Vmn2r36	H2-M10.6	1
Vmn2r2,Vmn2r4	Vmn2r42	H2-M10.3,H2-M10.5	1
Vmn2r2,Vmn2r4,Vmn2r5,Vmn2r6,Vmn2r7	Vmn2r89	H2-M10.1,H2-M10.3,H2-M10.5,H2-M10.6	1
Vmn2r2,Vmn2r4,Vmn2r6	Vmn2r-ps159,Vmn2r36,Vmn2r112	H2-M10.1,H2-M10.5,H2-M10.6	1
Vmn2r2,Vmn2r4,Vmn2r6	Vmn2r30	H2-M10.3,H2-M10.5	1
Vmn2r2,Vmn2r4,Vmn2r6	Vmn2r36	H2-M10.3,H2-M10.6	1
Vmn2r2,Vmn2r4,Vmn2r6	Vmn2r36,Vmn2r89	H2-M10.3,H2-M10.5,H2-M10.6	1
Vmn2r2,Vmn2r4,Vmn2r6	Vmn2r42,Vmn2r49	H2-M10.3,H2-M10.4,H2-M10.5	1
Vmn2r2,Vmn2r4,Vmn2r6,Vmn2r7	Vmn2r-ps159	H2-M10.3,H2-M10.5,H2-M10.6	1
Vmn2r2,Vmn2r4,Vmn2r6,Vmn2r7	Vmn2r10,Vmn2r30,Vmn2r44,Vmn2r69,Vmn2r124,Vmn2r102,Vmn2r107,Vmn2r111,Vmn2r-ps130,Vmn2r116	H2-M10.4,H2-M10.5,H2-M10.6	1
Vmn2r2,Vmn2r4,Vmn2r6,Vmn2r7	Vmn2r115	None	1
Vmn2r2,Vmn2r4,Vmn2r6,Vmn2r7	Vmn2r30	H2-M10.3	1
Vmn2r2,Vmn2r4,Vmn2r6,Vmn2r7	Vmn2r30,Vmn2r88	None	1
Vmn2r2,Vmn2r4,Vmn2r6,Vmn2r7	Vmn2r43,Vmn2r39,Vmn2r50	None	1
Vmn2r2,Vmn2r4,Vmn2r6,Vmn2r7	Vmn2r43,Vmn2r39,Vmn2r50	H2-M10.3,H2-M10.5	1
Vmn2r2,Vmn2r4,Vmn2r6,Vmn2r7	Vmn2r45	H2-M10.3,H2-M10.4,H2-M10.5,H2-M10.6	1
Vmn2r2,Vmn2r4,Vmn2r6,Vmn2r7	Vmn2r45,Vmn2r47,Vmn2r51	H2-M10.3,H2-M10.5,H2-M10.6	1
Vmn2r2,Vmn2r4,Vmn2r6,Vmn2r7	Vmn2r67	H2-M10.3,H2-M10.4,H2-M10.5	1
Vmn2r2,Vmn2r4,Vmn2r6,Vmn2r7	Vmn2r70	H2-M10.4,H2-M10.5,H2-M10.6	1
Vmn2r2,Vmn2r4,Vmn2r6,Vmn2r7	Vmn2r73	H2-M10.1,H2-M10.3,H2-M10.5,H2-M10.6	1
Vmn2r2,Vmn2r4,Vmn2r6,Vmn2r7	Vmn2r88	None	1
Vmn2r2,Vmn2r4,Vmn2r6,Vmn2r7	Vmn2r89	H2-M10.1,H2-M10.5	1
Vmn2r2,Vmn2r4,Vmn2r6,Vmn2r7	Vmn2r89	H2-M10.3,H2-M10.5	1
Vmn2r2,Vmn2r4,Vmn2r6,Vmn2r7	Vmn2r89	H2-M10.5,H2-M10.6	1
Vmn2r2,Vmn2r4,Vmn2r6	Vmn2r88	H2-M10.6	1
Vmn2r2,Vmn2r4,Vmn2r7	Vmn2r42	H2-M10.3,H2-M10.5	1
Vmn2r2	Vmn2r42	H2-M10.1,H2-M10.3,H2-M10.5	1
Vmn2r2	Vmn2r42	H2-M10.4,H2-M10.5,H2-M10.6	1
Vmn2r2	Vmn2r42,Vmn2r82	H2-M10.4,H2-M10.5,H2-M10.6	1
Vmn2r2	Vmn2r43,Vmn2r39,Vmn2r50	None	1
Vmn2r2	Vmn2r43,Vmn2r39,Vmn2r50,Vmn2r104	None	1
Vmn2r2	Vmn2r44	H2-M10.3,H2-M10.5	1
Vmn2r2,Vmn2r6	Vmn2r113,Vmn2r-ps130	H2-M10.3,H2-M10.4,H2-M10.5	1
Vmn2r2,Vmn2r6	Vmn2r116	H2-M10.3,H2-M10.6	1
Vmn2r2,Vmn2r6	Vmn2r41,Vmn2r40	H2-M10.4	1
Vmn2r2,Vmn2r6	Vmn2r51	None	1
Vmn2r2,Vmn2r6,Vmn2r7	None	None	1
Vmn2r2,Vmn2r6,Vmn2r7	None	H2-M10.4	1
Vmn2r2,Vmn2r6,Vmn2r7	Vmn2r-ps159,Vmn2r112	H2-M10.3	1
Vmn2r2,Vmn2r6,Vmn2r7	Vmn2r113,Vmn2r-ps130,Vmn2r120	H2-M10.3,H2-M10.4,H2-M10.5	1
Vmn2r2,Vmn2r6,Vmn2r7	Vmn2r15	H2-M10.3	1
Vmn2r2,Vmn2r6,Vmn2r7	Vmn2r16	None	1
Vmn2r2,Vmn2r6,Vmn2r7	Vmn2r20,Vmn2r34	None	1
Vmn2r2,Vmn2r6,Vmn2r7	Vmn2r27,Vmn2r30	H2-M10.3	1
Vmn2r2,Vmn2r6,Vmn2r7	Vmn2r30	H2-M10.3	1
Vmn2r2,Vmn2r6,Vmn2r7	Vmn2r30	H2-M10.3,H2-M10.6	1
Vmn2r2,Vmn2r6,Vmn2r7	Vmn2r30,Vmn2r32,Vmn2r36,Vmn2r41,Vmn2r48	None	1
Vmn2r2,Vmn2r6,Vmn2r7	Vmn2r30,Vmn2r32,Vmn2r48,Vmn2r51,Vmn2r76	None	1
Vmn2r2,Vmn2r6,Vmn2r7	Vmn2r30,Vmn2r36,Vmn2r41,Vmn2r48	None	1
Vmn2r2,Vmn2r6,Vmn2r7	Vmn2r30,Vmn2r41,Vmn2r40	None	1
Vmn2r2,Vmn2r6,Vmn2r7	Vmn2r30,Vmn2r51	H2-M10.3	1
Vmn2r2,Vmn2r6,Vmn2r7	Vmn2r31	H2-M10.3,H2-M10.4	1
Vmn2r2,Vmn2r6,Vmn2r7	Vmn2r34	None	1
Vmn2r2,Vmn2r6,Vmn2r7	Vmn2r34,Vmn2r42	H2-M10.2,H2-M10.3	1
Vmn2r2,Vmn2r6,Vmn2r7	Vmn2r36	H2-M10.3,H2-M10.5,H2-M10.6	1
Vmn2r2,Vmn2r6,Vmn2r7	Vmn2r36,Vmn2r79	H2-M10.3	1
Vmn2r2,Vmn2r6,Vmn2r7	Vmn2r36,Vmn2r89	H2-M10.2,H2-M10.3,H2-M10.6	1
Vmn2r2,Vmn2r6,Vmn2r7	Vmn2r41,Vmn2r40	H2-M10.3	1
Vmn2r2,Vmn2r6,Vmn2r7	Vmn2r41,Vmn2r40	H2-M10.3,H2-M10.4,H2-M10.5	1
Vmn2r2,Vmn2r6,Vmn2r7	Vmn2r41,Vmn2r40	H2-M10.4	1
Vmn2r2,Vmn2r6,Vmn2r7	Vmn2r41,Vmn2r48	None	1
Vmn2r2,Vmn2r6,Vmn2r7	Vmn2r43,Vmn2r39	None	1
Vmn2r2,Vmn2r6,Vmn2r7	Vmn2r43,Vmn2r39,Vmn2r50	H2-M10.3	1
Vmn2r2,Vmn2r6,Vmn2r7	Vmn2r44	H2-M10.3,H2-M10.5	1
Vmn2r2,Vmn2r6,Vmn2r7	Vmn2r44	H2-M10.3,H2-M10.5,H2-M10.6	1
Vmn2r2,Vmn2r6,Vmn2r7	Vmn2r51	None	1
Vmn2r2,Vmn2r6,Vmn2r7	Vmn2r57,Vmn2r78	None	1
Vmn2r2,Vmn2r6,Vmn2r7	Vmn2r67	H2-M10.3,H2-M10.4,H2-M10.5	1
Vmn2r2,Vmn2r6,Vmn2r7	Vmn2r69	H2-M10.3,H2-M10.4,H2-M10.5	1
Vmn2r2,Vmn2r6,Vmn2r7	Vmn2r78	None	1
Vmn2r2,Vmn2r6,Vmn2r7	Vmn2r79	None	1
Vmn2r2,Vmn2r6,Vmn2r7	Vmn2r8	H2-M10.2,H2-M10.5,H2-M3	1
Vmn2r2,Vmn2r6,Vmn2r7	Vmn2r86	H2-M10.6	1
Vmn2r2,Vmn2r6,Vmn2r7	Vmn2r88	H2-M10.6	1
Vmn2r2,Vmn2r6	Vmn2r76	None	1
Vmn2r2,Vmn2r7	None	None	1
Vmn2r2,Vmn2r7	Vmn2r-ps159,Vmn2r39,Vmn2r50,Vmn2r67,Vmn2r78,Vmn2r88,Vmn2r96	None	1
Vmn2r2,Vmn2r7	Vmn2r-ps159,Vmn2r44,Vmn2r82,Vmn2r90,Vmn2r104	H2-M10.4	1
Vmn2r2,Vmn2r7	Vmn2r114	H2-M10.3,H2-M10.6	1
Vmn2r2,Vmn2r7	Vmn2r117	None	1
Vmn2r2,Vmn2r7	Vmn2r13	None	1
Vmn2r2,Vmn2r7	Vmn2r20,Vmn2r22,Vmn2r85	H2-M10.3	1
Vmn2r2,Vmn2r7	Vmn2r20,Vmn2r34,Vmn2r42	None	1
Vmn2r2,Vmn2r7	Vmn2r20,Vmn2r36	H2-M10.3	1
Vmn2r2,Vmn2r7	Vmn2r28	H2-M10.1,H2-M10.3,H2-M10.5,H2-M10.6	1
Vmn2r2,Vmn2r7	Vmn2r30	None	1
Vmn2r2,Vmn2r7	Vmn2r31	H2-M10.4	1
Vmn2r2,Vmn2r7	Vmn2r32,Vmn2r42,Vmn2r49	H2-M10.3,H2-M10.4	1
Vmn2r2,Vmn2r7	Vmn2r34	None	1
Vmn2r2,Vmn2r7	Vmn2r35	None	1
Vmn2r2,Vmn2r7	Vmn2r36	None	1
Vmn2r2,Vmn2r7	Vmn2r36,Vmn2r72	H2-M10.3	1
Vmn2r2,Vmn2r7	Vmn2r41,Vmn2r40,Vmn2r105	H2-M10.4	1
Vmn2r2,Vmn2r7	Vmn2r41,Vmn2r70	None	1
Vmn2r2,Vmn2r7	Vmn2r42	H2-M10.2,H2-M10.5	1
Vmn2r2,Vmn2r7	Vmn2r42	H2-M10.5	1
Vmn2r2,Vmn2r7	Vmn2r42,Vmn2r49	H2-M10.3,H2-M10.4,H2-M10.5	1
Vmn2r2,Vmn2r7	Vmn2r43,Vmn2r39,Vmn2r50	None	1
Vmn2r2,Vmn2r7	Vmn2r44	H2-M10.3	1
Vmn2r2,Vmn2r7	Vmn2r48	H2-M10.3	1
Vmn2r2,Vmn2r7	Vmn2r79	None	1
Vmn2r2,Vmn2r7	Vmn2r84	None	1
Vmn2r2,Vmn2r7	Vmn2r85	None	1
Vmn2r2,Vmn2r7	Vmn2r85	H2-M10.3	1
Vmn2r2,Vmn2r7	Vmn2r9	None	1
Vmn2r2,Vmn2r7	Vmn2r94,Vmn2r116	H2-M10.3,H2-M10.6	1
Vmn2r2	Vmn2r86	H2-M10.3,H2-M10.6	1
Vmn2r2	Vmn2r88	None	1
None	Vmn2r20,Vmn2r22	H2-M10.3	1
None	Vmn2r20,Vmn2r22	H2-M10.4	1
None	Vmn2r20,Vmn2r53,Vmn2r54	None	1
None	Vmn2r20,Vmn2r82,Vmn2r105	H2-M10.3,H2-M10.4,H2-M9,H2-M1,H2-M10.5	1
None	Vmn2r24,Vmn2r25	None	1
None	Vmn2r28	H2-M10.5	1
None	Vmn2r28,Vmn2r53	None	1
Vmn2r3	None	None	1
Vmn2r3	Vmn2r-ps159,Vmn2r17,Vmn2r20,Vmn2r116	H2-M9	1
Vmn2r3	Vmn2r20,Vmn2r22,Vmn2r81	H2-M10.3,H2-M10.4,H2-M9,H2-M1,H2-M10.5	1
Vmn2r3,Vmn2r4	Vmn2r17,Vmn2r42	H2-M10.3,H2-M10.5	1
Vmn2r3,Vmn2r4,Vmn2r5	Vmn2r36,Vmn2r40	H2-M10.6	1
Vmn2r3,Vmn2r4,Vmn2r5,Vmn2r6,Vmn2r7	Vmn2r89	H2-M10.1,H2-M10.3,H2-M10.5,H2-M10.6	1
Vmn2r3,Vmn2r4,Vmn2r5,Vmn2r7	Vmn2r89	H2-M10.1,H2-M10.3,H2-M10.5	1
Vmn2r3,Vmn2r4,Vmn2r6	Vmn2r69	H2-M10.1,H2-M10.5,H2-M10.6	1
Vmn2r3,Vmn2r4,Vmn2r6,Vmn2r7	Vmn2r-ps159	H2-M10.1,H2-M10.3,H2-M10.5,H2-M10.6	1
Vmn2r3,Vmn2r4,Vmn2r6,Vmn2r7	Vmn2r-ps159	H2-M10.3,H2-M10.5,H2-M10.6	1
Vmn2r3,Vmn2r4,Vmn2r6,Vmn2r7	Vmn2r105,Vmn2r111	H2-M10.3,H2-M10.6	1
Vmn2r3,Vmn2r4,Vmn2r6,Vmn2r7	Vmn2r116	H2-M10.3,H2-M10.6	1
Vmn2r3,Vmn2r4,Vmn2r6,Vmn2r7	Vmn2r28	H2-M10.1,H2-M10.3,H2-M10.5,H2-M10.6	1
Vmn2r3,Vmn2r4,Vmn2r6,Vmn2r7	Vmn2r30,Vmn2r36,Vmn2r40	H2-M10.6	1
Vmn2r3,Vmn2r4,Vmn2r6,Vmn2r7	Vmn2r34,Vmn2r37	H2-M10.3,H2-M10.6	1
Vmn2r3,Vmn2r4,Vmn2r6,Vmn2r7	Vmn2r36	H2-M10.3,H2-M10.6	1
Vmn2r3,Vmn2r4,Vmn2r7	Vmn2r-ps159	H2-M10.3,H2-M10.5	1
Vmn2r3,Vmn2r4,Vmn2r7	Vmn2r113	H2-M10.5,H2-M10.6,H2-M3	1
Vmn2r3,Vmn2r4,Vmn2r7	Vmn2r45	None	1
Vmn2r3	Vmn2r42	H2-M10.3,H2-M10.4,H2-M10.5	1
Vmn2r3,Vmn2r6	Vmn2r13,Vmn2r28,Vmn2r30	None	1
Vmn2r3,Vmn2r6	Vmn2r28	H2-M10.3,H2-M10.5,H2-M10.6	1
Vmn2r3,Vmn2r6	Vmn2r42,Vmn2r88	H2-M10.5	1
Vmn2r3,Vmn2r6,Vmn2r7	None	H2-M10.3,H2-M10.5,H2-M10.6	1
Vmn2r3,Vmn2r6,Vmn2r7	Vmn2r31,Vmn2r44	H2-M10.3	1
Vmn2r3,Vmn2r6,Vmn2r7	Vmn2r86	None	1
Vmn2r3,Vmn2r7	Vmn2r42,Vmn2r45	H2-M10.3,H2-M10.5,H2-M10.6	1
Vmn2r3,Vmn2r7	Vmn2r72	H2-M10.2,H2-M10.3,H2-M10.4,H2-M10.5	1
Vmn2r3,Vmn2r7	Vmn2r78	H2-M10.3	1
Vmn2r3,Vmn2r7	Vmn2r89	H2-M10.1,H2-M10.3,H2-M10.5,H2-M10.6	1
None	Vmn2r30	None	1
None	Vmn2r30	H2-M10.3	1
None	Vmn2r30	H2-M10.3,H2-M10.5	1
None	Vmn2r30,Vmn2r36,Vmn2r41,Vmn2r40	None	1
None	Vmn2r30,Vmn2r41,Vmn2r40	None	1
None	Vmn2r31	H2-M10.4,H2-M10.5	1
None	Vmn2r33,Vmn2r44,Vmn2r38	None	1
None	Vmn2r35,Vmn2r94	H2-M10.4	1
None	Vmn2r39	None	1
None	Vmn2r39,Vmn2r82	H2-M10.3,H2-M10.4,H2-M9,H2-M1,H2-M10.5	1
Vmn2r4	None	H2-M10.4,H2-M10.5	1
Vmn2r4	Vmn2r42	H2-M10.5	1
Vmn2r4,Vmn2r6	Vmn2r42,Vmn2r39	H2-M10.3,H2-M10.4,H2-M10.5,H2-M10.6	1
Vmn2r4,Vmn2r6,Vmn2r7	Vmn2r-ps159,Vmn2r17,Vmn2r20,Vmn2r28,Vmn2r30,Vmn2r42,Vmn2r77,Vmn2r79	H2-M10.1,H2-M10.4,H2-M10.5	1
Vmn2r4,Vmn2r6,Vmn2r7	Vmn2r13,Vmn2r20,Vmn2r65,Vmn2r78,Vmn2r89,Vmn2r111,Vmn2r113	H2-M10.3,H2-M10.4,H2-M10.5,H2-M10.6	1
Vmn2r4,Vmn2r6,Vmn2r7	Vmn2r9,Vmn2r23	None	1
Vmn2r4,Vmn2r6,Vmn2r7	Vmn2r98,Vmn2r111	H2-M10.4	1
Vmn2r4	Vmn2r69	H2-M10.1,H2-M10.3,H2-M10.5,H2-M10.6	1
Vmn2r4,Vmn2r7	Vmn2r-ps159	H2-M10.5,H2-M10.6	1
Vmn2r4,Vmn2r7	Vmn2r42,Vmn2r88	H2-M10.5	1
Vmn2r4,Vmn2r7	Vmn2r76	H2-M10.3	1
Vmn2r4	Vmn2r8,Vmn2r28,Vmn2r36,Vmn2r39,Vmn2r78,Vmn2r81,Vmn2r88	H2-M10.1,H2-M10.4,H2-M10.5	1
None	Vmn2r41	None	1
None	Vmn2r41,Vmn2r40,Vmn2r63	None	1
None	Vmn2r42	H2-M10.3,H2-M10.5,H2-M10.6	1
None	Vmn2r42	H2-M10.4	1
None	Vmn2r42	H2-M10.4,H2-M10.5,H2-M10.6	1
None	Vmn2r42,Vmn2r49,Vmn2r81,Vmn2r82	H2-M10.3,H2-M10.4,H2-M11,H2-M9,H2-M1,H2-M10.5	1
None	Vmn2r42,Vmn2r90	H2-M10.4,H2-M10.5	1
None	Vmn2r43,Vmn2r39,Vmn2r50	None	1
None	Vmn2r44	H2-M10.3,H2-M10.4	1
None	Vmn2r44,Vmn2r38,Vmn2r90,Vmn2r105	H2-M10.1	1
None	Vmn2r48,Vmn2r107	H2-M10.3	1
Vmn2r5	Vmn2r36	None	1
None	Vmn2r50,Vmn2r-ps130	H2-M10.4,H2-M10.5	1
None	Vmn2r58	None	1
Vmn2r6	Vmn2r118	None	1
Vmn2r6	Vmn2r15,Vmn2r17	H2-M5	1
Vmn2r6	Vmn2r22,Vmn2r30,Vmn2r51,Vmn2r67,Vmn2r69,Vmn2r72,Vmn2r88,Vmn2r104	H2-M10.5	1
Vmn2r6	Vmn2r36	None	1
Vmn2r6	Vmn2r42	H2-M10.3,H2-M10.5	1
Vmn2r6	Vmn2r44	H2-M10.3,H2-M10.5	1
Vmn2r6	Vmn2r44,Vmn2r39	H2-M10.5	1
Vmn2r6	Vmn2r51	H2-M10.6	1
Vmn2r6,Vmn2r7	Vmn2r-ps159	H2-M10.5,H2-M10.6	1
Vmn2r6,Vmn2r7	Vmn2r-ps159,Vmn2r20,Vmn2r26,Vmn2r28,Vmn2r36,Vmn2r44,Vmn2r81,Vmn2r86	H2-M10.1,H2-M10.3,H2-M9,H2-M10.5,H2-M10.6	1
Vmn2r6,Vmn2r7	Vmn2r118	None	1
Vmn2r6,Vmn2r7	Vmn2r17	None	1
Vmn2r6,Vmn2r7	Vmn2r20,Vmn2r30,Vmn2r32,Vmn2r79,Vmn2r88,Vmn2r117	None	1
Vmn2r6,Vmn2r7	Vmn2r29	H2-M10.4	1
Vmn2r6,Vmn2r7	Vmn2r31,Vmn2r44	H2-M10.3	1
Vmn2r6,Vmn2r7	Vmn2r34	H2-M10.3	1
Vmn2r6,Vmn2r7	Vmn2r36,Vmn2r40	None	1
Vmn2r6,Vmn2r7	Vmn2r42	H2-M10.4,H2-M10.5,H2-M10.6	1
Vmn2r6,Vmn2r7	Vmn2r45	H2-M10.1,H2-M10.3,H2-M10.6	1
Vmn2r6,Vmn2r7	Vmn2r74	H2-M10.3,H2-M10.4,H2-M10.5	1
Vmn2r6,Vmn2r7	Vmn2r78	None	1
Vmn2r6,Vmn2r7	Vmn2r8	None	1
Vmn2r6,Vmn2r7	Vmn2r9	None	1
Vmn2r6	Vmn2r78	None	1
None	Vmn2r62	None	1
None	Vmn2r63,Vmn2r105	None	1
None	Vmn2r66	None	1
None	Vmn2r67	H2-M10.3,H2-M10.4,H2-M10.5	1
Vmn2r7	None	H2-M10.1,H2-M10.5	1
Vmn2r7	Vmn2r11	None	1
Vmn2r7	Vmn2r11,Vmn2r77	None	1
Vmn2r7	Vmn2r110	None	1
Vmn2r7	Vmn2r114	H2-M10.3,H2-M10.5,H2-M10.6	1
Vmn2r7	Vmn2r115	None	1
Vmn2r7	Vmn2r118	None	1
Vmn2r7	Vmn2r20,Vmn2r22	None	1
Vmn2r7	Vmn2r29,Vmn2r34	None	1
Vmn2r7	Vmn2r31	H2-M10.3,H2-M10.4	1
Vmn2r7	Vmn2r31	H2-M10.4	1
Vmn2r7	Vmn2r36	None	1
Vmn2r7	Vmn2r36,Vmn2r45	None	1
Vmn2r7	Vmn2r44	None	1
Vmn2r7	Vmn2r48	None	1
Vmn2r7	Vmn2r52	None	1
Vmn2r7	Vmn2r67	H2-M10.4,H2-M10.5	1
Vmn2r7	Vmn2r69,Vmn2r97	None	1
Vmn2r7	Vmn2r76	None	1
Vmn2r7	Vmn2r84	None	1
Vmn2r7	Vmn2r84,Vmn2r100	None	1
None	Vmn2r79	H2-M10.3	1
None	Vmn2r81	H2-M10.3,H2-M10.4,H2-M9,H2-M1	1
None	Vmn2r81	H2-M10.3,H2-M10.4,H2-M9,H2-M1,H2-M10.5	1
None	Vmn2r81	H2-M10.4,H2-M9,H2-M1	1
None	Vmn2r81,Vmn2r107	None	1
None	Vmn2r82	H2-M10.3,H2-M10.4,H2-M9,H2-M1	1
None	Vmn2r85	None	1
None	Vmn2r86	None	1
None	Vmn2r92	H2-M10.4,H2-M3	1
None	Vmn2r93	H2-M10.5	1
None	Vmn2r95,Vmn2r100	None	1
None	Vmn2r96	H2-M10.4	1
