## Supplementary Table 5 for "Single cell transcriptomics of vomeronasal neuroepithelium reveals a differential endoplasmic reticulum environment amongst neuronal subtypes"

### Sheet: markers for neuronal clusters
Supplementary table 5. Top 30 markers of neuronal clusters identified based on average log2FC after applying filters: adjusted p-value < 0.005, fraction of cells expressing the gene in the cluster >= 0.5 and fraction of cells expressing the gene other clusters < 0.5
Cluster	Gene	p value	Average log2FC	fraction of cells expressing the gene in the cluster	fraction of cells expressing the gene in the other clusters	p value adjusted
n1	Vmn2r1	0	3.48106	0.96	0.067	0
n1	Sphkap	0	3.38763	0.741	0.078	0
n1	Tfap2e	6.00893e-307	2.25898	0.896	0.12	1.31325e-302
n1	Fbxo17	4.75315e-227	2.6439	0.92	0.247	1.0388e-222
n1	Cnpy1	1.14166e-218	1.7718	0.989	0.228	2.49509e-214
n1	Wscd2	1.26386e-215	3.00001	0.517	0.051	2.76216e-211
n1	Gnao1	2.5975e-210	2.14193	0.989	0.264	5.67684e-206
n1	Mt3	1.16198e-203	2.21084	0.944	0.268	2.5395e-199
n1	Gchfr	1.01448e-199	2.24689	0.747	0.133	2.21715e-195
n1	Tafa1	1.15519e-191	1.95545	0.784	0.16	2.52468e-187
n1	Galnt18	2.83868e-149	1.79952	0.939	0.423	6.20393e-145
n1	Krt8	3.09917e-145	1.34371	0.989	0.307	6.77323e-141
n1	Optn	1.75803e-143	2.60287	0.565	0.104	3.84218e-139
n1	Kctd1	1.32651e-137	1.86786	0.939	0.474	2.89909e-133
n1	Fhit	2.21558e-136	2.33478	0.683	0.173	4.84216e-132
n1	Rhou	1.3903e-117	2.15892	0.589	0.133	3.03851e-113
n1	Mfhas1	4.40726e-109	1.99461	0.696	0.208	9.63207e-105
n1	Tppp3	2.36633e-106	2.57955	0.565	0.147	5.17161e-102
n1	Mfap3l	1.1418e-105	2.11533	0.563	0.14	2.49539e-101
n1	Dusp15	8.3987e-98	1.71713	0.795	0.315	1.83554e-93
n1	Gramd1b	2.38134e-96	2.1871	0.525	0.127	5.20443e-92
n1	Ndufaf5	1.53421e-66	1.3867	0.813	0.472	3.35302e-62
n1	H2ac6	7.1698e-64	1.29088	0.717	0.328	1.56696e-59
n1	Dap	3.19285e-57	1.37508	0.576	0.214	6.97797e-53
n1	9530077C05Rik	2.44533e-56	1.27151	0.733	0.372	5.34428e-52
n1	Tmem184a	9.78184e-56	1.54794	0.504	0.175	2.13782e-51
n1	Irak3	1.25009e-47	1.49199	0.501	0.194	2.73208e-43
n1	D630023F18Rik	1.76335e-45	1.41979	0.621	0.294	3.85381e-41
n1	Ikzf4	1.33874e-43	1.29759	0.645	0.32	2.92582e-39
n1	Calcoco2	7.37527e-36	1.31719	0.509	0.236	1.61187e-31
n2	Cnpy1	1.08323e-46	3.04484	0.565	0.267	2.36739e-42
n2	Gnao1	1.75685e-26	2.00994	0.518	0.305	3.8396e-22
n3	Vmn2r2	0	3.10511	0.932	0.056	0
n3	Vmn2r6	0	3.04113	0.938	0.08	0
n3	Vmn2r7	0	2.60452	0.957	0.141	0
n3	Traf3ip3	0	4.42951	0.652	0.04	0
n3	Vmn2r4	0	2.98838	0.578	0.029	0
n3	H2-M10.3	4.25399e-307	3.81178	0.702	0.062	9.29709e-303
n3	Tec	3.48099e-292	3.37065	0.55	0.032	7.60769e-288
n3	Gchfr	2.52142e-289	3.33586	0.885	0.13	5.51057e-285
n3	Lgals9	4.83096e-258	2.94843	0.77	0.099	1.05581e-253
n3	Cnpy1	2.76342e-241	2.48606	0.984	0.237	6.03945e-237
n3	Steap1	8.62995e-230	3.17342	0.621	0.067	1.88608e-225
n3	Dio3	1.35424e-223	2.95957	0.596	0.06	2.95969e-219
n3	Htra3	1.57817e-221	2.80751	0.568	0.053	3.44909e-217
n3	Mt3	5.36234e-200	2.74632	0.944	0.276	1.17194e-195
n3	Gnao1	2.12335e-184	2.17441	0.984	0.272	4.64058e-180
n3	H2-M10.5	4.19875e-163	3.3989	0.5	0.052	9.17636e-159
n3	Tppp3	4.90717e-163	2.79485	0.714	0.141	1.07246e-158
n3	Vmn2r3	3.13329e-155	2.57026	0.593	0.098	6.84781e-151
n3	Cspg5	3.2362e-151	2.1003	0.807	0.209	7.07272e-147
n3	Fbxo17	1.01537e-145	2.18865	0.857	0.259	2.2191e-141
n3	Ift172	1.42199e-144	2.54927	0.885	0.322	3.10776e-140
n3	Fhit	9.72356e-144	2.43362	0.739	0.175	2.12508e-139
n3	H2ac6	7.74887e-141	2.2738	0.888	0.321	1.69352e-136
n3	H4c8	2.35933e-130	2.92654	0.686	0.171	5.15632e-126
n3	Mfap3l	3.48124e-115	2.11934	0.624	0.14	7.60824e-111
n3	Bri3bp	3.06995e-108	2.06717	0.547	0.11	6.70938e-104
n3	H4c11	5.38042e-108	2.33715	0.528	0.104	1.17589e-103
n3	Fam47e	1.27443e-103	2.30433	0.581	0.129	2.78526e-99
n3	Rab3c	3.3221e-97	2.78046	0.789	0.351	7.26044e-93
n3	Pou2f1	4.32747e-96	2.90826	0.795	0.371	9.45769e-92
n4	H2-M1	0	9.03023	1	0.003	0
n4	H2-M11	0	9.34634	0.909	0.001	0
n4	H2-M9	7.96601e-285	8.25212	1	0.007	1.74097e-280
n4	Vmn2r82	2.68117e-156	9.51486	0.545	0.004	5.8597e-152
n4	Vmn2r81	1.90725e-104	6.86221	0.5	0.005	4.16831e-100
n4	H2-M10.4	2.41444e-103	6.42289	1	0.034	5.27676e-99
n4	Kcnk12	2.98569e-52	4.28031	0.636	0.034	6.52524e-48
n4	Adm	5.62647e-33	4.03434	0.5	0.032	1.22966e-28
n4	Vmn2r1	2.12162e-32	2.9557	0.955	0.13	4.63679e-28
n4	H2-M10.3	3.03039e-31	2.56917	0.864	0.1	6.62292e-27
n4	Dio3	1.62601e-27	2.61047	0.773	0.092	3.55364e-23
n4	Tppp3	1.1807e-26	3.35224	0.955	0.174	2.58042e-22
n4	Fam155a	2.13019e-23	2.97493	0.773	0.108	4.65553e-19
n4	Fhit	3.85833e-21	2.6063	0.955	0.208	8.43238e-17
n4	Kif15	7.8926e-20	3.47808	0.818	0.163	1.72493e-15
n4	Gramd1b	2.22134e-19	2.34508	0.864	0.154	4.85474e-15
n4	Cenpm	3.52657e-19	2.68623	0.5	0.054	7.70731e-15
n4	Eva1a	7.51756e-19	3.48598	0.636	0.091	1.64296e-14
n4	Asphd2	2.77273e-18	4.11063	0.545	0.067	6.05979e-14
n4	Isg20	4.32037e-17	2.80148	0.818	0.186	9.44217e-13
n4	Zfp365	4.33346e-17	2.74541	0.636	0.099	9.47077e-13
n4	Wscd2	5.08227e-17	2.38842	0.591	0.084	1.11073e-12
n4	Fbxo17	4.78817e-16	2.45399	0.955	0.294	1.04645e-11
n4	Krt72	6.52505e-15	2.40565	0.909	0.288	1.42605e-10
n4	Fam47e	7.63139e-15	2.46782	0.773	0.156	1.66784e-10
n4	Pde11a	1.1741e-14	2.66527	0.591	0.098	2.566e-10
n4	Klhdc8a	3.36392e-12	2.36068	0.545	0.095	7.35185e-08
n4	Cacnb4	3.30299e-11	2.37283	0.773	0.223	7.21869e-07
n4	Usp13	5.40721e-11	2.51673	0.545	0.103	1.18174e-06
n4	H2-K1	9.07533e-11	2.43276	0.909	0.406	1.98341e-06
n5	Neurod1	0	9.75714	0.616	0.005	0
n5	Mycl	0	6.86532	0.556	0.017	0
n5	Stil	0	6.73436	0.551	0.014	0
n5	Rbm24	0	6.95874	0.52	0.015	0
n5	Mex3a	1.67406e-247	5.01099	0.641	0.044	3.65866e-243
n5	Csrp2	1.02428e-239	4.90748	0.53	0.024	2.23857e-235
n5	Nsg2	3.79513e-225	4.9568	0.591	0.04	8.29425e-221
n5	Gpx2	5.68318e-217	6.06647	0.747	0.043	1.24206e-212
n5	Anxa4	2.12297e-200	5.71711	0.556	0.041	4.63975e-196
n5	Tmem176b	6.34565e-139	4.57662	0.566	0.039	1.38684e-134
n5	Cotl1	1.69658e-132	4.30119	0.798	0.188	3.70789e-128
n5	Ezh2	6.46088e-132	4.55267	0.727	0.151	1.41202e-127
n5	Csrp1	1.78358e-131	4.05102	0.596	0.086	3.89801e-127
n5	Ucp2	6.30645e-130	4.87598	0.818	0.218	1.37828e-125
n5	Cks1b	3.08181e-124	5.18179	0.551	0.079	6.73529e-120
n5	Nrep	4.85103e-121	4.02506	0.606	0.099	1.06019e-116
n5	Sp8	3.63833e-107	4.39375	0.52	0.08	7.95156e-103
n5	Sox11	1.05104e-105	4.3228	0.833	0.299	2.29704e-101
n5	Bex4	3.46862e-104	3.54143	0.601	0.106	7.58067e-100
n5	Mdm1	2.7423e-95	4.35727	0.586	0.122	5.99331e-91
n5	Crip1	3.50609e-82	4.32401	0.712	0.229	7.66256e-78
n5	Plk4	5.92399e-75	4.12412	0.636	0.19	1.29469e-70
n5	Tpm4	6.55818e-75	3.56073	0.616	0.175	1.43329e-70
n5	Smchd1	2.45508e-72	4.0797	0.813	0.448	5.36559e-68
n5	Abracl	4.00736e-72	3.98522	0.768	0.369	8.75808e-68
n5	Ly6e	2.3108e-61	4.16587	0.556	0.13	5.05024e-57
n5	Cemip2	2.2533e-57	3.61786	0.545	0.168	4.92459e-53
n5	Impdh2	1.52958e-55	3.51999	0.611	0.228	3.3429e-51
n5	Nasp	2.09622e-53	4.02397	0.52	0.162	4.58129e-49
n5	Hes6	1.55e-52	4.08228	0.712	0.398	3.38753e-48
n6	Prrxl1	0	8.42281	0.507	0.005	0
n6	Cacng4	5.7526e-233	4.24858	0.647	0.048	1.25723e-228
n6	Id3	2.26649e-218	4.39595	0.647	0.041	4.95341e-214
n6	Ina	4.39033e-200	3.68766	0.92	0.155	9.59506e-196
n6	Shisa8	8.22435e-190	4.35017	0.736	0.094	1.79743e-185
n6	Nsg2	1.74583e-180	3.05895	0.547	0.041	3.81551e-176
n6	Mex3a	4.67136e-169	3.19382	0.552	0.047	1.02093e-164
n6	Wdr66	6.18168e-168	3.71882	0.612	0.066	1.35101e-163
n6	Homer2	2.14731e-155	3.64123	0.92	0.235	4.69294e-151
n6	Lmo2	1.28313e-154	3.20543	0.562	0.058	2.80428e-150
n6	Sox11	2.81402e-146	3.1476	0.98	0.292	6.15004e-142
n6	Id2	4.63246e-146	3.08679	0.796	0.146	1.01243e-141
n6	Bex1	1.54179e-143	2.91943	0.751	0.123	3.36959e-139
n6	Bex4	1.6016e-127	2.86873	0.662	0.103	3.50031e-123
n6	Dclk1	4.92522e-121	2.88721	0.816	0.207	1.07641e-116
n6	Krt8	4.29018e-120	3.04898	0.96	0.333	9.37618e-116
n6	Serinc2	3.79882e-117	2.8451	0.592	0.089	8.30232e-113
n6	Tfap2e	3.73319e-116	3.62294	0.746	0.154	8.1589e-112
n6	Ptprf	1.98833e-114	2.69752	0.627	0.097	4.34549e-110
n6	Bend5	1.94472e-106	3.46023	0.517	0.076	4.25019e-102
n6	Dsp	4.6753e-104	3.04519	0.711	0.171	1.02179e-99
n6	Pdgfa	6.28606e-102	3.09433	0.582	0.102	1.37382e-97
n6	Atox1	4.07246e-90	3.29424	0.856	0.318	8.90036e-86
n6	Cnih2	1.7468e-89	2.73563	0.657	0.154	3.81764e-85
n6	Bfsp2	1.68717e-80	3.15847	0.781	0.277	3.68731e-76
n6	Pdia4	8.78666e-71	3.08635	0.537	0.126	1.92032e-66
n6	Ldlrap1	1.07099e-66	2.63802	0.512	0.117	2.34065e-62
n6	Rcan1	2.29598e-52	2.52285	0.602	0.222	5.01786e-48
n6	Foxo1	1.65798e-27	2.57701	0.592	0.34	3.62351e-23
n6	Zmynd8	1.77944e-24	3.04906	0.627	0.411	3.88897e-20
n7	Ina	5.32791e-194	3.09805	0.823	0.149	1.16441e-189
n7	Ptprf	8.69525e-193	3.13453	0.686	0.086	1.90035e-188
n7	Lmo2	5.64888e-192	4.2566	0.535	0.052	1.23456e-187
n7	Serinc2	5.42151e-179	3.30451	0.62	0.08	1.18487e-174
n7	Sox11	1.00247e-160	2.02739	0.956	0.284	2.19089e-156
n7	Bex1	6.38985e-145	2.56811	0.683	0.118	1.3965e-140
n7	Nrep	4.692e-130	2.49953	0.576	0.093	1.02544e-125
n7	Marcksl1	1.26121e-129	2.35181	0.945	0.408	2.75637e-125
n7	Cnih2	8.53421e-124	2.96183	0.661	0.147	1.86515e-119
n7	Id2	6.45407e-123	3.42377	0.653	0.144	1.41054e-118
n7	S100a11	1.80951e-116	2.66979	0.664	0.155	3.95469e-112
n7	Bfsp2	1.10864e-108	3.00573	0.801	0.268	2.42294e-104
n7	Insm1	1.11129e-92	2.7402	0.808	0.347	2.42872e-88
n7	Dclk1	4.11267e-91	2.02552	0.69	0.205	8.98823e-87
n7	Epb41	3.01325e-87	2.32341	0.705	0.234	6.58547e-83
n7	Crip2	3.02602e-80	2.07096	0.738	0.284	6.61336e-76
n7	S100a10	7.71666e-78	1.98606	0.856	0.41	1.68648e-73
n7	H1f10	8.82083e-78	2.05438	0.804	0.354	1.92779e-73
n7	Crip1	3.3513e-72	1.93904	0.649	0.225	7.32426e-68
n7	Bzw2	4.15637e-71	1.90644	0.764	0.344	9.08374e-67
n7	Cd200	4.84775e-69	2.11739	0.631	0.219	1.05948e-64
n7	Dcx	7.47246e-69	1.894	0.775	0.391	1.63311e-64
n7	Crabp1	4.91033e-67	4.35955	0.554	0.181	1.07315e-62
n7	Dbn1	2.35072e-66	2.04055	0.576	0.178	5.1375e-62
n7	Plppr3	6.20006e-58	1.90367	0.642	0.26	1.35502e-53
n7	Map4	2.97979e-52	2.09382	0.557	0.21	6.51234e-48
n7	Ndrg2	6.0213e-52	2.11085	0.517	0.174	1.31595e-47
n7	Tmem158	6.38211e-50	2.31401	0.513	0.183	1.39481e-45
n7	Jarid2	4.02194e-38	1.90153	0.62	0.343	8.78996e-34
n7	Spry2	5.5347e-36	2.36619	0.509	0.232	1.20961e-31
n8	St6gal1	1.12889e-36	0.63997	0.56	0.209	2.4672e-32
n8	Slc8a1	5.06176e-32	0.8635	0.636	0.281	1.10625e-27
n8	Tanc1	8.80552e-29	0.679549	0.595	0.252	1.92445e-24
n8	Pfkp	7.90059e-25	0.789994	0.504	0.209	1.72667e-20
n8	Pof1b	8.35138e-25	0.644162	0.679	0.332	1.82519e-20
n8	Sobp	1.05776e-24	0.670727	0.718	0.362	2.31173e-20
n8	Bhlhe40	3.13078e-24	0.698494	0.779	0.435	6.84232e-20
n8	Hcn1	9.69934e-24	0.796092	0.509	0.223	2.11979e-19
n8	Rgs3	1.01346e-22	0.821616	0.557	0.247	2.21491e-18
n8	Plekhb2	1.09871e-20	0.74923	0.72	0.386	2.40123e-16
n8	Hip1r	3.56894e-19	0.74868	0.621	0.305	7.79992e-15
n8	Kcnab2	4.13929e-19	0.655908	0.527	0.251	9.04641e-15
n8	Vcl	1.93401e-18	0.708194	0.575	0.278	4.22678e-14
n8	Dop1a	6.91934e-17	0.672139	0.519	0.248	1.51222e-12
n8	Spice1	1.26035e-16	0.676242	0.649	0.343	2.7545e-12
n8	Fam126b	1.95147e-16	0.660155	0.715	0.424	4.26493e-12
n8	Reep1	5.53432e-16	0.713869	0.712	0.399	1.20953e-11
n8	Nfic	1.61715e-15	0.669095	0.654	0.351	3.53427e-11
n8	Nomo1	8.76505e-15	0.703883	0.537	0.272	1.9156e-10
n8	Shroom3	8.0807e-14	0.879377	0.56	0.299	1.76604e-09
n8	Ptprj	1.74613e-13	0.771602	0.534	0.282	3.81617e-09
n8	Prkca	5.10035e-13	0.738462	0.623	0.333	1.11468e-08
n8	Dennd5a	7.8672e-13	0.668748	0.763	0.458	1.71938e-08
n8	Ints1	2.04331e-12	0.750243	0.504	0.26	4.46565e-08
n8	Dag1	5.41089e-12	0.806438	0.573	0.311	1.18255e-07
n8	Cnot2	5.71622e-12	0.668151	0.537	0.284	1.24928e-07
n8	Trrap	7.71919e-12	0.638823	0.504	0.263	1.68703e-07
n8	Grn	1.89196e-10	0.652266	0.718	0.427	4.13488e-06
n8	Coil	4.69634e-09	0.656867	0.527	0.304	0.000102638
n8	Sec31a	1.67607e-08	0.658153	0.545	0.309	0.000366304
n10	Bfsp2	3.80066e-51	2.32084	0.867	0.285	8.30634e-47
n10	Caly	1.28497e-50	3.48937	0.571	0.114	2.8083e-46
n10	Hs3st1	1.78308e-36	2.32643	0.745	0.268	3.89692e-32
n10	Chst1	2.19711e-35	1.82258	0.847	0.355	4.80178e-31
n10	Plk2	2.79733e-31	2.44118	0.755	0.323	6.11356e-27
n10	Rab3c	4.93099e-29	1.73705	0.786	0.371	1.07767e-24
n10	Sesn3	2.88344e-27	2.00656	0.602	0.21	6.30176e-23
n10	Spry2	5.30372e-25	1.8466	0.633	0.24	1.15913e-20
n10	Tspan18	6.50339e-25	2.10481	0.673	0.294	1.42132e-20
n10	Ier5	1.17979e-24	2.08977	0.582	0.208	2.57844e-20
n10	Fam43a	1.1343e-21	1.60371	0.724	0.367	2.47901e-17
n10	S100a10	3.51076e-20	1.26347	0.837	0.426	7.67277e-16
n10	Cd200	2.27626e-19	1.45409	0.592	0.234	4.97477e-15
n10	2410131K14Rik	2.45352e-16	1.61576	0.622	0.351	5.36217e-12
n10	Mturn	3.84305e-12	0.996856	0.673	0.427	8.39899e-08
n10	Ech1	2.16166e-11	1.36939	0.52	0.276	4.7243e-07
n10	Kcnq3	8.20517e-11	1.04894	0.704	0.47	1.79324e-06
n10	Tub	1.48665e-10	1.27201	0.602	0.381	3.24908e-06
n10	Syngr1	3.99094e-10	1.04124	0.673	0.467	8.72219e-06
n10	Kcnh6	1.96704e-09	1.1404	0.612	0.424	4.29897e-05
n10	Pdk1	4.02089e-09	1.28104	0.531	0.337	8.78766e-05
n10	Rbm11	5.21739e-09	1.19124	0.653	0.479	0.000114026
n10	Srebf1	7.01436e-09	1.25209	0.571	0.388	0.000153299
n10	Pik3ip1	9.95448e-09	1.16346	0.51	0.308	0.000217555
n10	Hopx	1.41428e-08	1.01449	0.5	0.269	0.00030909
n10	Pwwp3b	1.71251e-08	1.08908	0.592	0.4	0.00037427
n10	Tceal8	6.87731e-08	1.09464	0.541	0.354	0.00150304
n10	Ppp1r42	6.96585e-08	1.18363	0.51	0.324	0.00152239
n10	Peg3	8.41464e-08	1.00193	0.612	0.437	0.00183902
n10	Lrrc75a	1.07253e-07	1.12329	0.5	0.32	0.00234402
n11	Gramd1c	9.19124e-145	1.22036	0.75	0.445	2.00874e-140
n11	Pcdh7	5.62495e-132	0.777782	0.861	0.48	1.22933e-127
n11	Jakmip1	2.27734e-110	1.29273	0.544	0.243	4.97712e-106
n11	Pth2	7.06431e-106	1.36709	0.587	0.338	1.5439e-101
n11	Matn2	5.50887e-90	1.10804	0.587	0.329	1.20396e-85
n11	Nfix	9.6152e-87	0.978799	0.681	0.421	2.1014e-82
n11	Eml2	1.89828e-78	1.03241	0.571	0.332	4.14868e-74
n11	Dock8	2.01943e-75	0.822604	0.66	0.462	4.41347e-71
n11	Mkrn2os	3.83574e-66	0.886112	0.659	0.448	8.383e-62
n11	Tmem132c	1.55228e-63	0.830442	0.635	0.425	3.39251e-59
n11	Ly96	1.44561e-61	0.819025	0.65	0.466	3.15938e-57
n11	Trarg1	1.97722e-58	0.813885	0.618	0.438	4.32122e-54
n11	Rbm11	7.51497e-57	0.888894	0.594	0.42	1.6424e-52
n11	Nsmce3	3.52348e-56	0.658904	0.686	0.498	7.70056e-52
n11	B4galt4	1.40787e-54	0.722475	0.636	0.457	3.07691e-50
n11	Fuca2	1.92392e-51	0.549638	0.656	0.496	4.20472e-47
n11	Fam221a	1.70094e-43	0.651873	0.583	0.445	3.71741e-39
n11	Pcdh17	7.96854e-42	0.535054	0.618	0.438	1.74153e-37
n11	Cfap100	4.30211e-36	0.525779	0.607	0.472	9.40227e-32
n11	Ociad2	5.13318e-36	0.575186	0.589	0.459	1.12186e-31
n11	Gadl1	1.25621e-35	0.644047	0.561	0.428	2.74545e-31
n11	Bicdl2	1.61126e-34	0.722954	0.533	0.416	3.5214e-30
n11	Tmem200a	2.51804e-34	0.568512	0.53	0.399	5.50317e-30
n11	Ccdc170	3.70684e-33	0.565705	0.595	0.473	8.10131e-29
n11	Mcub	3.81886e-33	0.649777	0.518	0.38	8.34613e-29
n11	Zdhhc12	8.88088e-31	0.552166	0.524	0.399	1.94092e-26
n11	Gin1	5.46428e-28	0.531926	0.593	0.494	1.19422e-23
n11	Lyrm1	7.31494e-26	0.525964	0.582	0.493	1.59868e-21
n11	Exoc6	5.30877e-24	0.580751	0.507	0.414	1.16023e-19
n11	Rassf7	1.56867e-23	0.555651	0.536	0.445	3.42834e-19
n12	Tmbim1	0	4.28032	0.856	0.101	0
n12	Lgi2	6.64219e-296	4.46489	0.66	0.062	1.45165e-291
n12	Clec2g	4.35112e-244	3.99725	0.623	0.07	9.50936e-240
n12	Lxn	1.27071e-156	2.84437	0.898	0.36	2.77714e-152
n12	Prph	4.74555e-145	2.00505	0.972	0.48	1.03714e-140
n12	Mboat1	8.81437e-133	2.87717	0.518	0.088	1.92638e-128
n12	Rnf121	4.76331e-124	2.16292	0.799	0.285	1.04102e-119
n12	Pif1	2.0223e-112	2.16706	0.64	0.17	4.41974e-108
n12	Pnkd	6.32175e-105	1.90809	0.85	0.369	1.38162e-100
n12	Jakmip1	1.61947e-98	1.71207	0.83	0.315	3.53934e-94
n12	Cyp4v3	1.0013e-92	2.1603	0.609	0.18	2.18833e-88
n12	Parvb	1.30023e-91	2.36804	0.567	0.157	2.84164e-87
n12	Wfs1	2.38465e-87	1.64143	0.771	0.331	5.21166e-83
n12	Capn2	9.34869e-73	1.57956	0.742	0.308	2.04316e-68
n12	Gpr12	5.83462e-68	1.37678	0.762	0.341	1.27516e-63
n12	Tspan12	6.28621e-65	1.45421	0.714	0.292	1.37385e-60
n12	Hspb1	4.37988e-60	1.75052	0.722	0.351	9.57222e-56
n12	H2-K1	8.12125e-54	1.11074	0.745	0.383	1.7749e-49
n12	4930550C14Rik	1.10747e-50	1.22326	0.807	0.456	2.42037e-46
n12	Pou2f2	6.36363e-49	1.47457	0.652	0.309	1.39077e-44
n12	Pof1b	3.33612e-48	1.9209	0.666	0.336	7.2911e-44
n12	Tmem52	5.8015e-48	1.43291	0.62	0.27	1.26792e-43
n12	Socs3	2.29531e-47	1.22582	0.793	0.45	5.01641e-43
n12	Dlx4	5.93142e-46	1.20387	0.793	0.449	1.29631e-41
n12	Prkd2	7.13018e-44	1.36801	0.595	0.261	1.5583e-39
n12	Gusb	1.54892e-43	1.15135	0.623	0.287	3.38517e-39
n12	Fam53b	8.68934e-38	1.05779	0.771	0.484	1.89906e-33
n12	Grk3	4.47007e-37	1.1417	0.575	0.267	9.76933e-33
n12	Ildr2	7.7431e-37	1.1025	0.584	0.275	1.69226e-32
n12	Usp21	2.26292e-33	1.22989	0.541	0.25	4.94561e-29
n13	Rasgrp4	7.98527e-267	3.89355	0.501	0.053	1.74518e-262
n13	Pcdh10	1.41612e-226	2.94252	0.84	0.318	3.09493e-222
n13	S100a5	1.47988e-218	5.44538	0.508	0.069	3.23427e-214
n13	Slc8a1	1.3058e-124	1.65656	0.669	0.254	2.85382e-120
n13	Crhbp	1.80155e-112	2.13752	0.628	0.251	3.93729e-108
n13	Epha7	1.6157e-107	1.78932	0.549	0.189	3.53111e-103
n13	Lbh	1.52586e-99	1.79092	0.564	0.199	3.33477e-95
n13	Pcsk1n	1.69232e-90	1.3276	0.764	0.422	3.69855e-86
n13	Hivep2	1.01137e-87	1.80054	0.508	0.186	2.21036e-83
n13	Enpp2	1.19958e-79	1.23445	0.64	0.32	2.62169e-75
n13	Cox7a1	1.57799e-71	1.55496	0.522	0.215	3.4487e-67
n13	Etv5	1.47435e-59	1.28927	0.504	0.216	3.2222e-55
n13	Lrrn3	1.0285e-54	1.19766	0.625	0.356	2.24778e-50
n13	Fam184a	7.19882e-53	0.927686	0.685	0.419	1.5733e-48
n13	Nwd1	3.84035e-49	0.854391	0.713	0.449	8.39308e-45
n13	Ptprn	9.92367e-46	0.982015	0.558	0.302	2.16882e-41
n13	Btbd3	1.10114e-45	0.932799	0.713	0.487	2.40654e-41
n13	Snta1	1.86304e-44	1.12741	0.555	0.317	4.07166e-40
n13	Steap2	8.87528e-43	1.04552	0.572	0.325	1.93969e-38
n13	Pcbp3	1.6742e-39	1.03662	0.522	0.292	3.65895e-35
n13	Tspan2	2.81356e-39	0.978318	0.56	0.336	6.14903e-35
n13	Socs3	1.72918e-36	0.890695	0.676	0.444	3.77913e-32
n13	Zcchc12	2.70376e-35	0.796	0.67	0.444	5.90906e-31
n13	Tmem47	5.39086e-33	0.951805	0.537	0.334	1.17817e-28
n13	Ksr2	6.84778e-33	0.793063	0.631	0.421	1.49658e-28
n13	Eno2	6.41099e-32	0.965598	0.514	0.301	1.40112e-27
n13	Ndp	1.21232e-31	0.764546	0.651	0.443	2.64952e-27
n13	Bcam	5.29177e-29	0.857242	0.504	0.299	1.15652e-24
n13	Mcub	3.16145e-28	0.849883	0.599	0.403	6.90934e-24
n13	Nfkbia	2.2234e-27	0.76519	0.641	0.462	4.85925e-23
