## Supplementary Table 3 for "Single cell transcriptomics of vomeronasal neuroepithelium reveals a differential endoplasmic reticulum environment amongst neuronal subtypes"

### Sheet: vno_scrna_clusterwise_stats
Supplementary table 3. Frequency of cells belonging to each cell type
Cluster ID	Cluster	Number of cells	Percentage of total cells
1	Endothelial cell-2(EC2)	37	0.402831
2	Neutrophils	108	1.17583
3	Olfactory ensheathing cells	122	1.32825
4	Fibroblasts	147	1.60044
5	Progenitor cells	153	1.66576
6	Macrophages (Mac1)	218	2.37343
7	Tmbim1+ Gnai2 neurons	269	2.92869
8	Macrophages (Mac2)	271	2.95046
9	T-cells	289	3.14643
10	Macrophages(Mac3)	330	3.59281
11	Non-sensory epithelium	476	5.18236
12	Immature neurons	480	5.22591
13	Cells from glandular tissue	816	8.88405
14	Gnao1 neurons	1011	11.0071
15	Sustentacular cells	1314	14.3059
16	Gnai2 neurons	3123	34.0011
17	Endothelial cells	13	0.141535
18	Solitary chemosensory cells	8	0.0870985
	Total	9185	100
