## Supplementary Table 2 for "Single cell transcriptomics of vomeronasal neuroepithelium reveals a differential endoplasmic reticulum environment amongst neuronal subtypes"

### Sheet: vno_scrna_top20_cluster_markers
Supplementary table 2. Top 20 gene markers of cell types in vomeronasal neuroepithelium.
Colour code	Cluster ID	Cluster name	Gene	P value	avg_log2FC	fraction of cells expressing the gene in the cluster	fraction of cells expressing the gene in the other clusters	P value adjusted
	1	Endothelial Cell-2	Ctla2a	0	5.4112	0.838	0.013	0
	1	Endothelial Cell-2	Egfl7	0	4.36671	0.919	0.011	0
	1	Endothelial Cell-2	Ly6c1	0	4.07048	0.703	0.005	0
	1	Endothelial Cell-2	Vwf	0	3.79747	0.838	0.003	0
	1	Endothelial Cell-2	Ptprb	0	3.67624	0.973	0.016	0
	1	Endothelial Cell-2	Flt1	0	3.57882	0.838	0.009	0
	1	Endothelial Cell-2	Esam	0	3.3303	0.946	0.005	0
	1	Endothelial Cell-2	Lrg1	0	3.32395	0.811	0.011	0
	1	Endothelial Cell-2	Clec14a	0	3.30258	0.784	0.004	0
	1	Endothelial Cell-2	Aqp1	1.25585e-302	4.89482	0.865	0.017	2.74465e-298
	1	Endothelial Cell-2	Sparcl1	1.46492e-302	3.9293	0.973	0.021	3.20158e-298
	1	Endothelial Cell-2	Abcg2	2.8131e-297	3.62157	0.838	0.016	6.14802e-293
	1	Endothelial Cell-2	Itih5	6.57209e-233	3.78908	0.784	0.018	1.43633e-228
	1	Endothelial Cell-2	Cldn5	5.88115e-161	3.60076	0.838	0.032	1.28533e-156
	1	Endothelial Cell-2	Eng	4.85782e-150	3.91757	0.892	0.041	1.06168e-145
	1	Endothelial Cell-2	Igfbp7	1.45637e-118	5.12324	0.973	0.063	3.18289e-114
	1	Endothelial Cell-2	Mgp	4.84952e-103	3.73186	0.946	0.066	1.05986e-98
	1	Endothelial Cell-2	Tm4sf1	8.30457e-85	3.8656	0.946	0.088	1.81496e-80
	1	Endothelial Cell-2	Col4a1	6.63157e-57	3.3677	0.649	0.056	1.44933e-52
	1	Endothelial Cell-2	Cd200	3.25227e-38	3.25369	0.892	0.189	7.10784e-34
	2	Neutrophils	S100a9	0	8.42591	0.926	0.006	0
	2	Neutrophils	S100a8	0	8.32568	0.926	0.005	0
	2	Neutrophils	Cxcl2	0	5.97161	0.75	0.022	0
	2	Neutrophils	Il1b	0	5.89926	1	0.049	0
	2	Neutrophils	Slfn4	0	4.75306	0.75	0.005	0
	2	Neutrophils	Csf3r	0	4.42172	0.907	0.013	0
	2	Neutrophils	Il1r2	0	4.24868	0.843	0.018	0
	2	Neutrophils	Tnfaip2	0	4.10302	0.898	0.048	0
	2	Neutrophils	Slpi	0	4.02531	0.519	0.004	0
	2	Neutrophils	Ccrl2	4.15107e-257	4.77755	0.796	0.05	9.07216e-253
	2	Neutrophils	Cxcr4	3.13563e-239	3.86702	0.806	0.056	6.85293e-235
	2	Neutrophils	Fxyd5	2.44325e-216	4.18459	0.954	0.095	5.33972e-212
	2	Neutrophils	Tyrobp	6.1701e-206	4.3822	0.991	0.113	1.34848e-201
	2	Neutrophils	Srgn	2.31633e-188	5.62897	1	0.132	5.06235e-184
	2	Neutrophils	Cd52	6.98295e-177	3.93218	0.991	0.13	1.52612e-172
	2	Neutrophils	Isg15	2.00659e-84	4.85296	0.87	0.237	4.3854e-80
	2	Neutrophils	Msrb1	5.2813e-82	4.817	0.907	0.302	1.15423e-77
	2	Neutrophils	Mcl1	5.58941e-79	4.09879	0.991	0.461	1.22156e-74
	2	Neutrophils	Hdc	8.43177e-78	3.98836	0.759	0.183	1.84276e-73
	2	Neutrophils	Nfkbia	3.53663e-29	3.82764	0.741	0.482	7.7293e-25
	3	Olfactory Ensheating Cells	Fabp7	0	5.64469	0.934	0.006	0
	3	Olfactory Ensheating Cells	Fxyd1	0	4.28656	0.943	0.043	0
	3	Olfactory Ensheating Cells	S100b	0	4.11344	0.934	0.008	0
	3	Olfactory Ensheating Cells	Plp1	0	4.04973	0.902	0.036	0
	3	Olfactory Ensheating Cells	Igfbp7	0	3.99697	0.918	0.055	0
	3	Olfactory Ensheating Cells	Atp1a2	0	3.97005	0.893	0.01	0
	3	Olfactory Ensheating Cells	Mpz	0	3.73754	0.869	0.024	0
	3	Olfactory Ensheating Cells	Cldn5	0	3.73342	0.869	0.024	0
	3	Olfactory Ensheating Cells	Sparcl1	0	3.65559	0.869	0.014	0
	3	Olfactory Ensheating Cells	Paqr6	0	3.41614	0.926	0.039	0
	3	Olfactory Ensheating Cells	Serpina3n	0	3.38853	0.615	0.007	0
	3	Olfactory Ensheating Cells	Scn7a	0	3.36289	0.836	0.002	0
	3	Olfactory Ensheating Cells	Sparc	8.22155e-304	4.39237	0.975	0.073	1.79682e-299
	3	Olfactory Ensheating Cells	Mal	1.16921e-288	3.54309	0.926	0.071	2.55531e-284
	3	Olfactory Ensheating Cells	Cryab	1.6781e-256	4.13798	0.918	0.083	3.66749e-252
	3	Olfactory Ensheating Cells	Apod	3.90052e-253	3.47467	0.713	0.043	8.52458e-249
	3	Olfactory Ensheating Cells	Id3	9.53686e-252	4.32719	0.918	0.083	2.08428e-247
	3	Olfactory Ensheating Cells	Scd1	4.2887e-157	3.47987	0.877	0.134	9.37295e-153
	3	Olfactory Ensheating Cells	Gpm6b	1.20502e-139	3.45747	0.885	0.156	2.63358e-135
	3	Olfactory Ensheating Cells	Dbi	4.32933e-72	3.97411	0.975	0.798	9.46176e-68
	4	Fibroblasts	Mgp	0	6.33759	0.912	0.056	0
	4	Fibroblasts	Col1a2	0	6.03246	0.959	0.013	0
	4	Fibroblasts	Col1a1	0	6.00772	0.939	0.006	0
	4	Fibroblasts	Igfbp4	0	5.41369	0.993	0.075	0
	4	Fibroblasts	Sparc	0	5.31556	0.986	0.071	0
	4	Fibroblasts	Apod	0	5.0042	0.755	0.04	0
	4	Fibroblasts	Col3a1	0	4.99782	0.918	0.005	0
	4	Fibroblasts	Lum	0	4.88843	0.891	0.004	0
	4	Fibroblasts	Acta2	0	4.6988	0.646	0.006	0
	4	Fibroblasts	Tagln	0	4.45894	0.701	0.012	0
	4	Fibroblasts	Sfrp2	0	4.23715	0.721	0.005	0
	4	Fibroblasts	Igfbp7	0	4.1717	0.871	0.053	0
	4	Fibroblasts	Mmp2	0	4.16756	0.918	0.028	0
	4	Fibroblasts	Mfap4	0	4.09533	0.728	0.006	0
	4	Fibroblasts	Nbl1	0	4.01615	0.878	0.052	0
	4	Fibroblasts	Bgn	0	3.93996	0.939	0.019	0
	4	Fibroblasts	Dcn	1.34959e-293	6.1704	0.864	0.072	2.94952e-289
	4	Fibroblasts	Ibsp	4.21277e-211	4.39063	0.129	0	9.207e-207
	4	Fibroblasts	Igfbp5	1.59545e-116	4.85214	0.83	0.18	3.48687e-112
	4	Fibroblasts	Spp1	4.54765e-16	7.04104	0.122	0.022	9.93889e-12
	5	Progenitor cells	Neurod1	0	3.77757	0.765	0.004	0
	5	Progenitor cells	Ube2c	0	2.54918	0.438	0.005	0
	5	Progenitor cells	Pclaf	1.39682e-263	2.15188	0.418	0.015	3.05275e-259
	5	Progenitor cells	Sox11	5.57747e-145	3.93093	0.908	0.205	1.21896e-140
	5	Progenitor cells	Hist1h2ap	2.79983e-124	2.43448	0.484	0.05	6.11902e-120
	5	Progenitor cells	Hes6	2.23315e-107	2.68022	0.889	0.274	4.88055e-103
	5	Progenitor cells	Insm1	8.03171e-101	2.166	0.81	0.21	1.75533e-96
	5	Progenitor cells	Ptma	2.85118e-94	2.54855	1	0.935	6.23125e-90
	5	Progenitor cells	Hnrnpa1	1.97182e-92	2.22938	0.967	0.484	4.30941e-88
	5	Progenitor cells	Smchd1	6.14239e-91	2.4777	0.935	0.383	1.34242e-86
	5	Progenitor cells	Stmn1	5.23168e-90	2.60126	1	0.648	1.14338e-85
	5	Progenitor cells	H1f10	9.71038e-86	2.20504	0.804	0.234	2.1222e-81
	5	Progenitor cells	Tubb5	4.03736e-83	2.47511	0.993	0.701	8.82364e-79
	5	Progenitor cells	Tmsb10	2.13451e-76	2.33597	1	0.829	4.66496e-72
	5	Progenitor cells	Elavl4	1.63347e-69	2.31392	0.869	0.446	3.56995e-65
	5	Progenitor cells	H2az1	2.41406e-67	2.16082	0.993	0.851	5.27592e-63
	5	Progenitor cells	Stmn2	5.13841e-58	2.93019	0.895	0.578	1.123e-53
	5	Progenitor cells	Tubb3	7.79811e-54	2.19024	0.882	0.585	1.70428e-49
	5	Progenitor cells	Hmgn2	1.03387e-51	2.68015	0.85	0.491	2.25952e-47
	5	Progenitor cells	Hmgb2	1.13541e-33	2.90177	0.902	0.666	2.48145e-29
	6	Macrophage (Mac1)	Lsp1	0	3.28692	0.936	0.058	0
	6	Macrophage (Mac1)	Cd52	0	3.16802	0.982	0.119	0
	6	Macrophage (Mac1)	Napsa	0	3.0546	0.867	0.015	0
	6	Macrophage (Mac1)	Cytip	0	2.60567	0.844	0.042	0
	6	Macrophage (Mac1)	Plbd1	0	2.54784	0.739	0.031	0
	6	Macrophage (Mac1)	Coro1a	4.9232e-301	2.48254	0.927	0.108	1.07597e-296
	6	Macrophage (Mac1)	Fxyd5	4.36983e-269	2.48064	0.812	0.088	9.55026e-265
	6	Macrophage (Mac1)	Alox5ap	9.22845e-213	2.59469	0.794	0.12	2.01688e-208
	6	Macrophage (Mac1)	Ccr7	3.08219e-190	2.56722	0.161	0.002	6.73612e-186
	6	Macrophage (Mac1)	H2-Aa	3.52733e-179	3.92394	0.899	0.214	7.70899e-175
	6	Macrophage (Mac1)	Lgals3	1.59436e-173	2.47431	0.789	0.138	3.48448e-169
	6	Macrophage (Mac1)	H2-Eb1	1.3196e-168	3.78497	0.899	0.226	2.88398e-164
	6	Macrophage (Mac1)	Ly6c2	2.16649e-161	2.70263	0.229	0.009	4.73486e-157
	6	Macrophage (Mac1)	Cd74	9.49146e-155	3.20832	0.959	0.277	2.07436e-150
	6	Macrophage (Mac1)	H2-Ab1	3.29574e-146	3.31432	0.872	0.233	7.20285e-142
	6	Macrophage (Mac1)	S100a4	3.08288e-145	2.84187	0.601	0.094	6.73764e-141
	6	Macrophage (Mac1)	Crip1	3.15984e-135	3.3027	0.931	0.331	6.90582e-131
	6	Macrophage (Mac1)	Atox1	4.66491e-123	2.47307	0.968	0.449	1.01952e-118
	6	Macrophage (Mac1)	Cst3	6.86529e-111	3.68395	0.986	0.84	1.50041e-106
	6	Macrophage (Mac1)	Plac8	1.26735e-38	2.86421	0.674	0.438	2.76979e-34
	7	Tmbim+ Gnai2 neurons	Tmbim1	0	1.44608	0.944	0.127	0
	7	Tmbim+ Gnai2 neurons	Clec2g	0	1.22643	0.71	0.045	0
	7	Tmbim+ Gnai2 neurons	Pvalb	1.23977e-209	3.0787	0.993	0.331	2.70952e-205
	7	Tmbim+ Gnai2 neurons	Prph	8.05525e-193	2.07972	0.993	0.298	1.76047e-188
	7	Tmbim+ Gnai2 neurons	Lxn	1.9132e-190	1.46833	0.955	0.273	4.1813e-186
	7	Tmbim+ Gnai2 neurons	Vmn1r85	9.08027e-139	4.47444	0.364	0.04	1.98449e-134
	7	Tmbim+ Gnai2 neurons	Vmn1r89	3.3257e-137	4.72713	0.383	0.046	7.26833e-133
	7	Tmbim+ Gnai2 neurons	Trpc2	1.84901e-133	1.31311	0.989	0.448	4.04101e-129
	7	Tmbim+ Gnai2 neurons	Plscr1	7.14184e-131	1.27012	0.989	0.468	1.56085e-126
	7	Tmbim+ Gnai2 neurons	Fth1	2.28486e-128	1.25157	1	0.983	4.99356e-124
	7	Tmbim+ Gnai2 neurons	Dcdc2a	2.38113e-115	1.15937	0.981	0.39	5.20395e-111
	7	Tmbim+ Gnai2 neurons	Qpct	3.58843e-98	1.03328	0.981	0.409	7.84252e-94
	7	Tmbim+ Gnai2 neurons	Pebp1	5.08856e-98	1.0302	1	0.861	1.1121e-93
	7	Tmbim+ Gnai2 neurons	Pof1b	2.19755e-96	0.984981	0.729	0.22	4.80274e-92
	7	Tmbim+ Gnai2 neurons	Cd47	2.16418e-95	0.999157	0.996	0.83	4.72982e-91
	7	Tmbim+ Gnai2 neurons	Cdkn1a	1.70189e-93	1.18911	0.996	0.634	3.71949e-89
	7	Tmbim+ Gnai2 neurons	Jak1	7.70972e-89	1.06305	0.996	0.73	1.68496e-84
	7	Tmbim+ Gnai2 neurons	Vmn1r86	1.31802e-75	4.8308	0.171	0.015	2.88053e-71
	7	Tmbim+ Gnai2 neurons	Gng2	8.25118e-66	0.986893	0.996	0.556	1.80329e-61
	7	Tmbim+ Gnai2 neurons	Vmn1r237	9.76224e-50	1.93815	0.119	0.011	2.13354e-45
	8	Macrophage (Mac2)	C1qb	0	4.3402	0.985	0.052	0
	8	Macrophage (Mac2)	C1qa	0	4.30129	0.978	0.049	0
	8	Macrophage (Mac2)	Apoe	0	4.0921	1	0.162	0
	8	Macrophage (Mac2)	Lyz2	0	4.08624	0.849	0.065	0
	8	Macrophage (Mac2)	C1qc	0	4.03722	0.967	0.05	0
	8	Macrophage (Mac2)	Ctss	0	3.78546	0.904	0.123	0
	8	Macrophage (Mac2)	Ms4a7	0	3.75415	0.823	0.045	0
	8	Macrophage (Mac2)	Fcer1g	0	3.7271	0.948	0.091	0
	8	Macrophage (Mac2)	Aif1	0	3.47922	0.705	0.064	0
	8	Macrophage (Mac2)	Tyrobp	0	3.21806	0.908	0.099	0
	8	Macrophage (Mac2)	Fcrls	7.61369e-292	3.04343	0.487	0.031	1.66397e-287
	8	Macrophage (Mac2)	Ly86	5.94838e-276	3.03613	0.631	0.062	1.30002e-271
	8	Macrophage (Mac2)	Pf4	8.78887e-253	3.95031	0.413	0.025	1.92081e-248
	8	Macrophage (Mac2)	Trf	1.96976e-187	2.87569	0.506	0.06	4.30491e-183
	8	Macrophage (Mac2)	Cst3	1.15843e-147	3.09731	0.993	0.839	2.53174e-143
	8	Macrophage (Mac2)	Selenop	2.59818e-135	3.01007	0.638	0.146	5.67832e-131
	8	Macrophage (Mac2)	Ccl8	1.52727e-109	3.11578	0.148	0.007	3.33785e-105
	8	Macrophage (Mac2)	Lst1	7.66922e-102	3.08549	0.635	0.199	1.67611e-97
	8	Macrophage (Mac2)	Bst2	1.13874e-95	2.93628	0.863	0.718	2.48872e-91
	8	Macrophage (Mac2)	Npc2	1.00617e-72	2.81549	0.771	0.551	2.19898e-68
	9	T-cells	Cd3g	0	3.89384	0.775	0.002	0
	9	T-cells	Cd3d	0	3.28904	0.754	0.002	0
	9	T-cells	Nkg7	0	3.16193	0.363	0.001	0
	9	T-cells	Cd52	0	3.1572	0.993	0.112	0
	9	T-cells	Hcst	0	3.11693	0.872	0.037	0
	9	T-cells	Cxcr6	0	3.10196	0.723	0.001	0
	9	T-cells	Ms4a4b	0	3.05604	0.526	0.004	0
	9	T-cells	Il7r	0	2.92436	0.637	0.048	0
	9	T-cells	Lgals1	0	2.87287	0.744	0.075	0
	9	T-cells	Ptprcap	0	2.8038	0.855	0.012	0
	9	T-cells	Ltb	0	2.7463	0.768	0.021	0
	9	T-cells	Arhgdib	0	2.72412	0.917	0.112	0
	9	T-cells	Cd163l1	0	2.67478	0.422	0.002	0
	9	T-cells	S100a4	1.25701e-281	3.06326	0.706	0.086	2.74721e-277
	9	T-cells	Ramp1	3.35011e-274	2.77344	0.664	0.078	7.32166e-270
	9	T-cells	Vps37b	4.95964e-257	3.10567	0.813	0.151	1.08393e-252
	9	T-cells	Ifngr1	4.73133e-191	2.89684	0.882	0.265	1.03403e-186
	9	T-cells	S100a10	2.73775e-170	2.95093	0.938	0.395	5.98336e-166
	9	T-cells	Ccl5	9.07401e-167	5.03824	0.287	0.02	1.98312e-162
	9	T-cells	Crip1	7.81755e-154	2.65873	0.886	0.328	1.70853e-149
	10	Macrophage (Mac3)	Ccl4	0	4.8781	0.897	0.031	0
	10	Macrophage (Mac3)	C1qa	0	4.51403	0.991	0.043	0
	10	Macrophage (Mac3)	Ccl3	0	4.45532	0.918	0.02	0
	10	Macrophage (Mac3)	Apoe	0	4.444	0.994	0.157	0
	10	Macrophage (Mac3)	C1qb	0	4.43221	0.994	0.045	0
	10	Macrophage (Mac3)	C1qc	0	4.38848	0.994	0.043	0
	10	Macrophage (Mac3)	Ctss	0	4.23699	0.997	0.115	0
	10	Macrophage (Mac3)	Ccl12	0	4.02701	0.655	0.016	0
	10	Macrophage (Mac3)	Ms4a7	0	3.93579	0.991	0.033	0
	10	Macrophage (Mac3)	Ccl7	0	3.84508	0.418	0.006	0
	10	Macrophage (Mac3)	Ccl2	0	3.83848	0.597	0.014	0
	10	Macrophage (Mac3)	Cd14	0	3.62606	0.958	0.086	0
	10	Macrophage (Mac3)	Lyz2	0	3.599	0.964	0.055	0
	10	Macrophage (Mac3)	Ctsc	0	3.58345	0.994	0.064	0
	10	Macrophage (Mac3)	Cx3cr1	0	3.50439	0.936	0.017	0
	10	Macrophage (Mac3)	Csf1r	0	3.4781	0.982	0.029	0
	10	Macrophage (Mac3)	Rgs1	0	3.42284	0.867	0.047	0
	10	Macrophage (Mac3)	Fcer1g	0	3.39262	0.997	0.083	0
	10	Macrophage (Mac3)	Trem2	0	3.31139	0.921	0.022	0
	10	Macrophage (Mac3)	Hexb	7.8456e-251	3.45555	0.994	0.367	1.71466e-246
	11	Non-sensory epithelium	Ly6d	0	4.73743	0.929	0.026	0
	11	Non-sensory epithelium	Reg3g	0	4.62991	0.439	0.026	0
	11	Non-sensory epithelium	Scgb1c1	0	4.13079	0.826	0.009	0
	11	Non-sensory epithelium	Krt5	0	4.08791	0.889	0.009	0
	11	Non-sensory epithelium	Aqp3	0	4.05128	0.916	0.026	0
	11	Non-sensory epithelium	Krt15	0	3.72042	0.767	0.007	0
	11	Non-sensory epithelium	Ccn2	0	3.54481	0.592	0.034	0
	11	Non-sensory epithelium	Fxyd3	0	3.43501	0.954	0.085	0
	11	Non-sensory epithelium	Krt17	0	3.37098	0.87	0.074	0
	11	Non-sensory epithelium	Cbr2	0	3.28645	0.985	0.23	0
	11	Non-sensory epithelium	Cyp2f2	0	3.27896	0.811	0.035	0
	11	Non-sensory epithelium	Slc6a6	0	3.14103	0.994	0.328	0
	11	Non-sensory epithelium	Krt14	0	3.05401	0.777	0.026	0
	11	Non-sensory epithelium	Sult1e1	0	2.96232	0.75	0.084	0
	11	Non-sensory epithelium	Sgk1	0	2.88683	0.931	0.16	0
	11	Non-sensory epithelium	Sfn	0	2.77623	0.924	0.099	0
	11	Non-sensory epithelium	Mt1	3.39075e-237	2.98752	0.987	0.562	7.41047e-233
	11	Non-sensory epithelium	Fos	2.41361e-228	2.98219	0.956	0.633	5.27494e-224
	11	Non-sensory epithelium	Gclm	2.77211e-224	2.78194	0.96	0.566	6.05844e-220
	11	Non-sensory epithelium	Ltf	3.68568e-69	3.77661	0.214	0.039	8.05505e-65
	12	Immature neurons	Gap43	0	3.58055	0.948	0.326	0
	12	Immature neurons	Sox11	0	2.76906	0.956	0.176	0
	12	Immature neurons	Bfsp2	0	2.66223	0.785	0.149	0
	12	Immature neurons	Dpysl3	0	2.58512	0.983	0.413	0
	12	Immature neurons	Ina	0	2.25898	0.875	0.067	0
	12	Immature neurons	Stmn2	2.14647e-304	3.61706	0.996	0.56	4.69112e-300
	12	Immature neurons	Stmn1	8.11359e-292	3.37811	0.994	0.635	1.77322e-287
	12	Immature neurons	Tubb2b	4.92568e-285	2.67694	0.992	0.631	1.07651e-280
	12	Immature neurons	Tubb5	4.46405e-284	3.48249	0.994	0.689	9.75618e-280
	12	Immature neurons	Tmsb10	3.26337e-268	2.85044	0.998	0.822	7.1321e-264
	12	Immature neurons	Tubb3	4.91466e-260	2.29297	0.994	0.567	1.0741e-255
	12	Immature neurons	Tuba1a	1.82369e-259	2.10028	0.998	0.755	3.98567e-255
	12	Immature neurons	Ptma	1.88294e-250	1.92395	0.994	0.933	4.11515e-246
	12	Immature neurons	Rtn1	4.2943e-246	2.2159	0.965	0.639	9.38519e-242
	12	Immature neurons	Basp1	2.35578e-245	2.17265	0.975	0.622	5.14856e-241
	12	Immature neurons	Ly6h	1.0644e-236	2.01043	0.94	0.449	2.32625e-232
	12	Immature neurons	Cdkn1c	4.56892e-195	2.06055	0.904	0.41	9.98538e-191
	12	Immature neurons	Tex15	3.69832e-118	2.1063	0.373	0.078	8.08267e-114
	12	Immature neurons	Lmo4	2.45804e-112	1.90856	0.927	0.663	5.37206e-108
	12	Immature neurons	Crabp1	2.3235e-62	2.75149	0.494	0.214	5.07802e-58
	13	Cells from glandular tissue	Obp2a	1.77093e-285	3.91445	0.321	0.027	3.87037e-281
	13	Cells from glandular tissue	Lcn3	8.42018e-175	3.17516	0.181	0.013	1.84023e-170
	13	Cells from glandular tissue	Wfdc18	2.7617e-133	3.07618	0.234	0.035	6.0357e-129
	13	Cells from glandular tissue	Obp2b	1.03093e-114	3.18454	0.13	0.01	2.25309e-110
	13	Cells from glandular tissue	Lcn4	1.14434e-96	2.67796	0.105	0.008	2.50096e-92
	13	Cells from glandular tissue	Rbm4b	6.27048e-79	0.84176	0.145	0.604	1.37041e-74
	13	Cells from glandular tissue	Reg3g	1.03806e-75	0.70205	0.179	0.035	2.26867e-71
	13	Cells from glandular tissue	Vmn1r37	2.9725e-72	0.807514	0.203	0.047	6.49639e-68
	13	Cells from glandular tissue	Cspp1	5.78082e-69	0.601173	0.146	0.573	1.2634e-64
	13	Cells from glandular tissue	Tnrc6c	2.4743e-65	0.596142	0.233	0.736	5.40759e-61
	13	Cells from glandular tissue	Adgrl3	5.57013e-55	0.588596	0.14	0.51	1.21735e-50
	13	Cells from glandular tissue	Ahi1	4.78321e-50	0.802249	0.194	0.599	1.04537e-45
	13	Cells from glandular tissue	Fam160a2	2.77404e-48	0.588888	0.029	0.272	6.06267e-44
	13	Cells from glandular tissue	P2ry14	9.74364e-48	1.10093	0.105	0.418	2.12947e-43
	13	Cells from glandular tissue	Enox1	4.64062e-43	0.628931	0.099	0.386	1.01421e-38
	13	Cells from glandular tissue	Cyb5a	1.10191e-15	0.595545	0.391	0.803	2.40823e-11
	13	Cells from glandular tissue	Lars2	3.55177e-14	0.76913	0.151	0.321	7.7624e-10
	13	Cells from glandular tissue	Epha5	2.14794e-08	0.742335	0.33	0.552	0.000469433
	13	Cells from glandular tissue	Nupr1	2.3539e-06	0.601308	0.254	0.194	0.0514445
	13	Cells from glandular tissue	Pigr	0.000287277	0.629525	0.097	0.153	1
	14	Gnao1 neurons	Gm36028	0	3.8737	0.972	0.454	0
	14	Gnao1 neurons	Cnpy1	0	2.55533	0.871	0.093	0
	14	Gnao1 neurons	Stbd1	0	2.4473	0.979	0.594	0
	14	Gnao1 neurons	Calr4	0	2.42709	0.966	0.545	0
	14	Gnao1 neurons	Gnao1	0	2.39059	0.855	0.123	0
	14	Gnao1 neurons	Vmn2r7	0	2.35572	0.568	0.058	0
	14	Gnao1 neurons	Vmn2r2	0	2.35532	0.464	0.02	0
	14	Gnao1 neurons	Apmap	0	2.35123	0.912	0.541	0
	14	Gnao1 neurons	Agpat5	0	2.28917	0.863	0.37	0
	14	Gnao1 neurons	Vmn2r6	0	2.16258	0.446	0.035	0
	14	Gnao1 neurons	Vmn2r4	0	2.15513	0.281	0.012	0
	14	Gnao1 neurons	H2-M10.3	0	2.15114	0.349	0.03	0
	14	Gnao1 neurons	Sdf2l1	0	2.06166	0.872	0.564	0
	14	Gnao1 neurons	Fetub	0	2.05345	0.98	0.591	0
	14	Gnao1 neurons	Manf	0	2.04145	0.936	0.755	0
	14	Gnao1 neurons	Dnajc3	0	2.02759	0.891	0.604	0
	14	Gnao1 neurons	H2-M10.5	1.76036e-302	3.77067	0.304	0.025	3.84728e-298
	14	Gnao1 neurons	H2-M10.6	1.94276e-280	2.20862	0.235	0.012	4.2459e-276
	14	Gnao1 neurons	H2-M10.4	6.29925e-146	2.90715	0.153	0.013	1.3767e-141
	14	Gnao1 neurons	H2-M10.1	1.18309e-108	2.40376	0.115	0.01	2.58564e-104
	15	Sustentacular cells	Ppic	0	4.69223	0.967	0.136	0
	15	Sustentacular cells	Cyp2a5	0	3.8386	0.871	0.04	0
	15	Sustentacular cells	Wfdc2	0	3.32891	0.947	0.118	0
	15	Sustentacular cells	Sftpd	0	3.32535	0.862	0.038	0
	15	Sustentacular cells	Pam	0	3.2161	0.879	0.129	0
	15	Sustentacular cells	Sprr1a	0	3.10161	0.791	0.078	0
	15	Sustentacular cells	Por	0	3.05956	0.925	0.617	0
	15	Sustentacular cells	Pglyrp1	0	3.04019	0.797	0.065	0
	15	Sustentacular cells	A2ml1	0	3.02794	0.88	0.205	0
	15	Sustentacular cells	Ifitm1	0	2.88913	0.873	0.587	0
	15	Sustentacular cells	Tmem213	0	2.87827	0.795	0.041	0
	15	Sustentacular cells	Nupr1	0	2.8475	0.817	0.096	0
	15	Sustentacular cells	Prdx6	0	2.75674	0.919	0.711	0
	15	Sustentacular cells	Plat	0	2.75367	0.801	0.101	0
	15	Sustentacular cells	Igfbp2	0	2.72728	0.855	0.079	0
	15	Sustentacular cells	Slc4a11	0	2.70635	0.807	0.098	0
	15	Sustentacular cells	Ces1d	0	2.69313	0.803	0.063	0
	15	Sustentacular cells	Sox2	0	2.68307	0.789	0.082	0
	15	Sustentacular cells	Agr2	0	2.56954	0.73	0.041	0
	15	Sustentacular cells	Krt23	0	2.54913	0.749	0.059	0
	16	Gnai2 neiurons	Gng13	0	2.45912	0.985	0.326	0
	16	Gnai2 neiurons	Nsg1	0	2.37842	0.988	0.407	0
	16	Gnai2 neiurons	Gnai2	0	2.10934	0.992	0.667	0
	16	Gnai2 neiurons	Cartpt	0	1.75071	0.989	0.45	0
	16	Gnai2 neiurons	Pcp4l1	0	1.74599	0.827	0.255	0
	16	Gnai2 neiurons	Cystm1	0	1.68802	0.984	0.543	0
	16	Gnai2 neiurons	Gng2	0	1.67469	0.982	0.355	0
	16	Gnai2 neiurons	Prxl2a	0	1.59728	0.985	0.508	0
	16	Gnai2 neiurons	Rtp1	0	1.58285	0.966	0.18	0
	16	Gnai2 neiurons	Fam241a	0	1.57328	0.972	0.341	0
	16	Gnai2 neiurons	Stmn4	0	1.5463	0.962	0.327	0
	16	Gnai2 neiurons	Epha5	0	1.54306	0.971	0.306	0
	16	Gnai2 neiurons	Gnb1	0	1.45479	0.994	0.804	0
	16	Gnai2 neiurons	Plekhb1	0	1.44585	0.973	0.291	0
	16	Gnai2 neiurons	Omp	0	1.43703	0.983	0.38	0
	16	Gnai2 neiurons	Eef1a2	0	1.43404	0.981	0.366	0
	16	Gnai2 neiurons	Car2	0	1.42976	0.97	0.366	0
	16	Gnai2 neiurons	Chga	0	1.42384	0.993	0.511	0
	16	Gnai2 neiurons	S100z	0	1.40806	0.979	0.418	0
	16	Gnai2 neiurons	S100a5	6.09529e-122	1.69811	0.189	0.04	1.33213e-117
	17	Endothelial Cell	Ccl21a	0	7.94093	1	0.001	0
	17	Endothelial Cell	Mmrn1	0	4.62982	1	0.001	0
	17	Endothelial Cell	Gpihbp1	0	3.61164	0.923	0.001	0
	17	Endothelial Cell	Lyve1	0	3.31539	0.462	0	0
	17	Endothelial Cell	Flt4	0	3.24327	0.923	0.001	0
	17	Endothelial Cell	Gm525	0	3.08172	0.923	0.002	0
	17	Endothelial Cell	Ecscr	4.48794e-272	3.36632	0.923	0.008	9.80839e-268
	17	Endothelial Cell	Cavin2	6.51632e-194	3.37769	0.846	0.009	1.42414e-189
	17	Endothelial Cell	Egfl7	2.60044e-191	4.35517	1	0.014	5.68326e-187
	17	Endothelial Cell	Aqp1	6.68381e-143	4.13917	1	0.019	1.46075e-138
	17	Endothelial Cell	Plvap	8.38909e-98	3.6028	0.923	0.024	1.83344e-93
	17	Endothelial Cell	Cldn5	1.95935e-83	3.78497	1	0.034	4.28215e-79
	17	Endothelial Cell	Ramp2	1.00005e-57	3.27645	0.846	0.036	2.18561e-53
	17	Endothelial Cell	Pard6g	1.05244e-46	3.17909	0.923	0.055	2.3001e-42
	17	Endothelial Cell	Igfbp7	4.50174e-44	3.66058	1	0.065	9.83855e-40
	17	Endothelial Cell	Ltbp4	1.208e-38	3.76837	1	0.081	2.64008e-34
	17	Endothelial Cell	Cavin3	2.37334e-35	3.88856	1	0.09	5.18693e-31
	17	Endothelial Cell	Gng11	3.04957e-29	5.1338	1	0.115	6.66484e-25
	17	Endothelial Cell	Tm4sf1	6.09354e-28	3.12037	0.923	0.09	1.33174e-23
	17	Endothelial Cell	Selenop	3.51396e-20	3.39121	1	0.16	7.67976e-16
	18	Solitiary chemosensory neurons	Gnat3	0	5.0494	1	0.001	0
	18	Solitiary chemosensory neurons	Gnb3	0	4.83649	1	0.002	0
	18	Solitiary chemosensory neurons	Rgs21	0	3.89799	1	0	0
	18	Solitiary chemosensory neurons	Avil	0	3.04013	1	0.003	0
	18	Solitiary chemosensory neurons	Trpm5	0	2.8568	1	0	0
	18	Solitiary chemosensory neurons	Slitrk6	0	2.6165	1	0.005	0
	18	Solitiary chemosensory neurons	Lipc	1.09498e-132	3.03138	1	0.012	2.39309e-128
	18	Solitiary chemosensory neurons	Ovol3	3.95747e-104	3.52112	1	0.016	8.64904e-100
	18	Solitiary chemosensory neurons	Atp2a3	7.86247e-100	3.98871	1	0.017	1.71834e-95
	18	Solitiary chemosensory neurons	Lrmp	1.91647e-91	4.80262	1	0.019	4.18844e-87
	18	Solitiary chemosensory neurons	Ltc4s	6.70919e-72	4.03773	1	0.024	1.46629e-67
	18	Solitiary chemosensory neurons	Cadps2	1.35167e-30	2.88504	1	0.063	2.95408e-26
	18	Solitiary chemosensory neurons	Kctd12	8.42471e-23	3.10475	1	0.084	1.84122e-18
	18	Solitiary chemosensory neurons	Bex4	2.77658e-22	2.9948	1	0.087	6.06822e-18
	18	Solitiary chemosensory neurons	Krt19	1.86441e-20	4.45249	1	0.1	4.07466e-16
	18	Solitiary chemosensory neurons	Anxa4	1.87739e-15	4.27	1	0.146	4.10304e-11
	18	Solitiary chemosensory neurons	Cap1	2.76296e-09	3.55409	1	0.296	6.03846e-05
	18	Solitiary chemosensory neurons	Cited2	7.27864e-09	2.77845	1	0.31	0.000159075
	18	Solitiary chemosensory neurons	Plac8	1.36272e-07	3.0589	1	0.443	0.00297822
	18	Solitiary chemosensory neurons	Krt8	1.47632e-07	2.73586	1	0.387	0.00322649
