## Supplementary Table 4 for "Single cell transcriptomics of vomeronasal neuroepithelium reveals a differential endoplasmic reticulum environment amongst neuronal subtypes"

### Sheet: top30markers_macrophage_compari
Supplementary table 3. Comparison amongst three macrophage clusters
Genes commmon to all or two macrophage clusters(like C1qa, C1qb, C1qc, H2-Aa) will not show up in this table. Please refer supplementary table 1 major markers
cluster	gene	p_val	avg_log2FC	Fraction of cell expressing in the cluster	Fraction of cell expressing in other clusters	p_val_adj
10-Mac3	Ccl3	1.71736e-110	3.98074	0.918	0.143	3.75328e-106
10-Mac3	Cd14	2.21859e-110	3.45072	0.958	0.176	4.84873e-106
10-Mac3	Tmcc3	8.68412e-92	3.21495	0.809	0.117	1.89791e-87
10-Mac3	Cx3cr1	4.69132e-90	2.58605	0.936	0.217	1.02529e-85
10-Mac3	Mafb	9.49474e-88	2.61623	0.915	0.172	2.07508e-83
10-Mac3	Ccl4	8.26906e-84	3.2575	0.897	0.249	1.8072e-79
10-Mac3	Klf6	4.71526e-82	2.58555	0.933	0.329	1.03052e-77
10-Mac3	C3ar1	7.00825e-82	2.14425	0.803	0.088	1.53165e-77
10-Mac3	Tlr2	4.55677e-81	3.26698	0.755	0.1	9.95882e-77
10-Mac3	Atf3	4.63983e-79	2.62334	0.939	0.313	1.01403e-74
10-Mac3	Nfkbiz	5.69013e-76	3.53511	0.773	0.16	1.24358e-71
10-Mac3	Ets2	1.4076e-75	4.19564	0.636	0.051	3.0763e-71
10-Mac3	Abca1	5.12093e-75	2.5306	0.694	0.063	1.11918e-70
10-Mac3	Gpr65	4.49357e-74	2.35625	0.873	0.235	9.82069e-70
10-Mac3	Rgs1	7.34467e-73	2.51571	0.867	0.231	1.60518e-68
10-Mac3	Ubc	9.20184e-73	1.72437	0.991	0.593	2.01106e-68
10-Mac3	Jun	1.76419e-71	2.63846	0.921	0.354	3.85564e-67
10-Mac3	Ifi207	2.24853e-71	2.06292	0.9	0.307	4.91416e-67
10-Mac3	Tgfbr1	6.10523e-71	2.33405	0.797	0.176	1.3343e-66
10-Mac3	Cebpb	1.12455e-70	1.6202	0.927	0.278	2.45771e-66
10-Mac3	Rilpl2	3.97048e-68	2.80367	0.788	0.225	8.67749e-64
10-Mac3	Adgre1	2.13722e-67	1.50009	0.852	0.149	4.6709e-63
10-Mac3	Cebpa	2.52094e-67	2.46801	0.724	0.125	5.50952e-63
10-Mac3	Fyb	4.6339e-67	1.77841	0.93	0.311	1.01274e-62
10-Mac3	Itgb5	4.97337e-67	1.54557	0.803	0.139	1.08693e-62
10-Mac3	Il1b	7.24682e-67	2.7153	0.821	0.239	1.58379e-62
10-Mac3	Lair1	8.34335e-67	1.76591	0.845	0.164	1.82344e-62
10-Mac3	Axl	1.86529e-66	1.60407	0.815	0.174	4.07659e-62
10-Mac3	Ier3	2.56082e-65	3.13036	0.761	0.2	5.59668e-61
10-Mac3	Mertk	1.29183e-64	5.44024	0.5	0.006	2.8233e-60
8-Mac2	Itm2b	3.39665e-33	1.00484	0.989	0.984	7.42337e-29
8-Mac2	Ifi27l2a	1.06226e-11	1.06733	0.797	0.878	2.32157e-07
8-Mac2	Ndufaf8	6.61134e-10	1.00012	0.125	0.38	1.44491e-05
8-Mac2	Stx4a	9.26627e-10	1.04546	0.103	0.336	2.02514e-05
8-Mac2	Echs1	1.29257e-09	1.06945	0.096	0.318	2.82491e-05
8-Mac2	Selenot	7.74604e-09	1.01275	0.122	0.356	0.00016929
8-Mac2	Naa38	1.1458e-08	1.00178	0.125	0.354	0.000250414
8-Mac2	Dmac1	1.35932e-08	1.00035	0.081	0.276	0.00029708
8-Mac2	Aplp2	2.02187e-08	1.08341	0.177	0.445	0.00044188
8-Mac2	Snapc5	2.45529e-08	1.02011	0.148	0.392	0.000536603
8-Mac2	Elof1	2.8361e-08	1.02002	0.129	0.356	0.00061983
8-Mac2	Dynll2	3.1719e-08	1.11096	0.111	0.319	0.000693219
8-Mac2	Tsnax	4.81884e-08	1.12726	0.133	0.307	0.00105316
8-Mac2	Fundc2	5.18738e-08	1.04334	0.118	0.33	0.0011337
8-Mac2	Slc48a1	1.0441e-07	1.02777	0.085	0.265	0.00228188
8-Mac2	Timm17b	1.45444e-07	1.02145	0.077	0.246	0.00317868
8-Mac2	Cuedc2	2.29433e-07	1.14498	0.17	0.418	0.00501426
8-Mac2	Slirp	2.63314e-07	1.06343	0.225	0.529	0.00575472
8-Mac2	Dynlrb1	3.43801e-07	1.01518	0.232	0.54	0.00751378
8-Mac2	Psmc3	4.92994e-07	1.13729	0.17	0.412	0.0107744
8-Mac2	Ptpmt1	5.65998e-07	1.04644	0.125	0.325	0.0123699
8-Mac2	Dynlt1f	7.1158e-07	1.05546	0.063	0.212	0.0155516
8-Mac2	Casp6	7.3149e-07	1.1046	0.044	0.175	0.0159867
8-Mac2	Hsbp1	7.54249e-07	1.14546	0.221	0.52	0.0164841
8-Mac2	Pfdn1	8.29259e-07	1.10912	0.155	0.38	0.0181235
8-Mac2	Faim	1.08258e-06	1.45215	0.107	0.288	0.0236598
8-Mac2	4921524J17Rik	1.1744e-06	1.04665	0.048	0.179	0.0256666
8-Mac2	Sap30l	1.28047e-06	1.04052	0.077	0.232	0.0279847
8-Mac2	Rnaseh2c	1.28896e-06	1.19564	0.122	0.318	0.0281703
8-Mac2	Cox20	1.52214e-06	1.16608	0.148	0.361	0.0332663
11-Mac1	Lsp1	2.97232e-119	4.55354	0.936	0.128	6.49601e-115
11-Mac1	Crip1	9.4699e-116	5.15975	0.931	0.128	2.06965e-111
11-Mac1	S100a11	8.64001e-111	4.50985	0.904	0.14	1.88827e-106
11-Mac1	Tmsb10	2.08961e-100	3.88145	0.986	0.398	4.56684e-96
11-Mac1	Napsa	5.27228e-100	3.79128	0.867	0.103	1.15226e-95
11-Mac1	Plac8	1.76658e-98	6.96433	0.674	0.013	3.86086e-94
11-Mac1	Cytip	2.35309e-94	3.89194	0.844	0.125	5.14267e-90
11-Mac1	Flt3	3.57217e-85	6.22012	0.573	0.007	7.80697e-81
11-Mac1	S100a6	2.65903e-82	3.95874	0.853	0.183	5.81131e-78
11-Mac1	Klrd1	3.59664e-82	9.65128	0.537	0.003	7.86045e-78
11-Mac1	Itgb7	1.73202e-78	6.87339	0.532	0.007	3.78533e-74
11-Mac1	Rpsa	2.79858e-73	1.37095	1	0.922	6.1163e-69
11-Mac1	Vim	2.02745e-72	3.52305	0.826	0.196	4.431e-68
11-Mac1	Traf1	3.14484e-71	4.97741	0.606	0.05	6.87304e-67
11-Mac1	Anxa2	3.26631e-70	3.81186	0.592	0.043	7.13853e-66
11-Mac1	Cbfa2t3	4.35084e-70	3.95611	0.619	0.055	9.50875e-66
11-Mac1	S100a4	5.48909e-69	4.25837	0.601	0.055	1.19964e-64
11-Mac1	Cnn2	7.29811e-67	3.39019	0.647	0.083	1.595e-62
11-Mac1	Rplp0	1.14228e-64	1.34137	1	0.87	2.49645e-60
11-Mac1	Jaml	8.79761e-64	5.67927	0.468	0.013	1.92272e-59
11-Mac1	4930523C07Rik	4.31471e-62	4.71985	0.482	0.022	9.4298e-58
11-Mac1	H2-Oa	5.00061e-62	3.93648	0.541	0.048	1.09288e-57
11-Mac1	Rps11	4.03719e-59	1.09771	1	0.94	8.82327e-55
11-Mac1	Klrk1	4.55416e-59	4.73331	0.491	0.032	9.95312e-55
11-Mac1	Rps19	5.70243e-58	1.20704	0.995	0.857	1.24627e-53
11-Mac1	Actg1	1.46578e-57	1.71648	0.986	0.772	3.20347e-53
11-Mac1	P2ry10	2.17168e-57	5.26231	0.436	0.015	4.74621e-53
11-Mac1	Plp2	5.22833e-57	5.75691	0.417	0.01	1.14265e-52
11-Mac1	Bri3bp	5.46463e-57	3.22307	0.537	0.053	1.19429e-52
11-Mac1	Bhlhe40	5.29332e-56	4.23742	0.532	0.058	1.15685e-51
